# Cancer Classification from Healthy DNA

**DOI:** 10.1101/517839

**Authors:** Siddharth Jain, Bijan Mazaheri, Netanel Raviv, Jehoshua Bruck

## Abstract

The genome is traditionally viewed as a *time-independent* source of information; a paradigm that drives researchers to seek correlations between the presence of certain genes and a patient’s risk of disease. This analysis neglects *genomic temporal changes*, which we believe to be a crucial signal for predicting an individual’s susceptibility to cancer. We hypothesize that each individual’s genome passes through an *evolution channel* (The term *channel* is motivated by the notion of communication channel introduced by Shannon1 in 1948 and started the area of *Information Theory*), that is controlled by hereditary, environmental and stochastic factors. This channel differs among individuals, giving rise to varying predispositions to developing cancer. We introduce the concept of *mutation profiles* that are computed without any comparative analysis, but by analyzing the short tandem repeat regions in a *single healthy genome* and capturing information about the individual’s evolution channel. Using machine learning on data from more than 5,000 TCGA cancer patients, we demonstrate that these *mutation profiles* can accurately distinguish between patients with various types of cancer. For example, the pairwise validation accuracy of the classifier between PAAD (pancreas) patients and GBM (brain) patients is 93%. Our results show that healthy unaffected cells still contain a cancer-specific signal, which opens the possibility of cancer prediction from a healthy genome.
