## Supplementary material for "Cancer Classification from Healthy DNA": PAAD

id	filename	md5	size	state
bcba4484-6076-4361-aec0-283e7aa55ed4	C546.TCGA-2J-AAB1-10A-01D-A40W-08.2_gdc_realn.bam	a9ee9a7fe23661c8abacaa6b16d649e0	9129477979	live
a61e1701-0a45-4ea5-b8ed-81bdd784b3c7	C546.TCGA-2J-AAB4-10A-01D-A40W-08.1_gdc_realn.bam	7539c4de6e44a3f5fa94c1e47c45a5fd	9357668522	live
dd59cba2-b8a4-46d5-9539-9e53e1bae021	C546.TCGA-2J-AAB6-10A-01D-A40W-08.1_gdc_realn.bam	019c3ca6bbf78cb660be9c2d803d2797	11110270114	live
110c1707-14e6-4de7-acff-c2fac88ecb29	C546.TCGA-2J-AAB8-10A-01D-A40W-08.2_gdc_realn.bam	95e0df3cf0465de22f4c22e5eaaa2ba3	10202373399	live
015256b0-559c-4fed-9337-6b14e44c81fe	C546.TCGA-2J-AAB9-10A-01D-A40W-08.2_gdc_realn.bam	f98e44efa2b7e281b592d56b8969b8f0	9732761467	live
f3192ae2-c85a-4fc2-873c-7e6fe91bdbb6	C546.TCGA-2J-AABA-10A-01D-A40W-08.2_gdc_realn.bam	b0b538c8475953e9f45a759bfda62522	9875267715	live
6df095c6-249c-4af1-86c6-f657f29540f4	C546.TCGA-2J-AABE-10A-01D-A40W-08.2_gdc_realn.bam	f5cefd72cdedf59aa7192b5cb72347f2	7423175697	live
99900372-1190-4e60-8f14-6e58200d086f	C546.TCGA-2J-AABF-10A-01D-A40W-08.2_gdc_realn.bam	33f47e36536a2043fcde9d463d334765	11652257313	live
0e525d03-3d47-4b89-b462-e8982bd28f56	C546.TCGA-2J-AABH-10A-01D-A40W-08.1_gdc_realn.bam	b6586a178b54ad93dcf71133e651f7b6	11415907368	live
4eb1c858-a367-4de6-b208-1137278dd719	C546.TCGA-2J-AABI-10A-01D-A40W-08.1_gdc_realn.bam	ee419962a18aa684c93852b58c67bb57	8352650070	live
c179bbc8-b3c9-4b70-9fcb-899d2cc9d9c3	C546.TCGA-2J-AABK-10A-01D-A40W-08.2_gdc_realn.bam	9e525df51a4c3fb778529639984effd1	8713233261	live
905a3376-fe6d-4df8-8bdd-16587b556f63	C546.TCGA-2J-AABO-10A-01D-A40W-08.2_gdc_realn.bam	bf6ffb28033687a4bbf8a26ccd7262d8	10423228168	live
03a43710-e1c7-44cf-b224-6b70b21e3de3	C546.TCGA-2J-AABP-10A-01D-A40W-08.2_gdc_realn.bam	5b368ebefd2865d23fb3630dd4f650d2	11529659989	live
6102a9f4-d589-43d0-bdcc-f0e3b6894133	C546.TCGA-2J-AABR-10A-01D-A40W-08.2_gdc_realn.bam	996fd32d9ed298c1424e82d30b1a0f13	10304235860	live
fb5f19a4-4780-4f8a-b428-32c7b84ad768	C546.TCGA-2J-AABT-10A-01D-A40W-08.1_gdc_realn.bam	362d5aa7eae8001f1b3945f09cee5adf	22191388082	live
b24851b9-c7fd-4bb2-9664-519bbf97add9	C546.TCGA-2J-AABV-10A-01D-A40W-08.1_gdc_realn.bam	c73dce1ab7448365ee2124369cc5d882	13194454805	live
22321cd1-edf0-468f-b4a1-97d507e5b7d9	C546.TCGA-2L-AAQA-11A-11D-A38J-08.3_gdc_realn.bam	5021ab047f444c74df9b77d772094c8e	18858708851	live
f78a20ce-6511-4198-81a4-fe3eae0460a9	C546.TCGA-2L-AAQE-11A-11D-A39A-08.2_gdc_realn.bam	367e3054e990267bcfbe2fa91ad60f45	9542081870	live
f9946abe-6f26-4435-94f3-519d396ef967	C546.TCGA-2L-AAQI-11A-11D-A39A-08.2_gdc_realn.bam	659c6faec9b7a21108959483e9ebba42	8543973104	live
81dd6131-efa9-4bad-9539-93e15b8100a6	C546.TCGA-2L-AAQJ-11A-11D-A39A-08.2_gdc_realn.bam	05dbe6c329f9b03906f576a669493e2e	7486819042	live
2fbdfdd9-490d-4a01-9980-9efa7b21096f	C546.TCGA-2L-AAQL-11A-11D-A38J-08.2_gdc_realn.bam	c97f99351ed1f4e46c7834915e4dc4d2	19714030064	live
5868abc3-9d6d-47b3-b7d9-7a4ecacebcf6	C546.TCGA-2L-AAQM-11A-11D-A39A-08.2_gdc_realn.bam	6ce98cace840e1e515f0691bef1902a1	19454108410	live
df8143a9-69dd-43a1-a225-6dcedad4915d	C546.TCGA-3A-A9I5-10A-01D-A38J-08.2_gdc_realn.bam	a22db5fbbc72f65539aa83764f806b0e	19607284524	live
ddc31596-288e-4266-b357-88ad23f3d21e	C546.TCGA-3A-A9I7-10A-01D-A38J-08.2_gdc_realn.bam	ca0e97cad31fda9dd0a09ee491fdd2c4	17177459507	live
69a7356e-9106-40fa-8046-8b5da8b2729c	C546.TCGA-3A-A9I9-10A-01D-A38J-08.2_gdc_realn.bam	7c68a2de8692d380c3a02c6fdbd8a1d2	18698841660	live
8b902015-8187-455d-a500-c57defefa645	C546.TCGA-3A-A9IB-10A-01D-A39A-08.2_gdc_realn.bam	fb1217a939469fe6bbad1c5af072523c	9391118642	live
53867b7c-82ec-4fd1-be46-8ac0a77dcd89	C546.TCGA-3A-A9IC-10A-01D-A38J-08.2_gdc_realn.bam	734959dc11a573f13a9b40ac43defba3	19564146217	live
f8a5a620-8ebd-4344-933c-6503ced9de78	C546.TCGA-3A-A9IH-10A-01D-A39A-08.2_gdc_realn.bam	a50ce6df158c4da0cfc4fc923662056b	9522638051	live
5a852822-5309-4d87-b613-cf14f19ba6b4	C546.TCGA-3A-A9IJ-10A-01D-A39A-08.2_gdc_realn.bam	ed6b8ce89f1dcd0d88dde989f7aca536	11088548298	live
ef6465c0-b134-435f-bb18-c00d3cdd8f02	C546.TCGA-3A-A9IL-10A-01D-A38J-08.2_gdc_realn.bam	fdd8342e895e61806d0d378c5346a5e4	20397246907	live
9b5d4cb6-8053-444d-b95d-dd82c53fe2f0	C546.TCGA-3A-A9IN-10A-01D-A39A-08.2_gdc_realn.bam	16b69ef80b51065b7142eb44d28b8652	7131335171	live
f2b1db53-ef0d-4989-bc60-7548b5c16322	C546.TCGA-3A-A9IO-10A-01D-A38J-08.2_gdc_realn.bam	200051efcd47ac9197d46e31a8ff9edc	19198616411	live
b3be5aa5-179d-4a01-af30-c17ba61a3959	C546.TCGA-3A-A9IR-10A-01D-A38J-08.2_gdc_realn.bam	840a7660eb42e313984569d0d0e67f22	17484557236	live
9f616075-341f-4473-9734-574d64031cf9	C546.TCGA-3A-A9IS-10A-01D-A39A-08.3_gdc_realn.bam	3ba7734c071af8a0a93c137f041feeac	15103292662	live
a41d6a87-6ea9-4586-a2f2-8a96d5b98505	C546.TCGA-3A-A9IU-10A-01D-A39A-08.2_gdc_realn.bam	583bbce2f9a423891c3ab00726b93d28	5986786874	live
9375e1e0-4728-407b-8676-baaf7f94d912	C546.TCGA-3A-A9IV-10A-01D-A40W-08.2_gdc_realn.bam	f83698cb23d31e664c4176e03818364c	9254777528	live
25f4fcaa-b20a-486c-997e-fd2fa4f1aeaa	C546.TCGA-3A-A9IX-10A-01D-A40W-08.2_gdc_realn.bam	cdeaa445691103204fadbe621fb2d3fb	10403824771	live
3bd2c21d-447a-4fd6-b7e3-25966473373e	C546.TCGA-3A-A9IZ-10A-01D-A40W-08.2_gdc_realn.bam	f0e49275c9d3730ca45d0584d7ab7976	10247352511	live
fd763c0a-d0f9-423b-ae79-43c2e8ca5ef1	C546.TCGA-3A-A9J0-10A-01D-A40W-08.2_gdc_realn.bam	c9884de8dc23bb84ea83c3e18fc56bc0	12061383135	live
e22418fe-99c4-46be-aeea-34efbe947e6a	C546.TCGA-3E-AAAY-10A-01D-A38J-08.2_gdc_realn.bam	034dd70d81b4597189836f1bd3354182	21290561714	live
7adca790-3837-4a4d-a410-917bf69cd599	C546.TCGA-3E-AAAZ-10A-01D-A38J-08.2_gdc_realn.bam	ce1d13e87096acd12c4c6cb63b95370f	19166456037	live
f2f53aa3-9467-4885-a38f-956e105b429a	C546.TCGA-F2-6879-10A-01D-2154-08.3_gdc_realn.bam	b5c2028450d88b007b98ba975313fd1e	12289730202	live
537e35b6-9a17-42ce-abca-020e2f849b9e	C546.TCGA-F2-6880-10A-01D-2154-08.3_gdc_realn.bam	3681351b05aca535e2537622e561705a	6569524211	live
1baf35be-57b5-4ffd-8d99-dbcb24019050	C546.TCGA-F2-7273-10A-01D-2154-08.1_gdc_realn.bam	e0ae8df81a0780cf6c33de2e0c0862c7	8365189331	live
52c78fe9-a8a3-49b1-b840-3c98baa1c868	C546.TCGA-F2-7276-10A-01D-2154-08.3_gdc_realn.bam	f22fbd052d384b8346bf18f72fe796dc	7210022136	live
ee8fed8f-972a-4077-9488-13bd74637550	C546.TCGA-F2-A44G-10A-01D-A26I-08.7_gdc_realn.bam	429b3f86143d7dabadd9d329cbde62e5	15964818200	live
581715a2-8952-4489-91ad-53980f8cab81	C546.TCGA-F2-A44H-10A-01D-A26I-08.6_gdc_realn.bam	0f394595634d28bdea0ce8985dce22d1	4660900604	live
3c617953-891d-4ab0-8e8f-d622f5a20f97	C546.TCGA-F2-A7TX-10B-01D-A38J-08.2_gdc_realn.bam	253d00594b2dc2d6212b339262e4b493	18479815705	live
0a2ad015-d8f6-4bbf-b961-1dc0e2b2af46	C546.TCGA-F2-A8YN-10A-01D-A37A-08.4_gdc_realn.bam	9d5040b3e65789c6eb29bcd7368db723	10960104666	live
918534af-0811-498f-8206-cc694dc060b5	C546.TCGA-FB-A4P5-10A-01D-A26I-08.6_gdc_realn.bam	d65bb758d5c9fc901a171bf507e6e338	4915471974	live
1be220e8-5b6a-48be-89c9-339be3ed3dd3	C546.TCGA-FB-A4P6-10A-01D-A26I-08.7_gdc_realn.bam	79aaddfc68cd5fac275aa1c91ab05831	5831323272	live
77d4c231-cd71-478d-973c-57d0c7eda09c	C546.TCGA-FB-A545-10A-01D-A26I-08.6_gdc_realn.bam	7e6afb90dd576cbfd4ac0fa774fd6a11	5802375638	live
96b9a489-2b51-4c60-948e-19812f041a2a	C546.TCGA-FB-A5VM-10A-01D-A32N-08.5_gdc_realn.bam	26287217905d6d29de54e5842b04d9d5	9271370886	live
05a15d8d-b49b-4388-888b-9fdc57bf4c7f	C546.TCGA-FB-A78T-10A-01D-A32N-08.5_gdc_realn.bam	7a6cae7e7bfed19d3a2aa1c54d56dc2f	10432973727	live
607db284-d19c-4b88-9e2a-830fd9f72d6e	C546.TCGA-FB-A7DR-10A-01D-A33W-08.5_gdc_realn.bam	b764e1bd2f3a28fe48f1ff8fce21de1e	7830762802	live
1ccc4839-35c5-44e2-a00f-c221a0bbf1a0	C546.TCGA-FB-AAPP-11A-11D-A40W-08.1_gdc_realn.bam	f806ef24dbadca6e26c89a71e8d086b9	8012306308	live
8264dc02-fdd7-41cb-ad5c-a8c191f160f5	C546.TCGA-FB-AAPQ-11A-11D-A40W-08.1_gdc_realn.bam	d53cad81f72e3923b07773780cdcb008	17291625140	live
e0ce99a0-a6b3-4277-9083-e5613cf2a2c1	C546.TCGA-FB-AAPS-11A-11D-A39A-08.2_gdc_realn.bam	f6071af58cdc03c54eda628e881c932e	8786193578	live
890e7271-3583-4ca2-aac9-5904c1f136d6	C546.TCGA-FB-AAPU-11A-12D-A40W-08.1_gdc_realn.bam	1c3d749f626b3b5cc15ef61856126815	9405888829	live
b90f09b4-5c4d-42db-836b-ae228dd3aad0	C546.TCGA-FB-AAPY-11A-11D-A40W-08.2_gdc_realn.bam	b7068c32f60e2e7a588f360a1f2f1c1d	9595184707	live
02e0823a-a5b8-4676-a7e6-0d2bca2bf7d6	C546.TCGA-FB-AAPZ-11A-11D-A40W-08.2_gdc_realn.bam	4845a4656170220f72b47e7b75bb842b	10179764015	live
da9d5517-3fcf-494a-854d-e00a102d39f9	C546.TCGA-FB-AAQ0-11A-11D-A40W-08.2_gdc_realn.bam	c925606c1089e6fa6d767911189f72d6	10491974265	live
be7b38b6-34dc-454e-bfe8-0f1562104134	C546.TCGA-FB-AAQ1-11A-11D-A40W-08.1_gdc_realn.bam	e925ecea69ba0008c92c42480577c2bc	7693867201	live
97dbb378-d58e-4517-9825-bd3557b8110d	C546.TCGA-FB-AAQ2-11A-11D-A40W-08.2_gdc_realn.bam	9e1eaa6bab10771816d2a6aabe75b434	10481686628	live
199ca32a-bf76-44a0-9fc0-53cbefa85197	C546.TCGA-FB-AAQ3-11A-11D-A40W-08.1_gdc_realn.bam	0ab2a128b5aa49e5201a4d0ce8081979	9436898149	live
134e4c40-c20f-415a-b1dd-59a86b8df2d2	C546.TCGA-FB-AAQ6-11A-11D-A40W-08.1_gdc_realn.bam	0a56a251b05d1a6bd590084f0d2580b4	16020256560	live
fb6f9287-84bf-475f-9df9-17910df2d350	C546.TCGA-FZ-5919-11A-02D-1609-08.3_gdc_realn.bam	312a5942e08e54d8eb5cf79fccfc62e5	27728821567	live
fec22770-c0c5-4e4a-93e3-3fb9ee6f9549	C546.TCGA-FZ-5920-11A-01D-1609-08.5_gdc_realn.bam	b20e2ff6047f30ccc606784d9a3d99f0	28566682912	live
ab427872-68bb-4bd0-bc91-dba5aa6c37e6	C546.TCGA-FZ-5921-11A-01D-1609-08.3_gdc_realn.bam	66efdf951755dbdbcb9322545609e194	30902372957	live
aeb75b7c-0483-4342-8f95-288ef6e30c0e	C546.TCGA-FZ-5922-11A-01D-1609-08.5_gdc_realn.bam	42161f4efdf6b6264d0ce1cd1f89f53e	26614506625	live
16e69ce1-ed6c-4f29-96d4-b8e545ce5093	C546.TCGA-FZ-5923-11A-01D-1609-08.3_gdc_realn.bam	e9437e154a21e51a899e790568eb03f3	27670717857	live
108f8892-05ae-4d21-b65f-ba18cfbc4aeb	C546.TCGA-FZ-5924-11A-01D-1609-08.3_gdc_realn.bam	c8d3c57c0c635a3369824a071cf2d2a5	28003056064	live
425a5c77-2181-4ee7-ba6b-10e9e1358b34	C546.TCGA-FZ-5926-11A-01D-1609-08.3_gdc_realn.bam	a428dbaa08c6dc42e39bb550e119695f	30751669940	live
3bae1c4d-ce52-437d-89cb-4c0b4487ae94	C546.TCGA-H6-8124-10A-01D-2396-08.8_gdc_realn.bam	3a11110b9559988f428bfec3b68f2767	8817871967	live
200dc5b8-49d6-4f38-a201-66fc8f5995ca	C546.TCGA-H6-A45N-10A-01D-A26I-08.6_gdc_realn.bam	2bab371cb635ae334525a9a10495b5b4	6094930097	live
60187aac-8bef-41af-8d7d-9260266cb75b	C546.TCGA-H8-A6C1-10A-01D-A32N-08.5_gdc_realn.bam	aa0169d58447ac5dc3910463ecccfd21	11146077678	live
2f32ce38-d15d-4519-9999-7925884559f3	C546.TCGA-HV-A5A3-10A-01D-A26I-08.6_gdc_realn.bam	65948cb3581167520fe7a710b48ed4ee	5636112493	live
0f4110ea-432b-461b-90b3-9f8cbe7ffc74	C546.TCGA-HV-A5A4-10A-01D-A26I-08.6_gdc_realn.bam	71789f70ee509f8af13bd7fadd0f1e30	5060789673	live
a4c934b0-f360-4502-920c-bca72fb1faad	C546.TCGA-HV-A5A5-10A-01D-A26I-08.6_gdc_realn.bam	c8c654e18b782610071ae3c5bee76f8d	5638432074	live
fe6bede6-0415-4349-8483-7697d72f73a6	C546.TCGA-HV-A5A6-10A-01D-A26I-08.6_gdc_realn.bam	ca1b358cb5765996111dfb31e699fddb	5006107593	live
e2bab19b-51a6-4330-87b4-eb7215785613	C546.TCGA-HV-A7OL-10A-01D-A33W-08.5_gdc_realn.bam	7965d060057207ea397ed5172099d9fe	7418998885	live
3c14d9b9-4f33-4f7d-9d2b-30dbedde7c20	C546.TCGA-HV-A7OP-10A-01D-A33W-08.5_gdc_realn.bam	c298a8181625c10cf94b903b3763e3f1	6658760914	live
7b2e7dcd-0b1e-4159-8f43-b0c7e60df389	C546.TCGA-HV-AA8V-10A-01D-A40W-08.1_gdc_realn.bam	3973f85e526649445941157970f48499	12571189723	live
8594bb6d-77fb-4b12-beae-03f423f559dd	C546.TCGA-HV-AA8X-10A-01D-A39A-08.2_gdc_realn.bam	3296d498045ea5cf971005ab3e1022d2	6068418563	live
f14b6289-2d88-4386-815c-b5c1f313dc01	C546.TCGA-HZ-7289-10A-01D-2154-08.3_gdc_realn.bam	093ccd2407910998d1b27a4dae5db22d	11309909478	live
771d0391-d61d-40ed-9a0c-923fbf49dc57	C546.TCGA-HZ-7918-10A-01D-2154-08.1_gdc_realn.bam	5a8014e4e169a7a2f5a5d7411c792ea6	34512826510	live
289991aa-80c0-4b8c-971b-fa6c88a428c9	C546.TCGA-HZ-7919-10A-01D-2154-08.6_gdc_realn.bam	7ddef30f98fe21ceb58878d6260ff1c7	8098608975	live
499dae2e-5252-4c28-84d4-70fed91ad37b	C546.TCGA-HZ-7920-10B-01D-2201-08.5_gdc_realn.bam	649f8d90c7fc5d9a2608e31cb03b47d9	11489423745	live
8a2a2018-0673-437f-922c-ca13d7e769a1	C546.TCGA-HZ-7922-10A-01D-2154-08.3_gdc_realn.bam	2d9a4f0b5ccbd9846b519755f220ab59	8614567135	live
7a3a88aa-ff02-4732-bef3-1341b47beffc	C546.TCGA-HZ-7923-10A-01D-2154-08.3_gdc_realn.bam	a069b963265f12cb564ee08b3468345b	6494682098	live
d3ec7061-5712-4bcc-b380-569ba14ad79c	C546.TCGA-HZ-7924-10A-01D-2154-08.1_gdc_realn.bam	845f639f6697d3d7293c999f82ab4cf2	6138348967	live
886811df-17ff-4747-a423-0195d84b820c	C546.TCGA-HZ-7925-10A-01D-2154-08.1_gdc_realn.bam	b911f7ffb3abd478130ed0f0eebdc5b9	8715069551	live
8cb6490e-6ffb-4558-a2ca-ca091e2bb50b	C546.TCGA-HZ-7926-10A-01D-2154-08.1_gdc_realn.bam	f31729032061a07720aaa2b80a1425d9	8022943240	live
135c1d07-45dd-4035-86e4-bce26fb87127	C546.TCGA-HZ-8001-10A-01D-2201-08.5_gdc_realn.bam	37d5ce9eec59eef43203602be5f609b5	9586842195	live
5cd5f207-a9e1-4e68-8ea9-7376969b42d5	C546.TCGA-HZ-8002-10A-01D-2201-08.6_gdc_realn.bam	d00c13189246731e0b96868eeeae7bd5	14425601641	live
a600fa2f-b121-4ec8-949d-5fdb615686af	C546.TCGA-HZ-8003-10A-01D-2201-08.7_gdc_realn.bam	6e0a7693274adcce17364940f872fb11	12770011696	live
e2ceec1c-f255-4d9f-82a5-54313105bb57	C546.TCGA-HZ-8005-10A-01D-2201-08.6_gdc_realn.bam	2a2d2ad7e5f820ffe327727309c835a1	10036352376	live
a5b3aca9-bcb2-4b1c-92ce-e24fd39625a0	C546.TCGA-HZ-8315-10A-01D-2396-08.5_gdc_realn.bam	d39f08d353a91748c23a9e1468c09edb	7576065915	live
507ed733-3bc2-4bc1-8c41-19d03cbb3132	C546.TCGA-HZ-8317-10A-01D-2396-08.8_gdc_realn.bam	3810902567d3625f403289eedee8bfb5	7955215801	live
0637a065-8aab-4d4a-aa46-c4e628bf38a5	C546.TCGA-HZ-8519-10A-01D-2396-08.8_gdc_realn.bam	44da7baf4ca83f2aaf672e5eaa81d81e	9061643939	live
b9823550-efac-47b1-a30b-10e10609f15b	C546.TCGA-HZ-8636-10A-01D-2396-08.5_gdc_realn.bam	400609b97af9383201e9bb2d781312df	7253764235	live
da6f1caf-28f3-44ea-b504-1ff4d83f2a83	C546.TCGA-HZ-8637-10A-01D-2396-08.8_gdc_realn.bam	64a86c446148d7e735d424e1650fe0c7	15968332064	live
e23cf5b5-04f7-4784-b6de-d444cba25591	C546.TCGA-HZ-8638-10A-01D-2396-08.5_gdc_realn.bam	a1fb4b7ed64e219e5095477d483d0bab	7985429957	live
15a2da04-4016-41fa-a6fd-db535ddc3453	C546.TCGA-HZ-A49G-10A-01D-A26I-08.6_gdc_realn.bam	e67869f2d9e71d2de8fc7b568c655888	5439674951	live
525f4e17-fff8-4eeb-8437-08fa2b4b28f5	C546.TCGA-HZ-A49H-10A-01D-A26I-08.7_gdc_realn.bam	ee45d27995320127b0e55cf7b6e9c742	8912873379	live
a507a51f-4ce1-4f0b-8bab-7ee0fb203e2c	C546.TCGA-HZ-A49I-10A-01D-A26I-08.3_gdc_realn.bam	8c05775c2bca98e4e6851e0e36fd1c23	27206155612	live
70b64f14-bd9d-473c-b21b-f5331ade6e88	C546.TCGA-HZ-A4BH-10A-01D-A26I-08.7_gdc_realn.bam	10d59c5163d8674d48a32ca4de54ba6e	6412696139	live
885523c2-7f03-4a16-9bf1-8730d6e2b2b6	C546.TCGA-HZ-A4BK-10A-01D-A26I-08.6_gdc_realn.bam	b280d6597294b6eed6d4a9a73ad9cbf1	5636814261	live
e238b4e2-0f29-4a15-84d7-b1ed3edb86a8	C546.TCGA-HZ-A77O-10A-01D-A33W-08.5_gdc_realn.bam	69f444b45195cd94cba3de2132bb60d5	8229893140	live
720c321a-8ccc-48a9-9d38-20a3574e8072	C546.TCGA-HZ-A77P-10A-01D-A33W-08.5_gdc_realn.bam	bd0576d7f76c923ce020d7e95d3e9c8a	7013334651	live
562ca2ca-8313-490a-a81b-a05e23fe882a	C546.TCGA-HZ-A77Q-10A-01D-A367-08.3_gdc_realn.bam	93c72e769438c1a1bd19e20dc07b0432	14225555173	live
fcebda27-8c55-4fd6-a1bb-1de2d05692a6	C546.TCGA-HZ-A8P0-10A-01D-A367-08.2_gdc_realn.bam	2b3b1b25f4e5a2fbb939b0948603a0b0	12656914720	live
333d540b-2207-4c93-849a-c1929da80581	C546.TCGA-HZ-A8P1-10A-01D-A37A-08.3_gdc_realn.bam	61f68d6059daf3291a14c7056c69fdb9	14921954358	live
a58c89c7-32a6-43e0-a174-d111e03b2cc5	C546.TCGA-HZ-A9TJ-10A-01D-A40W-08.2_gdc_realn.bam	e1187633805be8060a49cc16684f1ae8	8604633714	live
ae09328c-1250-4a54-ae0d-7fc51b91504c	C546.TCGA-IB-7644-10A-01D-2154-08.3_gdc_realn.bam	8f24dce06b1399c9c99c1a8219f564be	5940699967	live
1f4dff95-a6bb-4764-93ba-5e1bb41ee82d	C546.TCGA-IB-7645-10A-01D-2201-08.5_gdc_realn.bam	4ba749234692d27fe7a96e14435e7f62	10671829230	live
c454ab35-7578-4a6b-a747-ef86ff087c9c	C546.TCGA-IB-7646-10A-01D-2154-08.3_gdc_realn.bam	161bb394a5940d50107ca98855f97212	6875343217	live
ab24dd1e-fc59-4f90-8480-34dd09d82dcb	C546.TCGA-IB-7647-10A-01D-2154-08.3_gdc_realn.bam	693dbd069195d87dd8edcdc49724ede4	10332627283	live
e6be55d4-730a-4a08-a9ac-b474f24db841	C546.TCGA-IB-7649-10A-01D-2154-08.3_gdc_realn.bam	1407df372bfe3c99fe44ff917451f378	8682759323	live
f07553a7-a188-43ee-9ed6-2e46677844fe	C546.TCGA-IB-7651-10A-01D-2154-08.3_gdc_realn.bam	f4cb2d86be0d5f1b5fb34c5700211ed1	9993267135	live
919d415a-f7f4-4a36-95d5-8bbff35ab8ef	C546.TCGA-IB-7652-10A-01D-2154-08.3_gdc_realn.bam	b1296768a7d595ed4734936d0ba5fcb1	19502419737	live
33203011-16a9-4b26-8b65-71aefbdb878e	C546.TCGA-IB-7654-10A-01D-2154-08.3_gdc_realn.bam	f7379afbe0470ae696e2a4fef6e43de7	8478826008	live
4432249f-8dcf-40f1-b228-f3c66bb409bb	C546.TCGA-IB-7885-10A-01D-2154-08.3_gdc_realn.bam	25259dbb179b3a7098a76d106ac397ac	11052892276	live
1d614dd8-bcf2-4196-b052-412185d9d51b	C546.TCGA-IB-7886-10A-01D-2154-08.1_gdc_realn.bam	757b91228ab48b741c2078ef8c577c9c	8576416283	live
ffe958fe-1b4b-420a-aa50-3f424f50204e	C546.TCGA-IB-7887-10A-01D-2154-08.3_gdc_realn.bam	d7c7f4826e9cbd5a88557a0a194f573e	8543631473	live
52b38018-69c6-4945-817e-d9e8ff695811	C546.TCGA-IB-7888-10A-01D-2154-08.6_gdc_realn.bam	ed644194003d71bc491909f6396ac756	5906432720	live
01147dbd-9fb4-4da2-a129-b456f93aa063	C546.TCGA-IB-7889-10A-01D-2154-08.1_gdc_realn.bam	a52fd1d316e6ba4eb68a4af7031de7b1	7944346750	live
49dd97b1-c33e-40da-8f7c-879045da9942	C546.TCGA-IB-7890-10A-01D-2201-08.5_gdc_realn.bam	b4fbd0537b053a7d419d3102aae32b27	11548059355	live
71100539-5e31-457b-b802-811db5a32cbb	C546.TCGA-IB-7891-10A-01D-2201-08.5_gdc_realn.bam	5170f9e229bc778d87a6d3fd2c9fd1e6	11229212064	live
6c689da4-9c75-4389-aba5-93855fba50ea	C546.TCGA-IB-7893-10A-01D-2201-08.6_gdc_realn.bam	bfa256f23d88df5bedf9cb4c2eeeee2a	9723740113	live
3a8bc05a-ee68-4cd3-994c-7ce2d01b8ae3	C546.TCGA-IB-7897-10A-01D-2201-08.7_gdc_realn.bam	8cf6eefd567febf9d00c8d6622a1d322	10074109555	live
8e9562df-eda2-4735-95cc-36c0af0c4a54	C546.TCGA-IB-8126-10A-01D-2396-08.6_gdc_realn.bam	fd25fbf6b2c7c1bad91f6f4a6f0a2943	7949440756	live
da401361-81d1-4554-9f34-91e3ea5c8241	C546.TCGA-IB-8127-10A-01D-2396-08.8_gdc_realn.bam	b10c0b6e172cf0a57bd92bb32c17f9d5	8883109790	live
18a9cbf6-99e2-40a4-9b7f-75756680a506	C546.TCGA-IB-A5SO-10A-01D-A32N-08.5_gdc_realn.bam	94e6880a83615a86b23c40d4088c75a1	8663595905	live
8a9bad7c-7291-49ab-9eb7-13ee78c86d68	C546.TCGA-IB-A5SP-10A-01D-A32N-08.5_gdc_realn.bam	61c1ea7dc0a7e94639a7873309df3cb8	9996764233	live
26e8e7e0-1755-48bf-b9a0-b3dc15682c42	C546.TCGA-IB-A5SQ-10A-01D-A32N-08.5_gdc_realn.bam	b02045e32a9ed3fb769e9b4aa8fe4681	8339687558	live
8cd2e940-3f77-41f7-b056-734a1b0cbe48	C546.TCGA-IB-A5SS-10A-01D-A32N-08.5_gdc_realn.bam	ba3f0f9c4f0d24127ff2825274ced55c	11016360932	live
2e56f5df-4b30-416d-bbb3-5ebb6add0093	C546.TCGA-IB-A5ST-10A-01D-A32N-08.5_gdc_realn.bam	13bb09ebfe5def44d11356a4891dace0	10375560944	live
48402781-0462-4624-8d4f-0e9c6ad7daf4	C546.TCGA-IB-A6UF-10A-01D-A33W-08.5_gdc_realn.bam	ff21384428e0174913ffb82f15d6b8d8	8582148050	live
90aca1a6-f507-4de0-8cdf-f60da291a9bd	C546.TCGA-IB-A6UG-10A-01D-A33W-08.5_gdc_realn.bam	50fa4cd2ccfdcf01c90bf66e568ce581	8271519689	live
cde453cb-82da-4120-9ba4-d1fd639af44f	C546.TCGA-IB-A7LX-10A-01D-A367-08.2_gdc_realn.bam	85fece53fa3f277ebf0ba64c17fab0cb	12962304642	live
9abc1425-6236-4684-8e69-e29a5bb84ce3	C546.TCGA-IB-A7M4-10A-01D-A367-08.3_gdc_realn.bam	bf02f4e36722debb81d7c5d3eda1b95a	15735878856	live
8c11cf5e-1165-414a-983d-b2d841a5dfd0	C546.TCGA-IB-AAUM-10A-01D-A37A-08.3_gdc_realn.bam	c088f988b6ef6df12b0e54724e8014a6	13037053454	live
846b712b-a2c1-4ef6-9253-480c32c0e89e	C546.TCGA-IB-AAUN-10A-01D-A38J-08.2_gdc_realn.bam	4f9305637ecd47a3094fcbaf0afd2bdf	21377323978	live
20b8f5ad-7404-4b05-be6d-475d4d1171f1	C546.TCGA-IB-AAUO-10A-01D-A38J-08.2_gdc_realn.bam	d36d0f0865839ad4c4b2e057c5aa20d2	17278095208	live
a3d207fd-da07-429b-afe2-6279618d6e95	C546.TCGA-IB-AAUP-10A-01D-A37A-08.3_gdc_realn.bam	90b74ebc00ec4196035654f32f41c19d	11730668238	live
71895811-02b6-4262-8f28-3241e2574f30	C546.TCGA-IB-AAUQ-10A-01D-A40W-08.1_gdc_realn.bam	ec2b426477744d72ab103675cf4252d2	11215280091	live
4b355924-f399-4dd8-a63f-cb715fa2dd97	C546.TCGA-IB-AAUR-10A-01D-A38J-08.2_gdc_realn.bam	00cbca12240f4ca54d03eef4cdd6d555	20146961830	live
8899ce2d-4f1e-43c1-a8ac-3f034667df54	C546.TCGA-IB-AAUS-10A-01D-A38J-08.2_gdc_realn.bam	1f37a719c8652659db7bae5b77a9e7ae	20160020953	live
d511e630-de0b-49af-9258-cc5521d5abf6	C546.TCGA-IB-AAUT-10A-01D-A37A-08.4_gdc_realn.bam	eb1bec52c3dec1b70b18da5a9d9a6599	10038113292	live
26e2bd35-3939-4173-8c06-05d3666b1c6c	C546.TCGA-IB-AAUU-10A-01D-A37A-08.3_gdc_realn.bam	0aad69417092563c2e801c88b1c8d9e9	12056449061	live
8a357e3a-7542-4ec4-bad7-05c730908f47	C546.TCGA-IB-AAUV-10A-01D-A38J-08.2_gdc_realn.bam	78beb1239676cb4bbc1f476af2cd6887	18293197175	live
19281a65-ce55-4273-a5ea-ec111fc08f1f	C546.TCGA-IB-AAUW-10A-01D-A38J-08.2_gdc_realn.bam	ded79c2724322d83405fc183e839eb39	19644667746	live
8dd7c203-fa35-49cd-aa42-c13da9a2e460	C546.TCGA-L1-A7W4-10A-01D-A367-08.2_gdc_realn.bam	37fd401b4189a94082a236ff27fea43f	12290818496	live
87a672a1-5052-4422-9147-2d6406913381	C546.TCGA-LB-A7SX-10A-01D-A33W-08.5_gdc_realn.bam	7b29796709df35a8dde17336f9d84f88	7809782626	live
a825c172-aab0-41ba-8994-93372f861065	C546.TCGA-LB-A8F3-10A-01D-A367-08.4_gdc_realn.bam	233fae9c01722ba0895100846622c081	16460083734	live
b511f9f0-c026-4038-b001-fcf8cf22354a	C546.TCGA-LB-A9Q5-10A-01D-A39A-08.2_gdc_realn.bam	7ab4fefe1edb05903efc73eb29d2d2fd	13339626958	live
013138d4-8b69-4897-ab06-33e0ea740450	C546.TCGA-M8-A5N4-10A-01D-A26I-08.6_gdc_realn.bam	890f0ff125b1fa2c09f84982765981d3	4771729685	live
ce1c1b83-75de-4a74-9d4f-75efcd9cc45e	C546.TCGA-OE-A75W-10A-01D-A32N-08.5_gdc_realn.bam	66315f5feae4e594b26a8ece5aaf9bd4	8922917139	live
e4596a42-a5ce-4e52-9d63-0876b1c65410	C546.TCGA-PZ-A5RE-10B-01D-A32N-08.5_gdc_realn.bam	6d2afd03857dda7b69731740b2bbeb5e	6888436112	live
02b3a34e-8db6-4ddb-8b10-1b6ab49d8adc	C546.TCGA-Q3-A5QY-10A-01D-A32N-08.5_gdc_realn.bam	d637286d4887ee1c7b4d8ad351f52b2b	10220436489	live
7860ec8d-ee3e-4f65-abe1-385fe63e4820	C546.TCGA-Q3-AA2A-10A-01D-A37A-08.1_gdc_realn.bam	e7005abb468ab57094226a6c60cabfe7	9273607604	live
502cd6a3-fce1-46d2-86aa-42ca9a3688f6	C546.TCGA-RB-A7B8-10A-01D-A33W-08.5_gdc_realn.bam	df78a765968db05cb3000c331ac8914c	7125981398	live
8e5af0df-0db1-4bd1-8541-4b3abb3c5cc6	C546.TCGA-RB-AA9M-10A-01D-A39A-08.2_gdc_realn.bam	15842ad28244b0d4f21bb660742a3867	6511261318	live
7c23c8fa-e641-4a27-b6d7-9bd5486f36c0	C546.TCGA-RL-AAAS-10A-01D-A39A-08.2_gdc_realn.bam	0e2b69f47cdaa003d7f93000a5aaf7fb	8280323589	live
eaac35c9-e11a-4a75-b79c-74a1f425b3e5	C546.TCGA-S4-A8RM-10A-01D-A37A-08.3_gdc_realn.bam	209d52724a8cacbdba1e322ab01328a8	9862537121	live
70b92b86-4d6c-46ae-9e10-2c4563c37efd	C546.TCGA-S4-A8RO-10A-01D-A37A-08.3_gdc_realn.bam	ca6c6e9c7d0d2aea587a2b8f2c32c903	10827305105	live
d11768d9-52f1-4859-bdb4-48cbe4a9d748	C546.TCGA-S4-A8RP-10A-01D-A367-08.2_gdc_realn.bam	ddcd7cf9b5f2f5eccd9f83e8ea249edc	7723053036	live
03777609-0e1b-4fe8-953c-bb48d12afc0a	C546.TCGA-US-A774-11A-11D-A32N-08.5_gdc_realn.bam	52bffd251be7477e8b124985fa614da9	8340387008	live
b794750d-93ee-4aa2-9a94-0d796f3a4439	C546.TCGA-US-A776-11A-11D-A33W-08.5_gdc_realn.bam	bc29921841772ea900ea6d5581a2bdae	9732964857	live
ed086972-16ca-4eae-a645-f0ab50c760c6	C546.TCGA-US-A779-11A-11D-A32N-08.5_gdc_realn.bam	4d2ec0f05cf4003e5ef31afcb95a6c09	9495538304	live
2b5c13be-3029-4de2-84c5-08962e2bdef1	C546.TCGA-US-A77E-11A-11D-A32N-08.5_gdc_realn.bam	1cd0ef19e5916e3300fb9513209ead40	9309437483	live
0aa5055a-025a-4973-9037-49b8417647ee	C546.TCGA-US-A77G-11A-11D-A32N-08.5_gdc_realn.bam	7bbe6d3e232a83c8d2f9887536a279f2	9743484504	live
f8ec70f6-0d12-48bf-a9d1-d92f9b89be0c	C546.TCGA-US-A77J-11A-11D-A32N-08.5_gdc_realn.bam	dac752920d0cc5ad5d3eeca1c1c1b8e0	10574145371	live
36a2d264-bbe4-45b0-9261-8a6582cfb3cd	C546.TCGA-XD-AAUG-10A-01D-A40W-08.2_gdc_realn.bam	ab3ff4807fb79a2e340fd12dc3129cdd	10491216815	live
8c5caa8f-be24-4555-a442-bd017e757106	C546.TCGA-XD-AAUH-11A-11D-A40W-08.2_gdc_realn.bam	e934f98686942c15801b55c7d377d1df	9645766411	live
d95bdf25-16a8-4db3-b8c5-66eda9ef0d4e	C546.TCGA-XD-AAUI-10A-01D-A40W-08.1_gdc_realn.bam	b485fe96ae4eab1549dc8a2dfcc61566	9361952191	live
1747baa8-0b26-49b8-bb58-cae6bbb6b4ab	C546.TCGA-XD-AAUL-10A-01D-A39A-08.2_gdc_realn.bam	805a3b790a32280a34b494bdb30e7968	11748689688	live
1d98942e-5281-47a7-aa5f-a2f5475ee2bf	C546.TCGA-XN-A8T3-10A-01D-A367-08.3_gdc_realn.bam	64a86d05ab1b99a548acd408e11c5edd	12032953571	live
e300938d-d0e4-48be-bf37-1d71fa4dceb7	C546.TCGA-XN-A8T5-10A-01D-A367-08.2_gdc_realn.bam	af672ddb5f73a1c71da5910a34dc44cd	13494508125	live
646cd6ba-9ec7-44da-b1ee-7a6a14a4eb95	C546.TCGA-YB-A89D-10A-01D-A367-08.3_gdc_realn.bam	0a5790b87e55fe7306967133bd0d3e71	13033593695	live
71f77aa3-dfea-4acf-8f50-7112601f9d8e	C546.TCGA-YH-A8SY-10A-01D-A37A-08.3_gdc_realn.bam	5b051018ef76024ee56088a829a6ce9b	10600387192	live
bac36632-0005-4ae8-abe2-920ec0a08a9b	C546.TCGA-YY-A8LH-10A-01D-A367-08.3_gdc_realn.bam	30cfb76e62aee6c77ecc5ae3f5943ae0	14139757197	live
7555d6bf-e597-492b-b1a3-bfcc6a79cf12	C546.TCGA-Z5-AAPL-10A-01D-A40W-08.1_gdc_realn.bam	f9a291338adbbc6ede002bdc0f86558c	9057396727	live
