## Supplementary material for "Cancer Classification from Healthy DNA": HNSC

id	filename	md5	size	state
70f269cf-5dde-4b7b-ade3-204ba9b310af	C495.TCGA-4P-AA8J-10A-01D-A394-08.2_gdc_realn.bam	99bcfb9930577f432239019362a3b412	11157653447	live
9d6ea1fa-8aec-4ed1-88ac-901b10853262	C495.TCGA-BA-4074-10A-01D-1434-08.3_gdc_realn.bam	ab9466d5a2e744c7b47a4f976a768dff	21487088504	live
09f92598-b27a-491a-b481-3b0d739b83a3	C495.TCGA-BA-4075-10A-01D-1434-08.3_gdc_realn.bam	5b27e0e9da3ed5b2cbaaca4439ecf2dd	16544866577	live
e94801de-9bb4-4c7a-9b89-cd535b55056c	C495.TCGA-BA-4076-10A-01D-1434-08.3_gdc_realn.bam	20c7f75445252d30020dba8064152089	20376446728	live
25b541a1-708c-4c80-8971-4f57ea1d48e3	C495.TCGA-BA-4077-10A-01D-1434-08.3_gdc_realn.bam	51a687d914fbad945131c907371f5ce9	18518455309	live
53b2831e-7781-48fe-b835-6cf6f24a657d	C495.TCGA-BA-4078-10A-01D-1434-08.3_gdc_realn.bam	896450ad1568990f8f9a8ec0e66e73de	17922856265	live
9abe1b98-5fcc-429b-bf76-db1442091016	C495.TCGA-BA-5149-10A-01D-1512-08.5_gdc_realn.bam	524b9244671c8a41f1ebf462d5ad3683	21446589998	live
abc28fea-f7d3-4423-b0f6-a05cbc2f7379	C495.TCGA-BA-5151-10A-01D-1434-08.3_gdc_realn.bam	b98b2d75d79b958460facf507d3c2b6f	20430233011	live
7c9596ad-6c28-4a63-93d6-303b29a92525	C495.TCGA-BA-5152-10A-01D-1870-08.3_gdc_realn.bam	e9c90177a35f2ab197d894a0d91417d0	13097300475	live
36b35d38-e5ef-4542-b4bc-ab36d36d172c	C495.TCGA-BA-5153-10A-01D-1434-08.3_gdc_realn.bam	f68c7507bf7bf886ed9d69b39cb404cd	20248246497	live
20ce6878-d589-4032-a0d4-965dc28c067e	C495.TCGA-BA-5555-10A-01D-1512-08.6_gdc_realn.bam	203dcca41864163030b090b2548f398a	20758770600	live
ce2f3755-b148-4805-b205-35f5a8efc49d	C495.TCGA-BA-5556-10A-01D-1512-08.6_gdc_realn.bam	ee0aac6716a111be7748ff20c8fbc17c	20096231634	live
baf111e3-ce39-498e-af20-c30b3691ca0b	C495.TCGA-BA-5557-10A-01D-1512-08.6_gdc_realn.bam	5e29564e1a246d4bf429217a8f07d26d	20107614724	live
4943b03c-1bb6-4eec-822c-97fcb894172e	C495.TCGA-BA-5558-10A-01D-1512-08.6_gdc_realn.bam	ad835ec8667a295f0b6cd4c5cee17a4b	15979897465	live
b86467c5-a4c7-4bd6-abaa-567f672ee0c0	C495.TCGA-BA-5559-10A-01D-1512-08.5_gdc_realn.bam	84fcae55fee0a1d0a3c8305a990e5591	15531210167	live
1cf69b65-d35a-42ed-b4cc-a7f49fb80929	C495.TCGA-BA-6868-10A-01D-1912-08.4_gdc_realn.bam	4fc5f91f6692832115ccdb77e4a9784c	9434095159	live
dfb33967-d1ef-4df8-a94a-34dccc6015ce	C495.TCGA-BA-6869-10A-01D-1870-08.3_gdc_realn.bam	a35bd4dd57dd3f3e4ad37b2d99f8270d	12363902576	live
98233d61-d1c6-4a41-94fa-24e27f87226b	C495.TCGA-BA-6870-10A-01D-1870-08.3_gdc_realn.bam	1990056fb8104151fa9f22b5a31cb742	11513253806	live
500f64cb-3b11-4ed6-b8f2-a06a5755ddce	C495.TCGA-BA-6871-10A-01D-1870-08.3_gdc_realn.bam	fdf97151585ae5625d02feb401ed3f71	11492075287	live
b05a055f-84c6-4c7a-a500-9529f7761104	C495.TCGA-BA-6872-10A-01D-1870-08.3_gdc_realn.bam	156d1f0654d4db7ff6eaf48f7bc2a607	11242670957	live
0010ebf5-8e39-49ee-a5dd-e4f2ff6cacaa	C495.TCGA-BA-6873-10A-01D-1870-08.3_gdc_realn.bam	a9c5b061235dfa6c324d48cbb3314dbc	12601516425	live
04373b25-cf73-40f2-ba71-1dd499e4d805	C495.TCGA-BA-7269-10A-01D-2013-08.1_gdc_realn.bam	3b7d2e78fe3d383e9093eecee487eac1	12419642204	live
927f2450-a3d2-41b1-871a-129742b6b0ed	C495.TCGA-BA-A4IF-10A-01D-A25Y-08.4_gdc_realn.bam	41dcf26492e105e0cd8cc94cddc074e5	18989945559	live
eaa973f2-7155-4236-9f2d-cd13654ae7ec	C495.TCGA-BA-A4IG-10A-01D-A25Y-08.2_gdc_realn.bam	460159d27a9001f00a5e99d6ea7d2b57	9637603445	live
73fbad5c-543f-49a3-8c53-1ac7aa4aeaa4	C495.TCGA-BA-A4IH-10A-01D-A25Y-08.2_gdc_realn.bam	9ca363e98686cf4dec2976c61858b5a2	10819012515	live
30ab8dae-5ddb-40fb-84c8-498193f43f55	C495.TCGA-BA-A4II-10A-01D-A25Y-08.2_gdc_realn.bam	35109f25193a5dbfed80339de186297e	9152333728	live
27d5914f-c494-4799-8e1f-135e282fec45	C495.TCGA-BA-A6D8-10A-01D-A31J-08.1_gdc_realn.bam	9900f5a43bdeb45ea6669ed7db8e5d07	10574416663	live
ddd214b2-87bf-437f-be79-7114038a938f	C495.TCGA-BA-A6DA-10A-01D-A31J-08.1_gdc_realn.bam	b32d6324441bf26dc3d809c6501ce241	9149643525	live
3a422c4a-1c6c-48fe-8c1e-26bc2739d33c	C495.TCGA-BA-A6DB-10A-01D-A30H-08.2_gdc_realn.bam	de000fc1c39ccab38b0ec60d3249be10	13327036424	live
5ef60155-e8cb-48da-ab5b-7d58abcb38cc	C495.TCGA-BA-A6DD-10A-01D-A31J-08.1_gdc_realn.bam	713b2e89b6d63e2636d51743ceda01a8	9375422139	live
a327dcc4-7f62-43ba-b9cb-7fd62f42ffd5	C495.TCGA-BA-A6DE-10A-01D-A31J-08.1_gdc_realn.bam	711a2a88166f32df706f0deb0bbb05cc	9234003666	live
a36128c7-88d9-4094-8cdd-2a97d1be6be5	C495.TCGA-BA-A6DF-10A-01D-A30H-08.2_gdc_realn.bam	655e12a6fe618519ee705781f9614fd9	11130738264	live
4d220e31-2691-48c4-8672-de182d9f1469	C495.TCGA-BA-A6DG-10A-01D-A30H-08.2_gdc_realn.bam	3576ab8559389dc069cbfb0e79c959fe	12788510408	live
156f3ee3-46bc-490e-9c78-e1936c13bb9f	C495.TCGA-BA-A6DI-10A-01D-A30H-08.2_gdc_realn.bam	23bdb5332ee341269a96f489bf5b7c52	10182248597	live
f0dcf764-aa2d-44cb-9552-01c742c874b1	C495.TCGA-BA-A6DJ-10A-01D-A30H-08.2_gdc_realn.bam	24ea06990bc6026a19ff0958af42bad9	12428230465	live
6024fe8a-891f-4ea1-acff-5a873e14446c	C495.TCGA-BA-A6DL-10A-01D-A30H-08.2_gdc_realn.bam	d5b8f238b46d49cd1689d9c5d300e97e	9641566695	live
b94e613d-a6a0-4e08-8d51-9abf28cea8d7	C495.TCGA-BA-A8YP-10A-01D-A394-08.2_gdc_realn.bam	321c729217b9b9173bfba31ac3b3616f	18113043329	live
df0c7b20-4da3-4f39-87a0-dd2ec6d8c2a6	C495.TCGA-BB-4217-10A-01D-2078-08.3_gdc_realn.bam	9f6ece0091a27ef5aa80453e5b961d92	8715772952	live
3df749da-9bfa-46a5-9c84-9cfc31a0510a	C495.TCGA-BB-4223-10A-01D-1434-08.3_gdc_realn.bam	857202db98fd33083067768d4bf94f56	20414057327	live
bd8f3bd4-e798-4e64-9972-10d771760031	C495.TCGA-BB-4224-10A-01D-1434-08.3_gdc_realn.bam	c33ea33c23cec6de705ab9860158bfdd	20118850971	live
0caaa40d-d6f8-4a65-a9bb-a683cd4a0b99	C495.TCGA-BB-4225-10A-01D-1434-08.3_gdc_realn.bam	4b4a7892e230b4a4e06b3fb039903efe	14530785858	live
1e533a6a-1d61-4b58-9da6-bcee77fe403a	C495.TCGA-BB-4227-10A-01D-1870-08.3_gdc_realn.bam	8ff3aa113b825009f4e0f9d763b475f7	12185491971	live
e5be8238-5ca9-47a4-8f52-b4dc5bc928b9	C495.TCGA-BB-4228-10A-01D-1434-08.3_gdc_realn.bam	deb8bfbd08df838c4819d037cde1e70c	16668360200	live
5667197e-a9f9-44c8-909f-7b570876b7f8	C495.TCGA-BB-7861-10A-01D-2229-08.7_gdc_realn.bam	00910cce19930bbd35ddf273eec9bdb8	7370764177	live
63e65803-4b78-4438-aa23-4e3813762681	C495.TCGA-BB-7862-10A-01D-2229-08.7_gdc_realn.bam	2f96e8ca3ac9792562d82ac3a6479685	7853866160	live
282345c7-43ac-47eb-8b9e-aaed7b199b0b	C495.TCGA-BB-7863-10A-01D-2229-08.7_gdc_realn.bam	2e1f8b0138a4ec79acc4d3b363aa5465	11533595610	live
62f93f40-6cb1-44d1-803e-9fbaabafada9	C495.TCGA-BB-7864-10A-01D-2229-08.7_gdc_realn.bam	0b7d8cc1a4ec67c76532ec8f70f57a03	8524020894	live
c7b6d0dc-dec5-4f21-8914-2c1cddb22765	C495.TCGA-BB-7866-10A-01D-2229-08.7_gdc_realn.bam	331987908950323aec511d94c78ded85	10314665268	live
51be2553-6aea-4ddd-960a-db1003c907b3	C495.TCGA-BB-7870-10A-01D-2229-08.11_gdc_realn.bam	dd43c51223aaefaa1ad56bae32f5fcbc	8472851240	live
a74a0a7d-74f0-4efe-816c-dc27ddb23aa1	C495.TCGA-BB-7871-10A-01D-2229-08.7_gdc_realn.bam	b2b76acf1cb133cb3be9daf13bb4f2b2	9291665543	live
662cafd8-31b6-4dea-9a59-ff07a50e2757	C495.TCGA-BB-7872-10A-01D-2229-08.7_gdc_realn.bam	67d19a053ddac029e0b457cc6426f49c	6472616106	live
bec0daad-ec67-4494-8f9d-f540371bd6ef	C495.TCGA-BB-8596-10A-01D-2394-08.1_gdc_realn.bam	68328149903b45a9ae996630440f5b96	8654397518	live
2c777abe-e16e-4b47-ac32-651a0975981a	C495.TCGA-BB-8601-10A-01D-2394-08.1_gdc_realn.bam	20648a9b882c50e8c9b80817f116af46	8243408429	live
49426a88-cab4-42a6-9e09-8f12eeb987e7	C495.TCGA-BB-A5HU-10A-01D-A28U-08.1_gdc_realn.bam	43d008175d7ba4de32935f44f22200bc	9203370867	live
676f368d-834f-4301-9131-f1d508e65348	C495.TCGA-BB-A5HY-10A-01D-A28U-08.1_gdc_realn.bam	5c5e14d1c2c8cee4f16f562cb5bb128a	16067834594	live
04ab00c7-d90c-41cf-ac50-bf2503d50a47	C495.TCGA-BB-A5HZ-10A-01D-A28U-08.1_gdc_realn.bam	cf1f8044bdebccc78020187aa75ce5b1	11312450775	live
db4cb738-2c43-460a-926a-8da803b95362	C495.TCGA-BB-A6UM-10A-01D-A34M-08.2_gdc_realn.bam	4122c1436f74d320b8047f4066f578ac	14729079680	live
5fca28a1-c874-4fd6-b18e-ccf9ab006333	C495.TCGA-BB-A6UO-10A-01D-A34M-08.2_gdc_realn.bam	0dfc66c80840c0ec53d5d5db9b2ce73f	15018415715	live
9c862b0a-7b3a-40ad-a0db-402179b0038e	C495.TCGA-C9-A47Z-10A-01D-A24F-08.1_gdc_realn.bam	356b172c019161a15f3c067c20b8f5fc	11199170483	live
ba2fb2f6-4509-41c5-9875-a28379ee375f	C495.TCGA-C9-A480-10A-01D-A24F-08.2_gdc_realn.bam	5def51e57f9b4fa775d9d49b03ad38ff	8387381280	live
5ff82123-d3e3-45ec-92d1-adb182f87093	C495.TCGA-CN-4723-10A-01D-1434-08.3_gdc_realn.bam	710219dc81d177dc68b20cd7747397e8	18247674365	live
48ebc1a0-f024-4216-bcf8-3326ccb657df	C495.TCGA-CN-4725-10A-01D-1434-08.3_gdc_realn.bam	a151422e3c62f59658657fe21f172b13	18430772382	live
49275e1a-8f5a-4266-9591-a261d3cc5844	C495.TCGA-CN-4726-10A-01D-1434-08.3_gdc_realn.bam	c180c666c9b8fae5e28b9549dc7db834	18082018472	live
4683292f-5b12-41a0-b2f8-ff1f73f1411a	C495.TCGA-CN-4727-10A-01D-1434-08.3_gdc_realn.bam	4008ffca79e82641145a1f6d8c3ee430	17476288822	live
78af4a8e-62bc-4b17-902e-5eef82d5faf4	C495.TCGA-CN-4728-10A-01D-1434-08.3_gdc_realn.bam	ed656fb62bac3bdab0eaeba0d936f00b	20592437483	live
b24dfd6c-35f8-4f9a-b00c-ddbc3e4537d1	C495.TCGA-CN-4729-10A-01D-1434-08.3_gdc_realn.bam	6ae663bfaf6b75d705837349868076e6	18688064025	live
05c3c46e-acbe-42f6-9080-898fe360076e	C495.TCGA-CN-4730-10A-01D-1434-08.3_gdc_realn.bam	ce347bf0cdb9b82c2f8eaaee4e2c4a41	20044968975	live
2d7c15b7-fb30-47d6-b42a-6539401bf182	C495.TCGA-CN-4731-10A-01D-1434-08.3_gdc_realn.bam	a0d8ed840ec2e1bcac63c38c5093b83d	17069036922	live
d8d61593-2897-40e5-906a-2abfffba4e4a	C495.TCGA-CN-4733-10A-01D-1870-08.3_gdc_realn.bam	e02ec01ead6bc11bfd6693662b80a004	13261553114	live
4da697dd-8273-4bf3-9390-00893498e697	C495.TCGA-CN-4734-10A-01D-1434-08.3_gdc_realn.bam	5f2a2e89884a70924b6c38a6749a4e89	18456538003	live
d9d585cc-031a-4a72-bb22-e90a98b7b59b	C495.TCGA-CN-4735-10A-01D-1434-08.3_gdc_realn.bam	e50ef2e00b723630235aa52767083ea9	17327077822	live
635e1bb2-d43c-48ca-b14e-b1395e71c7de	C495.TCGA-CN-4736-10A-01D-1434-08.6_gdc_realn.bam	124c4d5b4b78fc43a4b788c4f564a895	11334789621	live
d00b2a94-24ee-4532-b801-8b8cf144b860	C495.TCGA-CN-4737-10A-01D-1434-08.3_gdc_realn.bam	e81b4a33e0a186f3f722676b54420891	22040786885	live
cdff0b1b-6229-4d96-9f4f-f130d89dd775	C495.TCGA-CN-4738-10A-01D-1512-08.6_gdc_realn.bam	6e674d648dc8ded8b4ec165abd14f80d	18064055882	live
f615a3af-6f54-4044-bb01-c5eb59a8e99a	C495.TCGA-CN-4739-10A-01D-1512-08.6_gdc_realn.bam	7ea78e06f8dd5590060a58ac7611bc99	17856401050	live
1527bef7-82cf-410f-89db-804fd6fbf788	C495.TCGA-CN-4740-10A-01D-1434-08.3_gdc_realn.bam	2f50fb46c0842c19fce16825bf822c39	16376989164	live
868782c4-c8f8-4d4e-bda5-2b059898769d	C495.TCGA-CN-4741-10A-01D-1434-08.3_gdc_realn.bam	c03baa55afa5ed7f8bd9434201ceabd1	19362266725	live
24fe7be4-44ef-4e74-bbb6-ec4a9a913a95	C495.TCGA-CN-4742-10A-01D-1512-08.6_gdc_realn.bam	27cba1fcd00de5e83d4856020ee623c9	16126215342	live
403c680f-e75c-4c7d-bd44-6142f63f8d7f	C495.TCGA-CN-5355-10A-01D-1434-08.3_gdc_realn.bam	d6ef7159ebb5708a3e1f70fa1250eefb	18479593325	live
392e104b-94ed-4682-bef5-5eb2dae6735d	C495.TCGA-CN-5356-10A-01D-1434-08.4_gdc_realn.bam	a6ef7249894fb8c1b3b32ebe71ec4a07	10711406287	live
743ca545-4f01-4e4d-af19-4f4cd8848ded	C495.TCGA-CN-5358-10A-01D-1512-08.6_gdc_realn.bam	45293c7ae93e5fcba27e394d78d27d0b	16344835382	live
1103d769-7a51-474f-a90d-61cd791a603d	C495.TCGA-CN-5359-10A-01D-1434-08.3_gdc_realn.bam	db94ff6f94fc244a82467a179752438e	19836330452	live
6cbd6302-761c-4794-bf77-0177814ad9b1	C495.TCGA-CN-5360-10A-01D-1434-08.3_gdc_realn.bam	2225bea3a7336b979ca68d9dacaaeabe	18526275349	live
42353bcc-f03f-47cd-9b52-718fae4c7055	C495.TCGA-CN-5361-10A-01D-1434-08.3_gdc_realn.bam	d9ce601a0090f2f1b9529ea9d09f3231	20498453985	live
e35e9d6e-9540-4a11-8e00-8443fc41c714	C495.TCGA-CN-5363-10A-01D-1434-08.3_gdc_realn.bam	d2dde0edd597db3f118e4d4ae42ecfa1	16499809623	live
c053647f-074d-4557-b655-8b08b7fd2c61	C495.TCGA-CN-5364-10A-01D-1434-08.3_gdc_realn.bam	b8fb2a2aa4a9212530dac802fcb0a92f	22589616217	live
5fdebab9-78fa-45bd-b38c-b78c252999b1	C495.TCGA-CN-5365-10A-01D-1434-08.11_gdc_realn.bam	431c388f9c3c7d4c53e5c1d6db348379	23021039419	live
203ca85c-4213-4351-8be8-1bf5d3ccd6da	C495.TCGA-CN-5366-10A-01D-1434-08.3_gdc_realn.bam	ad0db936fec455f8b424c03203bcba3a	16442446106	live
111da595-1598-463d-a88c-093e79786a6a	C495.TCGA-CN-5367-10A-01D-1434-08.4_gdc_realn.bam	fd88c07845fad67bdc9214b48bb64980	13389573636	live
1f02c7f4-685f-46c5-8f64-3a7c6b30a58d	C495.TCGA-CN-5369-10A-01D-1434-08.7_gdc_realn.bam	e1b9908519080607900b31b6bed5eb92	18915171692	live
c799d654-bd87-42b9-8717-f9473d22dd5e	C495.TCGA-CN-5370-10A-01D-2013-08.1_gdc_realn.bam	0f69592f9afc6dfb8b60e3f49217346a	9152218858	live
1fe8788f-6763-4136-974a-af65f2bf8f18	C495.TCGA-CN-5373-10A-01D-1434-08.3_gdc_realn.bam	878b24ef002aef2018e87be8d17e5729	19435711770	live
e90d67fe-9f80-4b17-b91e-6ee78536a245	C495.TCGA-CN-5374-10A-01D-1434-08.4_gdc_realn.bam	510b66fe56a46e1372e3e4c7fbaf8b46	21886013313	live
4c6f820d-ee52-42e3-9a7a-cafe9ad12a6d	C495.TCGA-CN-6010-10A-01D-1683-08.2_gdc_realn.bam	6f2025c658e800090ad6e0cfd6c5a2ab	8200799576	live
147decc7-3891-44ad-b58b-0b4266508f4c	C495.TCGA-CN-6011-10A-01D-1683-08.2_gdc_realn.bam	3f165364aec7e78ed6144e8d51cbec5a	8171983605	live
9e2859ab-fb73-4873-b5e0-3582e08ae4d4	C495.TCGA-CN-6012-10A-01D-1683-08.2_gdc_realn.bam	b34dbb5b666656a2b8d9a4c2c807d3f2	9932246935	live
3d2b8e97-0027-41d2-968a-1510e801060b	C495.TCGA-CN-6013-10A-01D-1683-08.2_gdc_realn.bam	90b18ff4ad100208d1995b9ae89ee640	8167303155	live
5bfdc16c-dd6c-424c-9acf-0ea48ab0b91c	C495.TCGA-CN-6016-10A-01D-1683-08.2_gdc_realn.bam	bcb432affa29fc552b5ea7bc7971043e	7909993881	live
2b6dffdb-f5ce-47cd-9048-966b0b5d1c4f	C495.TCGA-CN-6017-10A-01D-1683-08.2_gdc_realn.bam	ede49f2c0835d18eccd4bbf7e07f0821	8942684104	live
3a0925b8-cba8-4f6f-ad7d-b4498b92ef34	C495.TCGA-CN-6018-10A-01D-1683-08.2_gdc_realn.bam	c87e2c928c100b03db77671388a8d61a	8421108174	live
16c770f2-3df0-4139-8b4c-887ef0e577cf	C495.TCGA-CN-6019-10A-01D-1683-08.2_gdc_realn.bam	3d6e78728518f37b15acfdc652931b66	8266892598	live
3c7801c7-1fcf-4222-b7bb-2433293be39f	C495.TCGA-CN-6020-10A-01D-1683-08.2_gdc_realn.bam	f75be64334f692fe7bee230c6f2d7d2f	8748596787	live
c78b791f-f353-4505-bbf6-250d7186c823	C495.TCGA-CN-6021-10A-01D-1683-08.2_gdc_realn.bam	3b844a6747b8bb1ecab5720c3f9f6c44	7911902887	live
e9da2dbc-cc1d-4bdc-89ab-3ca4018b2bd7	C495.TCGA-CN-6022-10A-01D-1683-08.2_gdc_realn.bam	f24233a13d1b52701828f44316c7ecaa	10559181605	live
9a558975-ac2b-455e-b035-e1af837d84a4	C495.TCGA-CN-6023-10A-01D-1683-08.2_gdc_realn.bam	81e30e8a0fa4cdd6ddf854fe60ab253c	8057798158	live
6712cf66-dd06-48f0-b065-6b78a2201e8a	C495.TCGA-CN-6024-10A-01D-1683-08.2_gdc_realn.bam	2ba6da39526707be6d59b404fb706464	8683839621	live
ebb6d75f-30ef-4a37-aad3-8c0d8e5b3f92	C495.TCGA-CN-6988-10A-01D-1912-08.4_gdc_realn.bam	e4789546606d5a8ab51a23bca23874e8	10225849391	live
83fec44f-2894-483c-8b3c-4424d995c73e	C495.TCGA-CN-6989-10A-01D-1912-08.4_gdc_realn.bam	270b632da26142aecc7317aca1eac859	10628823365	live
e08b7f7a-3ec0-4032-a3fc-65e7b783429d	C495.TCGA-CN-6992-10A-01D-1912-08.4_gdc_realn.bam	baa25864fe46163fc10cafd2e0e899d8	10081682589	live
33e747df-692c-4af3-b62c-34516f807f7e	C495.TCGA-CN-6994-10A-01D-1912-08.4_gdc_realn.bam	2e407afcafc2d2b03d2fa6e78b020bf7	9438440134	live
83c80aab-9d84-4bcb-84ee-3158c0703185	C495.TCGA-CN-6995-10A-01D-2013-08.1_gdc_realn.bam	ce025ad86178ebbf958c02aad012e73d	10860555583	live
77ee44ea-2ec5-46e4-ab1c-11c38dd80ede	C495.TCGA-CN-6996-10A-01D-1912-08.4_gdc_realn.bam	e42cafa6624ea9a9d1d8e5af0c979a01	9595779434	live
e352fe21-1a56-49a9-adbd-7ce51884047d	C495.TCGA-CN-6997-10A-01D-2013-08.1_gdc_realn.bam	6e9bded9cc4b56706b5a74e64828bf04	10006214187	live
9655b463-2df6-459e-afe3-04b1e6a53843	C495.TCGA-CN-6998-10A-01D-2013-08.1_gdc_realn.bam	3698851eadd932d92541c15b3e1f7f1d	10510468991	live
0ef754db-93cf-4481-aefb-6374cee66f27	C495.TCGA-CN-A497-10A-01D-A24F-08.1_gdc_realn.bam	69024ce3a9f500a107860a5ae7f644c1	9248241291	live
0e155ef9-96e1-4f12-a99c-c350ad873b52	C495.TCGA-CN-A498-10A-01D-A24F-08.2_gdc_realn.bam	12137a1f05e39ada5b226ef1319831e2	9985606843	live
998eb840-0bf7-4e4f-9f71-99769663615c	C495.TCGA-CN-A499-10A-01D-A24F-08.2_gdc_realn.bam	f728cf816a7f149fec97e536618d15b9	8141901452	live
bb752848-3537-4c65-847c-de84759fe210	C495.TCGA-CN-A49A-10A-01D-A24F-08.1_gdc_realn.bam	090d3795aa5d550c1bc997cb794a59d2	7073673876	live
1e2848bc-a7ec-44cb-8ced-b2dde41af27f	C495.TCGA-CN-A49B-10A-01D-A24F-08.1_gdc_realn.bam	45dc3aa9ed59e86fab465111f7be202b	8393438477	live
ffdc7ee2-acad-4a6b-9203-0c150d4fcaa4	C495.TCGA-CN-A49C-10B-01D-A24F-08.1_gdc_realn.bam	f2f324bdea9d2fc252c03f1f7375ea31	8883350332	live
ad2cd905-4d24-402b-828d-4b153b9a0c17	C495.TCGA-CN-A63T-10A-01D-A28U-08.1_gdc_realn.bam	eb53c7568c3c2428926bebb9f929b2ad	10257119993	live
f418e7c4-16ac-40e8-8141-641b7427f623	C495.TCGA-CN-A63U-10A-01D-A30H-08.2_gdc_realn.bam	80d171e861d5afac5319f3fc84ef42a0	12437717900	live
425fc701-cde4-4e94-943b-6e387398f1b2	C495.TCGA-CN-A63V-10A-01D-A28U-08.1_gdc_realn.bam	beedb43c021de12f46e8230fc1e9d8c6	14706589466	live
83b8eafc-33bd-4d0c-9eba-8b9a0431e9d5	C495.TCGA-CN-A63W-10A-01D-A30H-08.2_gdc_realn.bam	aca58452bdd12948136b6a7d5d15ee96	11991201153	live
fdb79548-c27f-4470-8954-35fdbe46e036	C495.TCGA-CN-A63Y-10A-01D-A30H-08.2_gdc_realn.bam	d14a4005cacab3a2384c8c9b3c800eee	12665244223	live
1b5d17bb-2541-43c2-84cf-b7bf6218184a	C495.TCGA-CN-A640-10A-01D-A30H-08.2_gdc_realn.bam	510743961ba067138e63c2b896c8f5da	9905036990	live
2cf56e84-c78d-493d-a965-0513a035e1ed	C495.TCGA-CN-A641-10A-01D-A30H-08.2_gdc_realn.bam	765c033b6daa5c2400da6f424c26ccab	10318212452	live
e0df20bf-c45c-4b78-899e-49731834e596	C495.TCGA-CN-A642-10A-01D-A30H-08.2_gdc_realn.bam	0fb23dfbc7556e6038395f014d2ac33b	11097574634	live
72b989a6-0987-4289-ad99-64965aac38e7	C495.TCGA-CN-A6UY-10B-01D-A34M-08.2_gdc_realn.bam	281cefa36c0ff67a5f13e34becbe8bd2	14109332627	live
3eb53bf6-d9c6-431f-bf13-bdafdbc9fb0a	C495.TCGA-CN-A6V1-10B-01D-A34M-08.2_gdc_realn.bam	3d499254d9ffd61f0f27b77eafca5948	13145406450	live
f0cb127b-b3f1-4cd8-bfef-084859975009	C495.TCGA-CN-A6V3-10A-01D-A34M-08.2_gdc_realn.bam	86e11b60867a6691d940071cedd84a2e	17805668229	live
796dfdc1-6a5e-4f7e-a338-029fc827ab98	C495.TCGA-CN-A6V6-10A-01D-A34M-08.2_gdc_realn.bam	8c8331f9f24504d1b4bfb6e77ae72f4f	12432361224	live
da9b0ae8-4da1-49d9-9502-b67666dff9d9	C495.TCGA-CN-A6V7-10A-01D-A34M-08.2_gdc_realn.bam	6d18055d937179285fc613b55400dd01	14677704799	live
8fcf3de6-8c14-4fef-babf-b8805760f510	C495.TCGA-CQ-5323-10A-01D-1683-08.2_gdc_realn.bam	79ae8b711d842f24a963cb2472809408	8709519770	live
480e04e2-3ced-45c9-a74c-56a75d5409e8	C495.TCGA-CQ-5324-10A-01D-1683-08.2_gdc_realn.bam	0e729d3deca999783fc287f0feba7dd1	8360093991	live
3264076b-e74e-4d73-adc3-28cd9be6c4ed	C495.TCGA-CQ-5325-10A-01D-1683-08.2_gdc_realn.bam	d5fc45ae4f64e4411cc48062911c0b9e	9040922242	live
eef15af0-47d9-4570-af24-f726007da18b	C495.TCGA-CQ-5326-10A-01D-1870-08.3_gdc_realn.bam	efc8cf1091b96a9cd2b53958c8ec0abf	12514097136	live
2158bd6a-a49d-48af-a48f-28ccca00c4c9	C495.TCGA-CQ-5327-10A-01D-1683-08.2_gdc_realn.bam	472d9c54687317b84f8a89fead9e5063	8517616722	live
209b61ea-97cf-472a-bc4d-acf07f5c1859	C495.TCGA-CQ-5329-10A-01D-1683-08.2_gdc_realn.bam	9c8989a31f41a2a9489ad8815d9c84f9	7946818126	live
8a3d4837-0ef4-484f-a031-daf1bf88adce	C495.TCGA-CQ-5330-10A-01D-1683-08.2_gdc_realn.bam	66923af1559fdf92858c9b2b33073032	8230488703	live
4f348f2b-cf27-480e-ae0f-3084f64d0b0a	C495.TCGA-CQ-5331-10A-01D-1870-08.4_gdc_realn.bam	bba44b4aaecb3c2fb323a5e236bbf506	12341185598	live
11eb1889-b018-43ae-a4f1-49dab4680516	C495.TCGA-CQ-5332-10A-01D-1683-08.4_gdc_realn.bam	0535a2e8d2394f23039d837f6ee088d0	9578322209	live
401a2ea4-5c8e-48ae-8460-75fef6581d46	C495.TCGA-CQ-5333-10A-01D-2394-08.1_gdc_realn.bam	b531567811d921ec023b4d2a6c145464	9099238246	live
9c3fc555-434b-4471-bef2-f7967432feba	C495.TCGA-CQ-5334-10A-01D-1683-08.2_gdc_realn.bam	17e23f7323807675110da9e62c749119	7516218609	live
e43f537d-00df-40a9-9913-62f596d8542d	C495.TCGA-CQ-6218-10A-01D-1912-08.4_gdc_realn.bam	b4a28d687cc838246a1a6422ef48cbd0	9327175322	live
0f0199b8-5b48-4b8d-a549-dfd079714865	C495.TCGA-CQ-6219-10A-01D-1912-08.4_gdc_realn.bam	560ac493534101dc056fd09c192f2501	10623363809	live
f02396a9-1012-4389-bbad-c6e973abf511	C495.TCGA-CQ-6220-10A-01D-1912-08.4_gdc_realn.bam	3d1eecde72e54967397c20e9bbb3d4cb	9846853645	live
1fe06707-29a8-48b9-ac56-b45190871ac0	C495.TCGA-CQ-6221-10A-01D-2078-08.1_gdc_realn.bam	734767b037552f2b955e8a901754a062	9023003626	live
d2b842d5-7de7-42e0-b0c1-c14508f4638c	C495.TCGA-CQ-6222-10A-01D-1912-08.4_gdc_realn.bam	07ff7894e35f7a5d2e49b60b5d231f31	9774037425	live
bb7d1b99-d0be-4ebc-b06f-d7992cfe74d0	C495.TCGA-CQ-6223-10A-01D-1912-08.4_gdc_realn.bam	04ba86fc8059dd1bc686a9cc57a7cd56	9183423279	live
4a1b4094-bbe9-4f93-917e-6c919647f465	C495.TCGA-CQ-6224-10A-01D-1912-08.3_gdc_realn.bam	ac088c188a35bcd3be9c9c7230e1893b	8818328566	live
7508b62e-7bbb-4c24-a992-5e0e253e9bdc	C495.TCGA-CQ-6225-10A-01D-1912-08.4_gdc_realn.bam	7765d889db6430165767b31c7700ce00	9461115731	live
9cfd09f0-6c60-4c84-a3c8-f46bc7ec3bdc	C495.TCGA-CQ-6227-10A-01D-1912-08.4_gdc_realn.bam	4db76d354d8f15e0e5f22b078faaa4f8	9640333139	live
98a6b716-8451-4ce2-9378-4d3ee3093d69	C495.TCGA-CQ-6228-10A-01D-1912-08.4_gdc_realn.bam	fb232abaf68d46c602b05a9dbd924a45	9690810309	live
ecdfc972-9a1b-43ec-b9df-5eb147058531	C495.TCGA-CQ-6229-10A-01D-1912-08.4_gdc_realn.bam	b5b1c367eae519d7c68117f9cefc7d33	9602326918	live
ec968192-f05d-47b0-9a97-b62612f9f9de	C495.TCGA-CQ-7063-10A-01D-2394-08.1_gdc_realn.bam	1195987c75d1068d76f955691a48093c	8877761548	live
71310098-d1e0-4f61-9c13-28d969c771ae	C495.TCGA-CQ-7064-10A-01D-2394-08.1_gdc_realn.bam	f917c42b43219eed34863784f85a1740	9825235046	live
9ead9dda-f19e-419d-8327-19814bddc786	C495.TCGA-CQ-7065-10A-01D-2078-08.1_gdc_realn.bam	6151272167f97e2c6fd5b1ebe6078602	7510488546	live
888fa02c-6f46-4f80-b15e-ccbf41900628	C495.TCGA-CQ-7067-10A-01D-2229-08.7_gdc_realn.bam	354892ea1294f697c35e1319af71eddc	7563813793	live
214f0a30-fecf-49ba-a989-0f510b0c2b61	C495.TCGA-CQ-7068-10A-01D-2078-08.2_gdc_realn.bam	331501d6b4660b379b0d2e1620814e89	10029169324	live
128dbbd4-9d01-46c5-9bb9-745c7c28a822	C495.TCGA-CQ-7069-10A-01D-2394-08.1_gdc_realn.bam	06741da7cb1ad33b5f71399a1fab0047	13028988504	live
66331fec-86f5-4f32-b15b-4b2de8122532	C495.TCGA-CQ-7071-10A-01D-A30H-08.2_gdc_realn.bam	acf28a50218e4e798116d2224e361c33	10416754718	live
3fa9a7cf-fbdc-4c4e-acb6-f89c4c0bbb71	C495.TCGA-CQ-7072-10A-01D-A30H-08.2_gdc_realn.bam	a471ef6522e1a7528931d59aea557960	10375091485	live
85be36b9-4b1c-4690-b209-a1d404393414	C495.TCGA-CQ-A4C6-10A-01D-A25E-08.2_gdc_realn.bam	13097de2114fd0d4c3d4312199e184cd	6155308940	live
0ddd7d06-37a3-48a8-81b4-19c629cf4485	C495.TCGA-CQ-A4C7-10A-01D-A25E-08.2_gdc_realn.bam	73ccc33c05b1b433c8deddbec853b4eb	7312825984	live
5d959fb3-c667-4206-a48d-a31bcae933b2	C495.TCGA-CQ-A4C9-10A-01D-A25E-08.2_gdc_realn.bam	70c45cd47c40049fe474026819da601c	8139189768	live
443646ff-4801-4f16-b0fe-9242c22b0575	C495.TCGA-CQ-A4CA-10A-01D-A25E-08.2_gdc_realn.bam	aa59d9241ec7a903238ee5c9057a7767	8142669300	live
221200d3-7c5e-42da-a5e9-c0d449734d82	C495.TCGA-CQ-A4CB-10A-01D-A25E-08.2_gdc_realn.bam	7c125a382e7b1dc68b3cde1bbb8a3847	7323932967	live
cedc6bac-5862-4bdc-88a5-2da10e912331	C495.TCGA-CQ-A4CD-10A-01D-A25E-08.2_gdc_realn.bam	924ed5f086e549bf059d56b00d823f57	7089910203	live
1362e63d-5239-43c4-b8b9-937e55565038	C495.TCGA-CQ-A4CE-10A-01D-A25Y-08.2_gdc_realn.bam	d7544c1984b5b24bffd7dd46a4d3de07	8962465875	live
1f18d3c4-1d85-4663-b4be-bde9ca6d8362	C495.TCGA-CQ-A4CG-10A-01D-A25Y-08.2_gdc_realn.bam	afd97f54d0fcb283cfe177c10220b2b4	13495088058	live
0f36f695-9931-4e51-a264-e7551a5cd7e4	C495.TCGA-CQ-A4CH-10A-01D-A25Y-08.2_gdc_realn.bam	f355827b36ad832393e894fd8a51efc4	11180039784	live
e77636cc-9a48-4c0a-ad3e-abf0a2684243	C495.TCGA-CQ-A4CI-10A-01D-A25Y-08.2_gdc_realn.bam	a2de04cf2c77df381f44dcd27b99b03a	12972127617	live
49991990-ee9e-4ef5-860f-e0213383830e	C495.TCGA-CR-5243-10A-01D-1512-08.6_gdc_realn.bam	dde6c8e47e25e100707d4d0ef3659987	13020389244	live
80b99811-4ed2-48e5-9f98-15e66a4e6ed8	C495.TCGA-CR-5247-10A-01D-2013-08.1_gdc_realn.bam	2d383e26981b343986f698ed04b884d1	9954387224	live
777fbe95-6aea-4d71-b7d4-ea1cc7123b20	C495.TCGA-CR-5248-10A-01D-2013-08.1_gdc_realn.bam	ab961bfe48b3e3c133b77ec5ee636543	10008379103	live
b2278978-f833-4358-8794-3bd5f2221921	C495.TCGA-CR-5249-10A-01D-1512-08.5_gdc_realn.bam	9aa3008594a46cf587b6ce29dc7f4433	16122043574	live
68736128-bfc6-4ca5-8697-f09af582431d	C495.TCGA-CR-5250-10A-01D-1512-08.10_gdc_realn.bam	a64b2e430769a9a49ad59facf3137465	10318817789	live
e99f9c5c-6987-4119-9c8b-745404048429	C495.TCGA-CR-6467-10A-01D-1870-08.4_gdc_realn.bam	579f00c97c23e9985f03b71e986351d7	12427716984	live
83d6a700-aa0b-4f78-b5b0-26fe0d9f9bc0	C495.TCGA-CR-6470-10A-01D-1870-08.4_gdc_realn.bam	de6308ab352209dfe90fb179e7bc804e	11737493009	live
97e1c0d0-cb57-437f-8c4d-62aee9640904	C495.TCGA-CR-6471-10A-01D-1870-08.4_gdc_realn.bam	3d20d1d1a8c379507a048d8cd039a3a5	8145418405	live
43821ae9-dab3-46ff-a6ca-f7f32ce6a27b	C495.TCGA-CR-6472-10A-01D-1870-08.4_gdc_realn.bam	eaa42a42fbe0bc986f6cb6194d1a6bf8	13336162355	live
acbfdccb-de7b-4f97-b841-baeb6514e7cd	C495.TCGA-CR-6473-10A-01D-1870-08.4_gdc_realn.bam	f09acce66895ef54af1dfe53f0ac2043	11887260011	live
97b99626-ec82-4b81-bd56-f6744bb828f0	C495.TCGA-CR-6474-10A-01D-1870-08.4_gdc_realn.bam	66e6cef7186760bd2ccbcd09807d82e2	12874741344	live
a6a10183-0eb9-4f1e-ad34-8cf09be21cc8	C495.TCGA-CR-6477-10A-01D-1870-08.4_gdc_realn.bam	bf965ccb25d26b4b4464eb9ba592006c	12821988513	live
f283b86d-6ba1-489c-815a-248b42ff0178	C495.TCGA-CR-6478-10A-01D-1870-08.4_gdc_realn.bam	6caea5e64a69c01d32b3f1e8d4ae0e0f	12110375254	live
c0166188-3dc7-415d-a224-34b6cbef9cb3	C495.TCGA-CR-6480-10A-01D-1870-08.4_gdc_realn.bam	41781d0bc64f2f8212c86ef8e236703a	11504391993	live
c1ade2bb-19b7-4936-9734-b33cb5ce2f53	C495.TCGA-CR-6481-10A-01D-1870-08.4_gdc_realn.bam	1be3640f3c9a17ffa9f23a060657131e	12072796718	live
de32b349-ccb1-4d70-a3da-68448a164270	C495.TCGA-CR-6482-10A-01D-1870-08.4_gdc_realn.bam	9d24155e1737c67425a3c084af2f98c5	12799189621	live
f6d6023e-a9d9-426e-98f3-a6f32e6deb4c	C495.TCGA-CR-6484-10A-01D-1870-08.4_gdc_realn.bam	92b3cc725647583fc3dac1b734e5dc1d	12595450669	live
