## Supplementary material for "Cancer Classification from Healthy DNA": SKCM

id	filename	md5	size	state
58e1b11a-8607-4309-bd80-73d70817fbe1	C828.TCGA-3N-A9WB-10A-01D-A38J-08.1_gdc_realn.bam	7a4338a7dd732872edafe5bdb52cee7b	7703376801	live
4f09ef6e-c659-41ad-afe1-6115e3d68437	C828.TCGA-3N-A9WC-10A-01D-A38J-08.1_gdc_realn.bam	ead8819216c5581d9efce17db8877c8a	14671654392	live
09e945a9-4964-4dc6-991c-ac5f1bc12082	C828.TCGA-3N-A9WD-10A-01D-A38J-08.1_gdc_realn.bam	8102d0379e4fa330119eb4ecde165fe4	14411449978	live
5101919b-6ae2-428d-b10e-72115508815e	C828.TCGA-BF-A1PU-10A-01D-A19A-08.3_gdc_realn.bam	cdb4f751dcd8286023e4cc5213f3dc6c	8729737314	live
96a6fbfc-d03e-4407-bad2-aaabb9e208f9	C828.TCGA-BF-A1PV-10A-01D-A19A-08.3_gdc_realn.bam	b5df8dc2af10b40c83238a7ea30a089c	7125065884	live
ac2dd98b-628d-46fc-a4f2-0f91677368aa	C828.TCGA-BF-A1PX-10A-01D-A19A-08.2_gdc_realn.bam	187c7a95b405742cb07f56d492c13cdd	7273342409	live
91d93a04-e2d7-4a6c-95b8-1ecafb94d1b9	C828.TCGA-BF-A1PZ-10A-01D-A19A-08.3_gdc_realn.bam	6d0da5646236dfaa611a3eeb106848a3	8465035004	live
045a81dc-43de-4f9e-9ece-23832a66e122	C828.TCGA-BF-A1Q0-10A-01D-A19A-08.2_gdc_realn.bam	426664f7f54f914f46c4b85af13bfebc	9474362429	live
8a5dca68-2aa4-4041-985f-69b960568351	C828.TCGA-BF-A3DJ-10A-02D-A20D-08.1_gdc_realn.bam	3eee1bc63a76ceece7f5014684135310	8161769609	live
d3d6e666-2436-4b8b-9883-d69e338791d6	C828.TCGA-BF-A3DL-10A-02D-A20D-08.1_gdc_realn.bam	9579ad8110762fd31594294718e0bccd	10709697462	live
28a7c185-f478-4820-925b-6db688d8b562	C828.TCGA-BF-A3DM-10A-02D-A20D-08.1_gdc_realn.bam	b320783d5772c06c7e23cbceece9affb	9971032000	live
725fb9bf-5a33-406e-b3d2-8e17cec7e7c5	C828.TCGA-BF-A3DN-10A-01D-A20D-08.1_gdc_realn.bam	c55d26ecf02eacf7d8007a05f6990f68	9749958169	live
60cf60aa-2231-434c-bcbf-fceb43b670b4	C828.TCGA-BF-A5EO-10A-01D-A27N-08.3_gdc_realn.bam	9776a4c43582fe343d926136f13775f4	8439015392	live
5de23b06-16aa-4439-8b62-91f972dda5d8	C828.TCGA-BF-A5EP-10A-01D-A27N-08.3_gdc_realn.bam	df3857b1527b8498304b68db11e0157a	10228793798	live
9f9620c8-7296-4a00-90c3-ee634154ce93	C828.TCGA-BF-A5EQ-10A-01D-A27N-08.3_gdc_realn.bam	ef849a7d6c8c37efe7154b2b679770b9	8153320367	live
c37eae2e-421d-4284-a814-c5dca0f634c9	C828.TCGA-BF-A5ER-10A-01D-A27N-08.3_gdc_realn.bam	9e7ed0f8e80e45bedc90c76d20d8f110	10175656875	live
2bd4b4bf-2a77-40ff-a5a0-4a031d7ff995	C828.TCGA-BF-A5ES-10A-01D-A27N-08.3_gdc_realn.bam	1cfc6768e210b881c702e591b2eb0723	9529798311	live
6a436125-515a-4208-ad6d-241b655e8c91	C828.TCGA-BF-A9VF-10A-01D-A375-08.2_gdc_realn.bam	36e50fbd33411fad094e30229d3a5727	7690176741	live
d96df26c-68e8-4130-9697-b47d4d7618d4	C828.TCGA-BF-AAOU-10A-01D-A39A-08.1_gdc_realn.bam	011bd1398ef65c4a808513fed04c62ab	7794247109	live
6cec078f-18c2-47c7-9cb6-1fa848fec487	C828.TCGA-BF-AAOX-10A-01D-A39A-08.1_gdc_realn.bam	8de04bcee5907dfea98683c0489e06a6	7813970936	live
5f085b34-151e-4704-b931-aeede86112c1	C828.TCGA-BF-AAP0-10A-01D-A39A-08.1_gdc_realn.bam	e1627635e056ef0826eb04b125bcbf36	7462392573	live
ca3f1b41-4cce-49ca-948a-0e304d6942c2	C828.TCGA-BF-AAP1-10A-01D-A39A-08.1_gdc_realn.bam	02d324b60812dbb4476af9682a93fb6c	8460198445	live
c9236e76-fd07-4946-b0b2-606464be1b34	C828.TCGA-BF-AAP2-10A-01D-A401-08.1_gdc_realn.bam	819858a571cd027a0f68a9285ac3e8ea	7854882740	live
186a4571-58b1-4e76-a446-1b1fea07df98	C828.TCGA-BF-AAP4-10A-01D-A401-08.1_gdc_realn.bam	e6bb35f827d81749c63edc08aa23efb8	6579881597	live
8e8583ee-9b32-4570-a9f0-9a4c73d12caf	C828.TCGA-BF-AAP6-10A-01D-A401-08.2_gdc_realn.bam	c844e7f4bd70d297c16810b0b71009b5	8208192912	live
b7b4c949-f3b3-4e6e-b847-aee50e751148	C828.TCGA-BF-AAP7-10A-01D-A401-08.1_gdc_realn.bam	d1159187f1563b1f0f4126d163e50b4c	6959506422	live
ad24502a-9952-43b0-b2f6-6c990acac49e	C828.TCGA-BF-AAP8-10A-01D-A401-08.1_gdc_realn.bam	cf8a76dd6c3c38fbef102c26d8116020	7707235470	live
9068c411-8610-43d8-acbe-54a900e5d81b	C828.TCGA-D3-A1Q1-10A-01D-A198-08.3_gdc_realn.bam	636b731cdcbf77b9368a477a79a36a17	10064208115	live
a04290ea-5104-4020-9a1d-aaf648b00c3e	C828.TCGA-D3-A1Q3-10A-01D-A198-08.2_gdc_realn.bam	0c6c816526bb94c00f63517e722b568a	6427649621	live
aa5efea1-e21d-49a7-a779-00c60e7fcd1d	C828.TCGA-D3-A1Q4-10A-01D-A198-08.2_gdc_realn.bam	999c48591c2d0517d408802cca01bc43	6931099941	live
dbce334c-350f-437c-bac9-3204ffd90f19	C828.TCGA-D3-A1Q5-10A-01D-A198-08.2_gdc_realn.bam	b5d9bb51eb0cf25ff570b37f9c5f612b	6842555870	live
3612bdf7-eff7-438c-afb7-ec29ebf8a501	C828.TCGA-D3-A1Q6-10A-01D-A198-08.2_gdc_realn.bam	0b88931004e731f2eb43153c40c8c7ff	6447096410	live
0af36348-7fee-4077-9a98-eb763a9f9ae8	C828.TCGA-D3-A1Q7-10A-01D-A19A-08.2_gdc_realn.bam	384ed86010955a66a2efe5d6e977e6e1	9868568811	live
dc8e712d-e7c8-4d56-bf64-58fe2b505350	C828.TCGA-D3-A1Q8-10A-01D-A19A-08.2_gdc_realn.bam	36d0269f24a1cf86d7a6a2030be690b2	9786347915	live
22eed550-3a40-425c-859f-749734d84778	C828.TCGA-D3-A1Q9-10A-01D-A19A-08.2_gdc_realn.bam	b0389277d40263a80025159843ab57cd	7029451097	live
0f80f026-3bf6-4e48-bc17-0284d4abc343	C828.TCGA-D3-A1QA-10A-01D-A198-08.2_gdc_realn.bam	a26790fb549cd81f5c8620ca64e8e117	10221551155	live
79168ace-4080-4e3d-b6a5-3ba399ae9075	C828.TCGA-D3-A1QB-10A-01D-A19A-08.2_gdc_realn.bam	931d9695923f3941458eea780e3b4197	9321676794	live
4dbdc181-d1b8-48b8-a1e9-e49470f5bb19	C828.TCGA-D3-A2J6-10A-01D-A19A-08.3_gdc_realn.bam	0a857de0305113c81d5c5b44dee9ccac	10286990368	live
54e80a8b-04a0-43a8-96a2-1b1913673d08	C828.TCGA-D3-A2J7-10A-01D-A198-08.3_gdc_realn.bam	1afc4316e5fc733dab2ae7359a99e42d	8565031227	live
3d4d5aaa-cada-4d6d-a1af-448d9ac29c08	C828.TCGA-D3-A2J8-10A-01D-A198-08.3_gdc_realn.bam	282b5c4d7af57c4cd3d8603be422ea00	9719538361	live
dea99ad8-5b27-4d48-a0c7-19d378c9ef58	C828.TCGA-D3-A2J9-10A-01D-A198-08.2_gdc_realn.bam	6a7266899ec3371340acca9289bc5f21	9134682331	live
2612fed2-59ab-493b-a618-bf84c532c38b	C828.TCGA-D3-A2JA-10A-01D-A198-08.2_gdc_realn.bam	7d7aa0049f53b29a5777dd8d2a39c921	7476907637	live
b1949035-ff3d-44d6-be4d-e375d84e2104	C828.TCGA-D3-A2JB-10A-01D-A198-08.2_gdc_realn.bam	78cb4a48bca8295f0078d905d3d81c9d	10460234993	live
e9c6dc8b-336a-47e9-8c3d-a555213fed6e	C828.TCGA-D3-A2JC-10A-01D-A19A-08.3_gdc_realn.bam	527e294460a976ca18f4bf87de7d1635	9610164722	live
69d53ddb-c114-4f8d-9d96-67f136215afb	C828.TCGA-D3-A2JD-10A-01D-A19A-08.2_gdc_realn.bam	6d2ec5ebf6f49ebeace318457145b360	9731222778	live
431e351b-8c10-426f-b135-74fec1832b02	C828.TCGA-D3-A2JE-10B-01D-A375-08.2_gdc_realn.bam	85987ef9e170a95700604094b8051572	13303958160	live
11259500-305f-4c9a-98b1-a2e8b22dab8e	C828.TCGA-D3-A2JF-10A-01D-A198-08.2_gdc_realn.bam	157520418206b0752929f27c20332733	8310486719	live
5b7f973a-1f5a-4bb9-aba1-2b93e9fc0040	C828.TCGA-D3-A2JG-10A-01D-A198-08.3_gdc_realn.bam	32f5ecd5f90fac274bcc9be03037708b	10017991187	live
9951d7ca-59ae-4005-a98b-8f1a3e49c16d	C828.TCGA-D3-A2JH-10A-01D-A198-08.3_gdc_realn.bam	b8ef379ac382ce797650e0e53608270b	10735256167	live
64f625eb-a857-41c9-8122-6ce31871e610	C828.TCGA-D3-A2JK-10A-01D-A198-08.2_gdc_realn.bam	fb083870c9ffd903f32da8c4c1dfba75	8845134581	live
c9933d63-0a98-4f87-8a75-e73d7696252e	C828.TCGA-D3-A2JL-10A-01D-A198-08.2_gdc_realn.bam	8eda45db2ea21d0c899c38b0d0c281bc	7129860499	live
37485e5e-9d41-4f7b-9f71-b9c8afa594ff	C828.TCGA-D3-A2JN-10A-01D-A198-08.2_gdc_realn.bam	892d1cb6fc03dcd472c93f3466f425f5	8708855139	live
ee4ed0c6-cb14-4ecc-b234-6ef22e92b031	C828.TCGA-D3-A2JO-10A-01D-A198-08.3_gdc_realn.bam	a37fc91998cfc12ebee092a859179a5c	11314221151	live
1a94b1f7-5758-4e60-aea0-323b56128d9b	C828.TCGA-D3-A2JP-10A-01D-A19A-08.3_gdc_realn.bam	1a66a7afea2f299dede6223c80e0b25e	9134949038	live
7c24b209-5015-4f59-9ae8-26336efe1063	C828.TCGA-D3-A3BZ-10A-01D-A198-08.2_gdc_realn.bam	a8a5722be3a3d922df1d5620b509f5ef	10205536451	live
aed551c0-4404-4c95-9367-2cab408832ca	C828.TCGA-D3-A3C1-10A-01D-A198-08.3_gdc_realn.bam	9e48eed43981fce93bf255de676d34f6	9803024949	live
6d9c4363-501a-406b-a427-057d6d48452d	C828.TCGA-D3-A3C3-10A-01D-A19A-08.3_gdc_realn.bam	4a9b3cfec9b6cbe294c6f8de0d2f7ef0	9768951183	live
18e3ec50-98ec-4f54-9965-2a057764d822	C828.TCGA-D3-A3C6-10A-01D-A198-08.3_gdc_realn.bam	57cdf7f1aa1be614ae2610240595bf67	9068917799	live
620491ad-8fe1-449a-84c9-3b8e82c9b8b9	C828.TCGA-D3-A3C7-10A-01D-A198-08.2_gdc_realn.bam	fdbdfb95c7644e13df28a6381f4eb10a	7481566577	live
ffbbaccd-72b3-4f79-9339-5b77f71f5272	C828.TCGA-D3-A3C8-10A-01D-A19A-08.3_gdc_realn.bam	92532ca48e8c7370e3ca1734a3c82e0d	10628253842	live
c5f02507-a0dd-415a-ae1c-8f4d52fb0540	C828.TCGA-D3-A3CB-10A-01D-A198-08.2_gdc_realn.bam	ee37de0e62f5fcac7752a6aa254615fd	9447161572	live
5c86435a-7880-4fbc-b196-358eabd24e88	C828.TCGA-D3-A3CC-10A-01D-A19A-08.2_gdc_realn.bam	7bf10896276cd13923f76518f5129655	9276195211	live
ac594458-3fbc-406c-bba6-4eee0f9d169f	C828.TCGA-D3-A3CE-10A-01D-A19A-08.3_gdc_realn.bam	da9ac788df22e261d7c9f802d3a31dfd	8692434575	live
d49bf0cf-56b8-4004-8b9f-f03b55140f49	C828.TCGA-D3-A3CF-10A-01D-A198-08.2_gdc_realn.bam	e4fc406aa15122485d4ccb1183370c7b	9316705916	live
6d90b262-3f02-45cd-8b99-90f55cea1480	C828.TCGA-D3-A3ML-10A-01D-A21A-08.2_gdc_realn.bam	103231904bb2d9e9061abfc27b7e786b	11613548252	live
f5d98de2-1560-47c7-941a-73f359be6412	C828.TCGA-D3-A3MO-10A-01D-A21A-08.2_gdc_realn.bam	bdfef53597364c87a1324c8d27253ddd	14690888101	live
e180f699-c4ed-48c5-ac6c-cea4a319d8ea	C828.TCGA-D3-A3MR-10A-01D-A21A-08.2_gdc_realn.bam	dd65c3893a10ae72160520f1250d0fdf	14427374046	live
b40b755a-38bd-43ec-8625-52cca9045e8e	C828.TCGA-D3-A3MU-10A-01D-A21A-08.2_gdc_realn.bam	f76cc519789b2ddde796f263d104f151	14814177844	live
e739016a-04af-43bc-b64e-d9126eaa8a2b	C828.TCGA-D3-A3MV-10A-01D-A21A-08.2_gdc_realn.bam	eb0e4e1332bed7921155d48f57c6481d	14952273830	live
b1a5577e-8a42-473c-b4cc-1423d1843042	C828.TCGA-D3-A51E-10A-01D-A25O-08.3_gdc_realn.bam	0e534bf2b5ea0d188adf931141cd9416	5766304438	live
5afc4ab5-60d0-48ef-bb2d-6f0466e18217	C828.TCGA-D3-A51F-10A-01D-A25O-08.3_gdc_realn.bam	09de04fb64edfaab10008dc65dc41cc6	4941917150	live
23ebc460-6eba-44f6-89da-916532ddd6d6	C828.TCGA-D3-A51G-10A-01D-A25O-08.3_gdc_realn.bam	284f4db31cdd39ef6ec5b3c024aa48c2	7035279872	live
4910c747-201f-4fd0-a059-0706f74fd48c	C828.TCGA-D3-A51H-10A-01D-A25O-08.3_gdc_realn.bam	2d7c83756978f0993ddcfd4df486e8b0	6349367749	live
9f6aea14-d598-4fb5-8d86-3a50a88b0267	C828.TCGA-D3-A51J-10A-01D-A25O-08.3_gdc_realn.bam	a18bc620792e7eec8c3c64927ea26858	6632906762	live
7563617d-14d1-429f-9dc1-a8070591ec2e	C828.TCGA-D3-A51K-10A-01D-A25O-08.3_gdc_realn.bam	7a25245bd3542902197419309945f84c	6514383680	live
20fa7816-d177-4e6d-a41c-2ef55bbbab66	C828.TCGA-D3-A51N-10A-01D-A25O-08.3_gdc_realn.bam	d4ee2594b65aac2688b684cf6f35e48e	5954169855	live
fe485e13-faed-4382-b1e8-2af3dceaf8bb	C828.TCGA-D3-A51R-10A-01D-A25O-08.3_gdc_realn.bam	0116910b7c5269abcb72837f410ac76b	4241207610	live
e7aa6cf8-3d31-4944-9694-91bf82a5063e	C828.TCGA-D3-A51T-10A-01D-A25O-08.3_gdc_realn.bam	a95e5816f65196e06d51f16f7f50d217	6152402332	live
7e051256-1b8d-4e2c-a265-a2bc369f8017	C828.TCGA-D3-A5GL-10A-01D-A27N-08.3_gdc_realn.bam	5ac9a4fd04f8858646aebee8d5af40a5	7435803685	live
e0b18b7a-f9c3-4ffa-99e6-6c36f6a10f9d	C828.TCGA-D3-A5GN-10A-01D-A27N-08.3_gdc_realn.bam	9b00ae2e434e3881847b6c98ada24f7d	8736015542	live
4cb0e5aa-dcc0-4b29-a0df-26cadeb7a103	C828.TCGA-D3-A5GO-10A-01D-A27N-08.3_gdc_realn.bam	e977a688da7bf6723d01bf92ee631329	9829039511	live
99d35c1b-9e0a-410f-ac2a-bf954e8feeda	C828.TCGA-D3-A5GR-10A-01D-A27N-08.3_gdc_realn.bam	bba51f657a39bc7104056fe342b1c82d	7074885714	live
0f4aa778-2d93-4dd5-af03-e46d1425df9d	C828.TCGA-D3-A5GS-10A-01D-A27N-08.3_gdc_realn.bam	611e3a3bcd10ebb1ee439275d8a72b09	9924854443	live
dcead95a-dded-4c7b-bafc-cf2557705bcb	C828.TCGA-D3-A5GT-10A-01D-A30X-08.1_gdc_realn.bam	2d80365b7ea84a296cbc570d588d4e6f	10780957593	live
aaefe8fd-cc50-40c4-a351-54181ed943bb	C828.TCGA-D3-A5GU-10A-01D-A27N-08.3_gdc_realn.bam	9bc14b077ef4bc1156defdad6096e328	9106722814	live
99d244ec-ef8e-427f-ac16-b645a86082c1	C828.TCGA-D3-A8GB-10A-01D-A375-08.2_gdc_realn.bam	58b3cbc6314347882d4e81175835bd3b	15211324887	live
139fad0a-a557-46b3-a8a8-12dceef3e78f	C828.TCGA-D3-A8GC-10A-01D-A375-08.2_gdc_realn.bam	74fe64f63af880924226c569027a44d0	12461430360	live
3b38c02a-17db-40ea-9d55-21ef1326ffa1	C828.TCGA-D3-A8GD-10A-01D-A375-08.2_gdc_realn.bam	ab3426979c8e2310579a157712246aae	11075289251	live
15306c37-9bea-41ee-bb9f-fb55b59cd8c6	C828.TCGA-D3-A8GE-10A-01D-A375-08.1_gdc_realn.bam	1472f85c9336de4888331ddb789f2619	9504857588	live
fbd3dd72-8457-4638-ac70-4d93003b5223	C828.TCGA-D3-A8GI-10A-01D-A375-08.1_gdc_realn.bam	aa1f39f90fb2b038e5dd7ad3a943cc46	10274915858	live
21a91c81-dbba-488f-ac3e-25d8c0d81bb7	C828.TCGA-D3-A8GJ-10A-01D-A375-08.1_gdc_realn.bam	23e424ecd8530747c649c5ab8fbc8bd4	9144386661	live
07659099-452a-4a1e-a2fe-6b06028d7d31	C828.TCGA-D3-A8GK-10A-01D-A375-08.1_gdc_realn.bam	974c82d9491c843736fc7fafb7176b5f	9847362251	live
99d807e5-46d3-4514-b3c5-14117a048c90	C828.TCGA-D3-A8GL-10A-01D-A375-08.1_gdc_realn.bam	e4bf51585790c2d4da6be8ceb0e8b004	10559248179	live
ecf0ebd4-31ea-4b94-b8c3-ce34349e016f	C828.TCGA-D3-A8GM-10A-01D-A375-08.1_gdc_realn.bam	37c314950caf75beeb05bf32229149ca	9561099549	live
a8a4ce74-2450-4c43-9c9d-2402c1726c82	C828.TCGA-D3-A8GN-10A-01D-A375-08.1_gdc_realn.bam	ceb1822a12a54c56f1dd282d613501d0	10225752721	live
4632aa08-62e3-4840-88e5-1968307a6fdd	C828.TCGA-D3-A8GO-10A-01D-A375-08.1_gdc_realn.bam	d4483728719ea20f87fa386ebd78d416	8783440522	live
a84ab6fd-4199-42c2-902b-570feda62363	C828.TCGA-D3-A8GP-10A-01D-A375-08.1_gdc_realn.bam	2050197fd155306a95cc87df96be55b2	10313392929	live
8764bb40-7dc8-43e9-b427-30b719b2a46d	C828.TCGA-D3-A8GQ-10A-01D-A375-08.1_gdc_realn.bam	7c2ee644c6c82a9173a60e9d27f9f39d	9821410278	live
72a3918c-f788-42db-ac83-aee6e2b0be1a	C828.TCGA-D3-A8GR-10A-01D-A375-08.1_gdc_realn.bam	1e5e082c5cce65331d98e86c94036093	12101991547	live
541b17df-23c9-4b34-b430-83ee8477ed9f	C828.TCGA-D3-A8GS-10A-01D-A375-08.1_gdc_realn.bam	7f7de9ccadcf6472739691f8ca78041d	10180518184	live
84022140-8be4-49c0-9905-1f1de0493310	C828.TCGA-D3-A8GV-10A-01D-A375-08.1_gdc_realn.bam	763b7b8df5f0caa93e4c78e80e5873ff	10243884377	live
cde39707-e4bf-4628-a0d3-d56fccb1bb8d	C828.TCGA-D9-A148-10A-01D-A19A-08.2_gdc_realn.bam	936c60853f87ff68c4498a62e2bb18f9	10457363315	live
272ff35b-e141-4414-955a-10d53420d33f	C828.TCGA-D9-A149-10A-01D-A198-08.2_gdc_realn.bam	9efb91c0c765b05863cfd90b57139bfb	9915885571	live
6a4a3e47-0143-4aa0-aaf3-37bf311ee1af	C828.TCGA-D9-A1JW-10A-01D-A19A-08.2_gdc_realn.bam	2ad102024ec5a7d66d7d104a01987d0b	7202733249	live
646e74a8-85ea-44a8-a28f-216e3f71958c	C828.TCGA-D9-A1JX-10A-01D-A19A-08.2_gdc_realn.bam	99b21ab28f2dfaf4c15cce0a401e1d66	10995438929	live
12192afe-d38b-4819-8710-db65501d5bad	C828.TCGA-D9-A1X3-10A-01D-A199-08.4_gdc_realn.bam	b38b7a250fccc79be1278b796f9ce40d	8804750573	live
f21c2b1c-59c0-4966-8125-db6b6b5fe178	C828.TCGA-D9-A3Z1-10A-01D-A23B-08.1_gdc_realn.bam	0a32428ac3330a6b2c62b79f4aea8f02	10300740370	live
f0b7193d-af5d-41f7-9896-3fd789bb7ae7	C828.TCGA-D9-A3Z3-10A-01D-A23B-08.1_gdc_realn.bam	b673170cfa970081464843357ed93065	12143075356	live
d55386fe-0b8e-479c-a796-ee0c601460b5	C828.TCGA-D9-A3Z4-10A-01D-A23B-08.1_gdc_realn.bam	3bf08ce5b11b0226fa6f24ee897f310e	15787457566	live
6542cd1c-1e0d-40db-94df-c186f6f03cf0	C828.TCGA-D9-A4Z2-10A-01D-A24R-08.3_gdc_realn.bam	1b054da38a1d8634deb1651f8838a32f	7116547103	live
8186c5f2-8ba2-40d3-b181-c41481db0cd4	C828.TCGA-D9-A4Z3-10A-01D-A25O-08.3_gdc_realn.bam	766cb07d7c69a1fe22261439e3fe6500	5481451054	live
47cc8b48-dd7a-4baa-882e-3f62806fbc23	C828.TCGA-D9-A4Z5-10A-01D-A25O-08.3_gdc_realn.bam	1c50d27024045b958ade73dc062bf08a	5690564871	live
be40d858-fd2b-4cd8-80c5-c2e3ca5c3134	C828.TCGA-D9-A4Z6-10A-01D-A25O-08.3_gdc_realn.bam	b7c63364bb5e30aefbbeecd146541128	7229160099	live
ff805632-bd96-4e50-81b7-6154f0d23840	C828.TCGA-D9-A6E9-10A-01D-A30X-08.1_gdc_realn.bam	be2332bb1931f777509194639d515463	12183531760	live
fcf32535-6a0f-43be-a51f-320593f8c381	C828.TCGA-D9-A6EA-10A-01D-A30X-08.1_gdc_realn.bam	0902662a45f0f30e8ed007f60f022ae6	11011616829	live
0eeb360b-9f16-4475-a8af-71f916cba918	C828.TCGA-D9-A6EC-10A-01D-A30X-08.1_gdc_realn.bam	1abaad84df4f7564b1a891e697b461e9	13393132611	live
c22501b0-b174-4583-bc5a-4bdbe8c46c0d	C828.TCGA-D9-A6EG-10A-01D-A32N-08.3_gdc_realn.bam	59503228ee5da8ca081abc4530b42bfd	23163465372	live
3ca4fc1e-89bf-4c23-9fc1-bbf699358c67	C828.TCGA-DA-A1HV-10A-01D-A198-08.2_gdc_realn.bam	7b4774b179264a864717528084a329fe	6947270721	live
752eb38b-a555-4899-8afe-672edd152404	C828.TCGA-DA-A1HW-10A-01D-A19A-08.2_gdc_realn.bam	2e7f70c680dcfa79f713812d265492af	8575091725	live
237ecd75-2734-465f-83e1-60b4f8fe2f61	C828.TCGA-DA-A1HY-10A-01D-A19A-08.3_gdc_realn.bam	dff9fedfaa5153cbc892684f78685ad3	9090459639	live
44d95b84-4aaa-4f60-84b3-a0e3540bd596	C828.TCGA-DA-A1I0-10B-01D-A20D-08.1_gdc_realn.bam	309446e35e9c4ff58a303a8d77c8ced1	10334445848	live
983f5ab4-82b4-4d81-ada9-bd4f10f403b0	C828.TCGA-DA-A1I1-10A-01D-A198-08.2_gdc_realn.bam	a13dbc22d0f3f8d9471e14524b22bfcf	8070752701	live
7ac61624-700f-49cf-80a5-b653b4a0d2c5	C828.TCGA-DA-A1I2-10A-01D-A19A-08.2_gdc_realn.bam	76ef7fbfbcd123f279f50b3454d46b07	9761288177	live
d0f75f64-f0c0-4cb3-958e-1b4bf3098be6	C828.TCGA-DA-A1I4-10A-01D-A198-08.2_gdc_realn.bam	9deee93c520c031138853c182e722d12	11705308112	live
f88f29de-4a8f-4258-986e-c758139e5cde	C828.TCGA-DA-A1I5-10A-01D-A199-08.2_gdc_realn.bam	d64893c60f2c210bf1ccc7e33eb75d60	7675904256	live
7aeb2610-ccfb-4e1f-a4c0-b9d63cd66682	C828.TCGA-DA-A1I7-10A-01D-A199-08.2_gdc_realn.bam	9128652a33477a1e6ea0ced96eda3911	11258060327	live
8e3b0dff-772d-4e24-b8dd-9d153367c1fb	C828.TCGA-DA-A1I8-10A-01D-A199-08.2_gdc_realn.bam	772f0340b22578ecf9ab3dc4724524ad	9072628790	live
a24bb9e7-4244-443c-bae9-4db406442393	C828.TCGA-DA-A1IA-10A-01D-A198-08.3_gdc_realn.bam	45117f9fd9bdb030bd8f5a4ab65e0adc	9398932585	live
00ab2b5a-b59e-4ec9-b297-76f74ff1d3fb	C828.TCGA-DA-A1IB-10A-01D-A198-08.2_gdc_realn.bam	9049fedb020a5f2286414762aff15910	6940130250	live
9677068c-47e8-48e1-9b0c-3fd91371ff9f	C828.TCGA-DA-A1IC-10A-01D-A199-08.3_gdc_realn.bam	eb31a91a1188739e08614d15b974dd4b	11145534702	live
af81c2fb-5039-4448-bc77-157fcb65a580	C828.TCGA-DA-A3F2-10A-01D-A20D-08.1_gdc_realn.bam	c347f4880c5609dccbcea8d800e62def	10522964778	live
572f3fe5-f631-4e05-b147-fada6692bc27	C828.TCGA-DA-A3F3-10A-01D-A20D-08.1_gdc_realn.bam	425d7eda6341831bc688273536497b31	10278075336	live
59c0a915-ba78-4b26-a1fe-a8dea16fc7f1	C828.TCGA-DA-A3F5-10A-01D-A20D-08.1_gdc_realn.bam	59320b9d1b7a737ae104b90508ca27c0	12566506550	live
311b1ae0-fba9-4ca9-9197-81e4b11597e8	C828.TCGA-DA-A3F8-10A-01D-A20D-08.1_gdc_realn.bam	29449672185b7274118a710e2732379c	10811153523	live
c2ad381b-4b2a-43a3-8021-677621510154	C828.TCGA-DA-A95V-10A-01D-A375-08.1_gdc_realn.bam	757b8b76289b9248df375db1a6d7ad3c	10352045198	live
213f0a54-c443-4a1c-888d-bd125117d1d8	C828.TCGA-DA-A95W-10A-01D-A375-08.1_gdc_realn.bam	d402ffb60e270f8b8e62ecb4280dd46a	10245690085	live
668c4467-6bfb-426d-b698-006a350fbdbf	C828.TCGA-DA-A95X-10A-01D-A375-08.1_gdc_realn.bam	cd93071ec69417164c558b02775a1d87	10202013240	live
7da738e9-6d9a-4b38-8649-2b2e7afbf594	C828.TCGA-DA-A95Y-10A-01D-A375-08.1_gdc_realn.bam	9891bf8f8d70399e39c07bca595e6435	8873114281	live
2180fa4f-9442-44f3-9cfd-68ef2444b189	C828.TCGA-DA-A95Z-10A-01D-A375-08.1_gdc_realn.bam	3ed78bc6bf50422a6dfb459c1d6f02c7	10167077606	live
88e23b35-cfb8-4dc5-9eb3-8951ca9b5257	C828.TCGA-DA-A960-10A-01D-A375-08.1_gdc_realn.bam	30d4a1fcc35301184505a2524fcde888	11827254721	live
17d7ad0d-a62d-47d5-928a-a937ce8389eb	C828.TCGA-EB-A1NK-10A-01D-A198-08.2_gdc_realn.bam	ff6cd99ac228a342e0de9dad195d0c6f	6283325399	live
cdee2f26-31e1-481c-8654-f23f058306a6	C828.TCGA-EB-A24C-10A-01D-A199-08.2_gdc_realn.bam	084565483bdf1355229c305a026e6bbb	6517018448	live
f5dfc97f-c43b-4d1c-9ebc-cb030c876cfd	C828.TCGA-EB-A24D-10A-01D-A199-08.2_gdc_realn.bam	8b4b072d47d11555235e7c3b5c93c05a	7272102709	live
50ca1828-fe13-44c4-bdb5-175a16a9713d	C828.TCGA-EB-A299-10A-01D-A199-08.2_gdc_realn.bam	43983682ea6bfc3e9f68768ec95dafd8	6814271346	live
280e736d-e5ca-441e-afa8-12957515a102	C828.TCGA-EB-A3HV-10B-01D-A21A-08.2_gdc_realn.bam	cc38f89f7eeca050291cf8966a721ec9	11102387222	live
005239a8-2e63-4ff1-9cd4-714f81837a61	C828.TCGA-EB-A3XB-10B-01D-A23B-08.1_gdc_realn.bam	c57dd57091f984c1d6d8572d9ed56d3c	11053479036	live
b09aa843-05d3-4ed9-a669-b4dfb82884a7	C828.TCGA-EB-A3XC-10A-01D-A23B-08.1_gdc_realn.bam	91fe5cb7beff954d0c74ad77c01d9eb8	12921680198	live
95004594-6fcd-4fe0-8af9-11d0b6f413dc	C828.TCGA-EB-A3XD-10A-01D-A23B-08.1_gdc_realn.bam	ce6a5fcbf7e29a65a46594a72e6cb446	13315388534	live
349681f2-c7b2-4f53-b3cf-b7e0070ad155	C828.TCGA-EB-A3XE-10A-01D-A23B-08.1_gdc_realn.bam	b18fd61cdf3303991437b5964b5fba10	11444145159	live
1a632aca-10c1-4f28-b2cb-ed3bbdc1bc1d	C828.TCGA-EB-A3XF-10A-01D-A23B-08.1_gdc_realn.bam	3ebc8e77dba74c8e5192daa793a37fb6	11600772392	live
08f1b4b6-e5fa-4120-837d-b883eff739cb	C828.TCGA-EB-A3Y6-10A-01D-A23B-08.1_gdc_realn.bam	c86dc759bee40f0c4612124dce386ba1	15117372066	live
8fd83df0-2fe1-4880-af2a-c6679ce36613	C828.TCGA-EB-A3Y7-10A-01D-A23B-08.1_gdc_realn.bam	4a243a56f4c6fbe8cbd1c6c0004d322c	11415851421	live
7cee3127-60f5-49b7-8d37-9cd84b1c90a9	C828.TCGA-EB-A41A-10A-01D-A24R-08.3_gdc_realn.bam	492d0eeca37b851e7b39bca7d2c7d69e	6191838511	live
97f6bff1-5596-40cd-bf7e-0102ae547c49	C828.TCGA-EB-A41B-10A-01D-A24R-08.3_gdc_realn.bam	9727f32a01da6d7268e006d9ff3899a0	8417478411	live
51f4bc6b-5ee9-441f-9563-65c7a3200e8c	C828.TCGA-EB-A42Y-10A-01D-A24R-08.3_gdc_realn.bam	ba6ba906d0c0ab3135e867c8ed18650c	10933559061	live
4850ee8d-a786-4856-b111-9dba5f6b054a	C828.TCGA-EB-A42Z-10A-01D-A24R-08.3_gdc_realn.bam	68fdeafb89869f45d32f5cbeb47819ee	9901758811	live
9cfc095b-0da6-4be7-850e-5724840e45c2	C828.TCGA-EB-A430-10A-01D-A24R-08.3_gdc_realn.bam	5ada52dab2cc061178f19941c2409ee6	9622630688	live
a61232ec-30e3-42ef-81e6-36bacc9044f5	C828.TCGA-EB-A431-10A-01D-A25O-08.3_gdc_realn.bam	abc582b7617803e55d4ca569cc40bd0c	4849251882	live
3b70b947-b75f-4e90-b7a1-bd4eeefc8506	C828.TCGA-EB-A44N-10A-01D-A25O-08.3_gdc_realn.bam	5f8201352c8d86adde250651f0b598b9	6173320914	live
006ce9a8-cf38-462e-bb99-7f08499244ab	C828.TCGA-EB-A44O-10A-01D-A25O-08.3_gdc_realn.bam	867a4f7acb6ca9e2d4bb1549eab52dd1	6663612948	live
bc44cc12-999b-4fed-a461-55b3f1478c49	C828.TCGA-EB-A44P-10A-01D-A25O-08.1_gdc_realn.bam	2caa0f1f4d5919b2b7a20e08d54c929e	26155177469	live
22ac542d-40d3-4ea8-b6b1-efc21afe765e	C828.TCGA-EB-A44Q-10A-01D-A25O-08.3_gdc_realn.bam	b7cb3b8052c9d1e312e48d59f73e185a	5852567755	live
19b06fca-7171-42bc-b9d0-fcd7f77a45fd	C828.TCGA-EB-A44R-10A-01D-A25O-08.3_gdc_realn.bam	5195257c0ab7acd2ce7daea25d49204b	5140210593	live
dbf1c88d-4b90-47e4-9ee6-00d0c687415a	C828.TCGA-EB-A4IQ-10A-01D-A25O-08.3_gdc_realn.bam	239286b78a940ec77c5441dead45fcb8	6527772303	live
dc747b8f-1b7c-46d5-8d5d-b8d23985522d	C828.TCGA-EB-A4IS-10A-01D-A25O-08.3_gdc_realn.bam	d06e65307bd3cc3c317dc0983cb8e0a6	5799442219	live
5163fc44-41f8-4be2-ad4f-c849fe702306	C828.TCGA-EB-A4OY-10A-01D-A25O-08.3_gdc_realn.bam	5793465d5773c979d56eab9b720b5f77	5331993686	live
94998f38-7c3b-44dc-ba56-540a378dbd19	C828.TCGA-EB-A4OZ-10A-01D-A25O-08.3_gdc_realn.bam	d5910c16fb7c36018cdfc00b0a8a0c72	5569556016	live
95ee9f82-dd63-4648-95e6-1cfb38772b5c	C828.TCGA-EB-A4P0-10A-01D-A25O-08.3_gdc_realn.bam	4ab3207737a7d8e59df7f994c9577583	5249567169	live
3cc10166-ef45-403c-8893-1f9a3da7b02e	C828.TCGA-EB-A4XL-10A-01D-A27N-08.3_gdc_realn.bam	b9070d0bc09725b4f053bceb358d330f	8761229442	live
85b852fe-cba1-4697-b729-0875309ae033	C828.TCGA-EB-A51B-10A-01D-A27N-08.3_gdc_realn.bam	c3c903bfaf393d5519abe5702a9f952a	9216404669	live
5aa7386e-2c4a-42c0-b0c6-47171b9ca57e	C828.TCGA-EB-A550-10A-01D-A27N-08.3_gdc_realn.bam	8dc0dee0276cf74cc3a29f114ff67a69	9141526234	live
4f6a3684-2a81-4297-98a3-f44409618d54	C828.TCGA-EB-A551-10A-01D-A27N-08.3_gdc_realn.bam	cbbfcf39213cd9305b391cf2f31d8186	6900586170	live
dc7a4a86-4e9e-454a-bc1f-da41a3f4d224	C828.TCGA-EB-A553-10A-01D-A27N-08.3_gdc_realn.bam	1b8eefa22d5439dafd91e63db43878dd	9519026256	live
e8b3974a-b312-4a3e-bd56-7669117dd4ee	C828.TCGA-EB-A57M-10A-01D-A30X-08.1_gdc_realn.bam	069bc73ed7bd9c5106b369c75b5bd590	11188227100	live
1515f1ec-024a-4436-b953-dd52f995f5ca	C828.TCGA-EB-A5FP-10A-01D-A27N-08.3_gdc_realn.bam	cad21cdd35a360fec29c1d7cbabce8d1	11213515946	live
914d8833-23d2-40b3-a0e9-4ad91fff2a4b	C828.TCGA-EB-A5KH-10A-01D-A27N-08.3_gdc_realn.bam	9851631673c7fb660d14f3cfa379f1c7	7295468801	live
50a74250-0d43-4cef-aabd-af9f12578f87	C828.TCGA-EB-A5SE-10A-01D-A30X-08.1_gdc_realn.bam	dd714a7266de8b55d77fcb693c1699a3	13029469110	live
b95ff0c2-04ce-4759-a4c5-f56cdb44ee86	C828.TCGA-EB-A5SF-10A-01D-A30X-08.1_gdc_realn.bam	7bd2872469bcda729eba60633b7520f4	9970153481	live
fc42dfec-5259-4c6d-a4b3-46efcec6a29c	C828.TCGA-EB-A5SG-10A-01D-A30X-08.1_gdc_realn.bam	306b32cc1f5bc1e273a18b7df24c91b7	11117298705	live
64c613ce-952f-4412-9702-e50e402f8b2a	C828.TCGA-EB-A5SH-10A-01D-A30X-08.1_gdc_realn.bam	26b611c1461f090b2c1a62bf5b98c030	10357414830	live
d4ff4469-763f-4e55-910a-de818bacf4e9	C828.TCGA-EB-A5UL-10A-01D-A30X-08.1_gdc_realn.bam	a07746017fb25d53a21d344c18f1ad24	15312092788	live
83f3fe97-d58e-4edf-8099-642de2a0e533	C828.TCGA-EB-A5UM-10A-01D-A30X-08.1_gdc_realn.bam	cd576371c25336a4cd57d58df30e3043	11854868694	live
cc8fad1c-4036-4573-bcd8-15d32b22a7c8	C828.TCGA-EB-A5UN-10A-01D-A30X-08.1_gdc_realn.bam	dd3c92a15f16070cd580b0b13d289b86	9827155637	live
9b1e37b7-366a-4fe4-ac46-483b29ea3106	C828.TCGA-EB-A5VU-10A-01D-A32N-08.3_gdc_realn.bam	902ec9921d13676506f1d2ed849ab42d	31081519885	live
2f1c0acd-ef2d-44cd-b76c-5ad95bccda30	C828.TCGA-EB-A5VV-10A-01D-A32N-08.3_gdc_realn.bam	1bf14b1395488a8b9aa9c35fb38a049b	30072943257	live
1cbecfa0-99bf-41b6-9a18-3405bb7d5324	C828.TCGA-EB-A6L9-10A-01D-A32N-08.3_gdc_realn.bam	28a90aadacf0707325f5af947809d69f	28153034849	live
896cbab5-9439-40fd-9709-46df1055f0ab	C828.TCGA-EB-A6QY-10B-01D-A32N-08.3_gdc_realn.bam	670bdfee218be2260fc16020dc9e8194	32996698715	live
10e2ffd9-0e6b-4fb3-b102-2335866e4311	C828.TCGA-EB-A6QZ-10B-01D-A32N-08.3_gdc_realn.bam	a491056a47a747de87cae386e71918ad	30105854779	live
ef3c7d67-013f-4773-a64a-082220a6ec13	C828.TCGA-EB-A6R0-10B-01D-A32N-08.3_gdc_realn.bam	3a66ee5dcfe513949e7e41eacf920e33	23002208320	live
390dd5ef-9f38-468c-afef-9739ca53489d	C828.TCGA-EB-A82B-10B-01D-A34X-08.1_gdc_realn.bam	a2a30eaf75751f63ac4cfb19172fab8a	7810426115	live
a9dea917-8750-42c8-a9fd-7bb01b192168	C828.TCGA-EB-A82C-10B-01D-A34X-08.1_gdc_realn.bam	2a28ca74ff72146807d07f034ec567a8	10051015520	live
8c1fe9fc-e636-4eee-91c5-faf7a5c11261	C828.TCGA-EB-A85I-10B-01D-A34X-08.1_gdc_realn.bam	59aa0a335cd477ece08eab83ebec6e80	9540746115	live
ca6a479c-00ce-4810-ad90-aa93d2aeda7f	C828.TCGA-EB-A85J-10B-01D-A34X-08.1_gdc_realn.bam	6d9417f1b37b4114fc8233e4f263e36c	8940825621	live
f3a4722f-bfab-4b87-bd4b-1ffe5da265e8	C828.TCGA-EB-A97M-10A-01D-A38J-08.1_gdc_realn.bam	4eb2255d4dff48c783774d0826da61cb	7153570435	live
1faf46d3-7301-4d1f-ab4c-247e7727954f	C828.TCGA-EE-A17X-10A-01D-A199-08.2_gdc_realn.bam	6c857a639ddce2d85e6344be0b470e06	9860885301	live
b1bf5280-d4f4-4b5e-98ea-a786376f3e6c	C828.TCGA-EE-A17Y-10B-01D-A198-08.3_gdc_realn.bam	04324c99176438b17baddd0428da9ccf	10426346159	live
fabefa4b-8118-45e9-ab70-b87277ca3bf8	C828.TCGA-EE-A17Z-10A-01D-A198-08.3_gdc_realn.bam	7c125430228457f6d5e534b5e3bbab9e	10173515355	live
580abf6b-934f-46b6-bb30-8a66836ff16c	C828.TCGA-EE-A180-10B-01D-A21A-08.2_gdc_realn.bam	619885e4451ae74189315d7ba53adf2b	12419640350	live
b56357f5-f790-454c-80e2-65baff8d2d5d	C828.TCGA-EE-A181-10A-01D-A198-08.2_gdc_realn.bam	6a14a4126d193d6b1c5d6a7b40d0da9f	10325726918	live
619ef3df-641d-420e-a559-fdc77cd5f138	C828.TCGA-EE-A182-10A-01D-A198-08.2_gdc_realn.bam	49939456eba2e4c44e3a54583566a1c6	9746205476	live
ad436ef9-44cd-4fd5-91e5-ebc8e667f68b	C828.TCGA-EE-A183-10A-01D-A198-08.2_gdc_realn.bam	694e08cc1ee489ef10b900bfcac43326	8504007468	live
932ab669-34f2-483b-aad0-83e6facc211b	C828.TCGA-EE-A184-10B-01D-A198-08.3_gdc_realn.bam	1f9b8ce1ab69fc546e01835a69770eb1	11562742589	live
2f91fc51-e6af-4aca-80f4-4780a676b6d0	C828.TCGA-EE-A185-10A-01D-A198-08.2_gdc_realn.bam	65f4c7d4346cba6a53f0da2bf44827dc	9665404242	live
0b33b6d1-0b63-47a4-9266-8ae1982954ef	C828.TCGA-EE-A20B-10A-01D-A198-08.3_gdc_realn.bam	960bf898bdd8b2871f4d50848af0ca81	9324939348	live
504aaff8-4d8d-457f-9f5f-0ea774abd591	C828.TCGA-EE-A20C-10A-01D-A198-08.2_gdc_realn.bam	cf55a91b241b48b9a4e3f33e3740a4db	11040441611	live
a667c395-0e6a-4f3c-9200-45a26a486489	C828.TCGA-EE-A20F-10A-01D-A198-08.3_gdc_realn.bam	595dd8899b5eed56c3a5808e13e529f9	15514235005	live
6ac3e123-24c8-4652-8df4-52fbffbb5d18	C828.TCGA-EE-A20H-10A-01D-A199-08.2_gdc_realn.bam	a5851096b4de7ef371397fc8d525889e	10046609927	live
8cc192f9-e743-4d9b-99db-e10375f27626	C828.TCGA-EE-A20I-10A-01D-A198-08.2_gdc_realn.bam	14f804e5b5966713628beacc058d2fce	9704372493	live
dc339226-aa64-47f9-8810-a268ff2dbbfc	C828.TCGA-EE-A29A-10A-01D-A198-08.3_gdc_realn.bam	7be496e87566e519b705e87fd95fc73f	10609447081	live
ffd79a59-7d91-452e-999a-1a4a80d23679	C828.TCGA-EE-A29B-10A-01D-A199-08.2_gdc_realn.bam	c483e6e36f8b3088637208c244cb514e	9746911619	live
1b99ac37-2501-4628-9603-a3fbb0fe7ccb	C828.TCGA-EE-A29C-10A-01D-A199-08.3_gdc_realn.bam	c2f84eb74eae4cf1e55cb8a129f14b0c	21188364059	live
5b227cc5-d282-48ce-abcd-ac707de219e0	C828.TCGA-EE-A29D-10A-01D-A199-08.2_gdc_realn.bam	a86d5bbe36d5280ca36fc1cf6ea494e8	9266627677	live
893c481a-3e7f-4068-90e5-020a0814117c	C828.TCGA-EE-A29E-10A-01D-A199-08.3_gdc_realn.bam	17bcb7560b267c9529ee96e913fdf982	9824136875	live
be912315-eafb-4663-a4ef-f9f07a0116f4	C828.TCGA-EE-A29G-10A-01D-A198-08.3_gdc_realn.bam	1b80385b7f0214991c198d57bdd02234	11071814685	live
d69a8a43-2337-4aea-aff0-2374d8bf2206	C828.TCGA-EE-A29H-10A-01D-A199-08.2_gdc_realn.bam	98966e25c5a8dc4ee9de48ce2101a606	10291394965	live
cf7b69bb-3785-42c5-9d53-2b071f86747d	C828.TCGA-EE-A29L-10A-01D-A198-08.3_gdc_realn.bam	c7d977eeb850a3d84f04b268abe41ea9	7825285635	live
70ed70ac-c62b-46a8-8c9a-3f8255a2a05c	C828.TCGA-EE-A29M-10A-01D-A198-08.3_gdc_realn.bam	45119186e2cc0f694aaa3d19b6d5911f	11518566302	live
2682298e-d1b4-4285-9942-a643cb82a6b1	C828.TCGA-EE-A29N-10A-01D-A199-08.4_gdc_realn.bam	caedfd0f209fc0bb7842f8a5df4be655	10329764464	live
4874e785-c56e-4312-90b7-310ac620af5d	C828.TCGA-EE-A29P-10A-01D-A199-08.3_gdc_realn.bam	b5447779beda2b0884c9e8d7f1325d6b	9532012780	live
9a865edd-6330-4877-91b8-67cc03fdfee9	C828.TCGA-EE-A29Q-10A-01D-A199-08.2_gdc_realn.bam	90524d8cfa7d4a7bfee5858dbc170365	6560120483	live
225e28e1-4328-48fc-9c81-70c35e6c20ff	C828.TCGA-EE-A29R-10A-01D-A199-08.2_gdc_realn.bam	aaa3bd0b57480f7a96ac9d7ff8b4d37e	9907668991	live
860c7d7f-320e-4937-90c1-dc4a4c035974	C828.TCGA-EE-A29S-10A-01D-A199-08.3_gdc_realn.bam	c294454b52e4d95bb875f256dd694e4f	8576805350	live
14018576-8cb2-4d96-81a4-daeb65d12890	C828.TCGA-EE-A29T-10A-01D-A199-08.4_gdc_realn.bam	6d803efdef512256b0a764b6ac6c661a	17084982711	live
7819a283-6715-465f-8bc5-9f113e8d47ef	C828.TCGA-EE-A29V-10A-01D-A199-08.3_gdc_realn.bam	d5d5de91b5e8cf9639f394fde8b4201d	9098331159	live
de0105c4-53a7-4ff6-9f96-8ffa85a9d278	C828.TCGA-EE-A29W-10A-01D-A198-08.2_gdc_realn.bam	c2f37c99552084b5f378694696a73d92	8786406632	live
9b320625-7ceb-44e1-b5f4-845f45e4a9b3	C828.TCGA-EE-A29X-10A-01D-A198-08.3_gdc_realn.bam	60ae46e3a9e9c79b924f41133317f569	10523571730	live
01a5654d-caa8-4481-a8eb-6c284a958243	C828.TCGA-EE-A2A0-10A-01D-A198-08.2_gdc_realn.bam	ac4dba1f74edef44306b0f743b6dd733	6482879709	live
89e4547d-ad1c-4f9d-8a5f-e2180566930c	C828.TCGA-EE-A2A1-10A-01D-A199-08.2_gdc_realn.bam	a44dc30f1cd859ca10a27f530ff061d4	6618664615	live
4379b8bd-9162-4cec-9ef1-a89315214d55	C828.TCGA-EE-A2A2-10A-01D-A198-08.2_gdc_realn.bam	8770d53a47a71f1724afaed972cd7d7f	9807641668	live
ecc7c7a1-9b9a-4c2c-9278-fa534571b032	C828.TCGA-EE-A2A5-10A-01D-A199-08.3_gdc_realn.bam	185235b9bb30802f2366607ea189918e	10344090490	live
21de00cd-3fdb-4bd6-8c1f-82dfa77fcc5e	C828.TCGA-EE-A2A6-10A-01D-A199-08.3_gdc_realn.bam	4fa7705b1b782221566333b551f6e374	9544830352	live
af3a462e-8dee-4ee4-be74-02e9e07bebe1	C828.TCGA-EE-A2GB-10A-01D-A199-08.3_gdc_realn.bam	8a47ad4100b0c5559a4790376491fb42	10142656827	live
11218c88-a0c3-4341-a718-d737af1980d1	C828.TCGA-EE-A2GC-10A-01D-A199-08.3_gdc_realn.bam	1d149ac4bf9f0c5faa98d9525d6ce9fa	16738061243	live
0b49d0d1-2ef7-4055-a178-6cc2f2893047	C828.TCGA-EE-A2GD-10A-01D-A198-08.2_gdc_realn.bam	7e08eecd1e0e554a0f95cad7950fc412	11989394046	live
466bd0c4-1070-47a7-a2dd-982910e40580	C828.TCGA-EE-A2GE-10A-01D-A198-08.2_gdc_realn.bam	02c72bfea1a9a839b7b530626ed110fa	9450749199	live
2d08c7dd-ee84-47a0-8bbe-192ec7f935ed	C828.TCGA-EE-A2GH-10A-01D-A198-08.2_gdc_realn.bam	80305a5b0fd68338471d8aa1b2fdf57b	8636940244	live
f3969743-0a09-4693-8473-ebc9b6afab3b	C828.TCGA-EE-A2GI-10A-01D-A198-08.3_gdc_realn.bam	e13a9967de63191d9c3d3f88cfeeb349	10643228894	live
ea1f2504-e460-4772-91e9-8718e3518e4a	C828.TCGA-EE-A2GJ-10A-01D-A198-08.2_gdc_realn.bam	0e8dcad58be2139668b1383ab134a721	10147512356	live
5913de4a-2bd4-4644-904e-6da6a108558c	C828.TCGA-EE-A2GK-10A-01D-A198-08.2_gdc_realn.bam	0271071f1f04d5c06294c98a4545e56d	9278957119	live
c239f573-e2b1-4677-b0ca-062350c429cf	C828.TCGA-EE-A2GL-10A-01D-A198-08.2_gdc_realn.bam	83149218176733637c2ac13ba51da1e4	8861670402	live
dda22f3c-70ac-445a-9cc1-d6666f6b9ee7	C828.TCGA-EE-A2GM-10A-01D-A198-08.2_gdc_realn.bam	4605a150999e57d2aac8a33cc7d53294	10135220417	live
97256c5d-07c5-47cf-b481-9123a41504f6	C828.TCGA-EE-A2GN-10A-01D-A198-08.3_gdc_realn.bam	1b68cdbb83241c8349b7718f9baae721	12120027783	live
80835c75-8105-46f8-8d85-de87e900f473	C828.TCGA-EE-A2GO-10A-01D-A198-08.2_gdc_realn.bam	398be5ad4962f922d98f9c713e3012ca	9007793430	live
e9031603-37c2-4f4c-a372-f4703d2d224b	C828.TCGA-EE-A2GP-10A-01D-A199-08.4_gdc_realn.bam	8df2f9fae1c801960711192959b75ad2	7050083118	live
287027aa-a695-4553-a06c-3ce04e643643	C828.TCGA-EE-A2GR-10A-01D-A199-08.3_gdc_realn.bam	e58d7c5da715db77bb3b972451514016	9273459972	live
5c012494-04b0-442d-98ee-cc791e30d0ef	C828.TCGA-EE-A2GS-10A-01D-A199-08.3_gdc_realn.bam	edf5ad630e96a648c6883315c626a936	8646816072	live
85d082a2-6009-41c9-ae75-294c0119206b	C828.TCGA-EE-A2GT-10A-01D-A199-08.2_gdc_realn.bam	71af62633052b84b5e996c07f94725c6	18046781518	live
00c74a8b-10aa-40cc-991e-3365ea1f3fce	C828.TCGA-EE-A2GU-10A-01D-A198-08.2_gdc_realn.bam	23d45fe38cfccdd094a05eb38c3dc31e	9981741168	live
313c2beb-e274-4c9f-be57-c5c41305e656	C828.TCGA-EE-A2M5-10A-01D-A199-08.3_gdc_realn.bam	796c861fdcd3d1e7f79bf0242a69ed66	9153275202	live
40e5db0a-e458-4118-91a2-dc3087a4aa77	C828.TCGA-EE-A2M6-10A-01D-A199-08.3_gdc_realn.bam	24a0e15b6467b7ddc1751a15e1d97f6d	8771826478	live
756baecf-5e74-484e-85bd-4252b5938174	C828.TCGA-EE-A2M7-10A-01D-A199-08.3_gdc_realn.bam	c01617da89076fe8f7bcdfa4b7547fa7	9263387984	live
d3fcb77b-e67d-43a0-ba86-583ec82bc5bd	C828.TCGA-EE-A2M8-10A-01D-A198-08.2_gdc_realn.bam	aa084710ab2eb00ab4b6b53d25af7d41	6960322039	live
c71ebd14-587e-4f5e-9c2a-7730c3642ab9	C828.TCGA-EE-A2MC-10A-01D-A199-08.3_gdc_realn.bam	b836f498873b0b8557c6d4c5741bfcaa	9448073549	live
805f89ce-c369-4cbd-8edf-ef01ce997e71	C828.TCGA-EE-A2MD-10A-01D-A199-08.2_gdc_realn.bam	a55349288b1704936f092b6f0b24d3d6	8888032056	live
f05e7b30-36b3-4a4c-9208-31e2a21eab62	C828.TCGA-EE-A2ME-10A-01D-A199-08.2_gdc_realn.bam	2fe38205f9554e5ba17563050e93b10b	10385783392	live
c5d05d67-16be-4afb-ad47-8e9d5b356c50	C828.TCGA-EE-A2MF-10B-01D-A21A-08.2_gdc_realn.bam	f8edfa81b5620cdd2b3a3dcc967811cc	9438735657	live
87a9378e-8b19-472e-9ad8-f0c707204634	C828.TCGA-EE-A2MG-10A-01D-A199-08.3_gdc_realn.bam	27381d9c33503a36493f1e3ed273b241	9892955756	live
bce393cf-b3c0-458e-bc78-719f7430fdc0	C828.TCGA-EE-A2MH-10A-01D-A199-08.2_gdc_realn.bam	b0a5b6a50f390d12b5d08d83813cb081	8973365669	live
d405b25a-5153-40f1-b70b-034834d24c71	C828.TCGA-EE-A2MI-10A-01D-A199-08.2_gdc_realn.bam	f439c45943c980ca2eb3f77acfc00e03	7426433312	live
e5d1bbbc-c4c8-4f6f-8741-5269f64ee4f1	C828.TCGA-EE-A2MJ-10A-01D-A199-08.2_gdc_realn.bam	d656fc8cec36b3c0751b16416b1b73fe	6585214157	live
9b755f9b-f8c6-4493-8691-3b6d46e9ba67	C828.TCGA-EE-A2MK-10A-01D-A198-08.3_gdc_realn.bam	2febd1e9f397556be2ee8a8371b21f64	8128233918	live
e087e7d6-f826-4940-9190-186c8e1fb513	C828.TCGA-EE-A2ML-10A-01D-A199-08.2_gdc_realn.bam	495bc62aad8d619ebc413392bd88fde7	11259159380	live
b6be2b13-cdac-42d4-9097-524cce18f36f	C828.TCGA-EE-A2MM-10A-01D-A198-08.3_gdc_realn.bam	5af9f4757f8aa101eba12866b6bb9a9d	11009160751	live
a7683485-cfb3-4c41-b41b-60079ee352bc	C828.TCGA-EE-A2MN-10A-01D-A199-08.2_gdc_realn.bam	4c6f7e88a2da1b7c37bf6687544164a4	6536304332	live
fd66c225-49f3-4a7a-807d-5c03ecb4abbf	C828.TCGA-EE-A2MP-10A-01D-A199-08.2_gdc_realn.bam	077e9f46b93d0d8b4ae1e52360ddfe90	7058085613	live
faf16fe9-80db-4b49-8d6f-d87ef0b07839	C828.TCGA-EE-A2MQ-10A-01D-A199-08.2_gdc_realn.bam	49e5f4d20b63193cc8f3b5618d1eb89d	9672251211	live
252d3205-5b4f-457c-a01c-10b9e6d66019	C828.TCGA-EE-A2MR-10A-01D-A198-08.3_gdc_realn.bam	f6554bb037d86696075e8f1c598e1692	9908037260	live
7d483df9-566a-4279-aa48-876c971c6f6c	C828.TCGA-EE-A2MS-10A-01D-A199-08.2_gdc_realn.bam	8220277595cc478049e9a2294f9ee24d	8857128667	live
42d20c43-ef44-4fb2-b645-279254b17748	C828.TCGA-EE-A2MT-10A-01D-A199-08.3_gdc_realn.bam	596d674ad89efdb4f310bfb227c3d8c6	9211653112	live
ea0e3594-e2f5-41cc-a329-aa133fc1b798	C828.TCGA-EE-A2MU-10A-01D-A198-08.2_gdc_realn.bam	1c6dba9a8bfcf3fc5353e743706d3812	9580072385	live
f7b7fb3a-6221-41d4-8bdf-9af7490be72a	C828.TCGA-EE-A3AA-10A-01D-A198-08.3_gdc_realn.bam	654970cc372ebaf8b89fec403807a076	10683405376	live
5a201617-5b16-46c6-8c1f-40f9604d97ef	C828.TCGA-EE-A3AB-10A-01D-A198-08.3_gdc_realn.bam	b1a67b809cbdd1218818d0609cf66741	9586218558	live
d0da1458-0763-4f26-a3c9-9b9a00499413	C828.TCGA-EE-A3AC-10A-01D-A198-08.3_gdc_realn.bam	2fc1ae7e505fc03ab4239e9e9ace2efa	12714787482	live
fe41dfc0-84b5-474a-8be3-00f6399f58dd	C828.TCGA-EE-A3AD-10A-01D-A198-08.3_gdc_realn.bam	e42e9d3ae8ac4a84a77a89378ad53d07	10013646505	live
bdcce5dc-0e22-4c79-902c-bcee886dfcf8	C828.TCGA-EE-A3AE-10A-01D-A198-08.3_gdc_realn.bam	820865e789c738856789123fd20c94f5	13221427956	live
ebe8c630-6df0-44ba-81af-7efdf83da6e3	C828.TCGA-EE-A3AF-10A-01D-A198-08.3_gdc_realn.bam	3dbaf2f3e98fcd90a3f2278ed96e28dd	8840429359	live
1cce56d9-f6bd-4833-8e6f-18348d00b040	C828.TCGA-EE-A3AG-10A-01D-A198-08.3_gdc_realn.bam	afff7d8eb25eff8027ce507260f0715a	6427181060	live
b5883a02-7f30-4457-9fd0-1aefb213215b	C828.TCGA-EE-A3AH-10A-01D-A198-08.2_gdc_realn.bam	727efb46a8b513d741cfc1b6f6990225	6597209965	live
87ede387-1c64-4499-94b4-fe9ebe340ef5	C828.TCGA-EE-A3J3-10A-01D-A20D-08.1_gdc_realn.bam	4bcb6d2f313ce5a9248fdd3a0840ce05	11974555440	live
1ae386ee-ea06-434e-82ba-13b005f67064	C828.TCGA-EE-A3J4-10A-01D-A20D-08.1_gdc_realn.bam	bfe41832658163ae56bab04373444193	9941042196	live
c13a69b5-44b0-4c05-aee9-b58aa88d5f19	C828.TCGA-EE-A3J5-10A-01D-A20D-08.1_gdc_realn.bam	67fc06ccc3fc361a770555e5c8ca4ac7	12725787941	live
b68b9b1d-c999-400a-8865-aaeb169bf887	C828.TCGA-EE-A3J7-10A-01D-A20D-08.1_gdc_realn.bam	c9dee60835db34aaa3a73b7f7fcf7ada	12264172779	live
3efe2fb8-a533-4119-80c3-ae03177be9ab	C828.TCGA-EE-A3J8-10A-01D-A20D-08.1_gdc_realn.bam	e5a56a56131247d30ddc46b4bcb83409	10897054722	live
5675db60-d374-4ce8-821e-313566e87733	C828.TCGA-EE-A3JA-10A-01D-A20D-08.1_gdc_realn.bam	e1c368af210012ffcfdd2f5433375e48	8280808678	live
e4b03c90-15d7-43fe-9870-f2b5ed163301	C828.TCGA-EE-A3JB-10A-01D-A21A-08.2_gdc_realn.bam	fa9bfbfda7fde01877d686128cfde02a	16308422680	live
713e49d0-5627-45c4-8a9f-633a8e6c0a64	C828.TCGA-EE-A3JD-10A-01D-A20D-08.1_gdc_realn.bam	82b1738896055b16dbbdd7b93529621e	10757290432	live
7a828bbf-20da-4bba-87ee-57e03ac6b5d0	C828.TCGA-EE-A3JE-10A-01D-A20D-08.1_gdc_realn.bam	085edefc7a82c3b4b0b4a833e2678462	9312559670	live
e78bcb6e-f469-44d0-b4fc-4e8e9f684c74	C828.TCGA-EE-A3JH-10A-01D-A21A-08.2_gdc_realn.bam	e9bffc6443412c1dbc982575dd88e293	13167377935	live
38377728-5bd6-4178-9728-63fdb0198929	C828.TCGA-EE-A3JI-10A-01D-A21A-08.2_gdc_realn.bam	a4e9b7db1925296175a648c0b8376cd1	14084660230	live
f8d932f5-3715-4d92-8269-97a356ae00ff	C828.TCGA-ER-A193-10A-01D-A199-08.2_gdc_realn.bam	20598b6af89c42fca3c14171983de3eb	12259668852	live
a13118ab-56b4-44ad-b272-85f006ae630e	C828.TCGA-ER-A194-10A-01D-A199-08.2_gdc_realn.bam	ae41b54c09611b3dbc858081b43d80b2	9043909634	live
b504b941-6883-42ac-b020-e5717e9ac6a5	C828.TCGA-ER-A195-10A-01D-A198-08.3_gdc_realn.bam	e31d151dca8459b14d3a543a43a890e8	9197191486	live
6169f6de-a92d-48fe-96af-976f97e08b7c	C828.TCGA-ER-A196-10A-01D-A199-08.3_gdc_realn.bam	2a453df6c5dc2caad9c3a5ba49957c27	9794937829	live
5ca0c54b-b8cc-4cac-a097-08fccd6a7d1e	C828.TCGA-ER-A197-10A-01D-A199-08.2_gdc_realn.bam	2d9936e10d835de77fa96957e9302f7b	9765265299	live
ad9657c0-8755-4185-bbc5-c0db926cb152	C828.TCGA-ER-A198-10A-01D-A198-08.3_gdc_realn.bam	538f7b83f7c6ab573cda53891370bd17	6907785898	live
e543aa1b-d107-4f7b-bcac-3501420bfdb2	C828.TCGA-ER-A199-10A-01D-A199-08.2_gdc_realn.bam	04bd2b17350bf469332a70b1ca909927	6806933149	live
85cce81e-8ee5-4ddb-ba59-ab3b7f02dbd0	C828.TCGA-ER-A19A-10A-01D-A199-08.2_gdc_realn.bam	d8e963c53cef74e98443f0892f2096b5	6485604596	live
ac908ac2-566b-4f88-9d73-c6562d987a1c	C828.TCGA-ER-A19B-10A-01D-A198-08.3_gdc_realn.bam	a848af665e5c28383ae24c89c6a066a7	6414558970	live
77966ac7-77c6-4e1d-a2bc-61aa2764042c	C828.TCGA-ER-A19C-10A-01D-A198-08.2_gdc_realn.bam	617f6519957b10d7cef64b25ac546e68	8009197411	live
d7287e3c-2321-45aa-b28b-e3438906e0e2	C828.TCGA-ER-A19D-10A-01D-A199-08.3_gdc_realn.bam	dcaf2506f8c48610e27924f167d977b1	6858514944	live
4d995ba9-0737-4498-858f-7e0e1ddb5d8a	C828.TCGA-ER-A19E-10A-01D-A199-08.2_gdc_realn.bam	8f94882b090cc66fac6e901abf890590	8359458871	live
677eb919-ca1b-4ab5-b286-b1e6b3bbb67a	C828.TCGA-ER-A19F-10A-01D-A198-08.2_gdc_realn.bam	36d1a4c1e625e0f67ea7fbd038c195cd	7012617987	live
42a0daa5-48b7-4738-b46d-d7926bbe5ef6	C828.TCGA-ER-A19G-10A-01D-A198-08.3_gdc_realn.bam	b17045bd48bafa1e6031fb41ef43bac8	6992678960	live
429e374a-c750-432d-87bf-ae5678bfbdea	C828.TCGA-ER-A19H-10A-01D-A198-08.3_gdc_realn.bam	6c28d3027adfb1b6b03e6be0e2848028	9072211112	live
b559e193-8d5f-40b0-b66b-fd40a2f0a5d6	C828.TCGA-ER-A19J-10A-01D-A198-08.2_gdc_realn.bam	2f571f32b25fd8deb6cf4d455ee12035	8662097593	live
a3eaceb4-a5eb-4b0a-9f9b-6118b842d745	C828.TCGA-ER-A19K-10A-01D-A199-08.2_gdc_realn.bam	58456f14e44f73e1b83a7a12cc23629a	9239666350	live
d777f806-fbc4-4ba6-a3e0-c5678bc11f02	C828.TCGA-ER-A19L-10A-01D-A199-08.3_gdc_realn.bam	9850b9ba39ac4cfda5388489e3f2f32a	6542769764	live
ef91ac55-1ee3-4ad8-aa17-635d693d3bee	C828.TCGA-ER-A19M-10A-01D-A23B-08.1_gdc_realn.bam	b46a3e012f8c50c4573f362e0a233225	12677297699	live
2c99a443-da34-4e2b-9ebb-687c985f0866	C828.TCGA-ER-A19N-10A-01D-A199-08.3_gdc_realn.bam	ab918c5b9027456b09918b4f459f0dda	9203942988	live
4ba835c3-36e8-4285-bffc-187fa3c048cb	C828.TCGA-ER-A19O-10A-01D-A199-08.2_gdc_realn.bam	f4bf4a27c79c0e9eccc839dc5e66f408	8466930088	live
07f24b4e-25c4-4ef8-91ea-fcf02eead3fe	C828.TCGA-ER-A19P-10A-01D-A198-08.3_gdc_realn.bam	1fd22ee948d43b157380c8c04006348a	9693847440	live
7be079c1-5281-4d11-bcff-e86751bbfbfc	C828.TCGA-ER-A19Q-10A-01D-A199-08.2_gdc_realn.bam	e6d45d7c511cfe6f365381aa43bc3949	9785137267	live
7453a558-eb32-4dbc-9331-9782ee3320cd	C828.TCGA-ER-A19S-10A-01D-A198-08.2_gdc_realn.bam	0fdfbcffa78c4edc2531513da4644d06	9398496370	live
252f696a-3204-4db4-b4a5-8aed45445100	C828.TCGA-ER-A19T-10A-01D-A19A-08.3_gdc_realn.bam	7a562c796dd2dd80f0bf051e09b32954	11551133786	live
061eb65a-59b9-4ecc-a4c1-bed0e0a54330	C828.TCGA-ER-A19W-10A-01D-A23B-08.2_gdc_realn.bam	aa629eb6502f9291d2707da5ca568e09	12744978705	live
2c0909ca-ee25-4de6-b6a6-1356e817202a	C828.TCGA-ER-A1A1-10A-01D-A199-08.3_gdc_realn.bam	e0080b9edd430e369f7860af5495a7f7	11057115591	live
d5d2e856-4e39-446d-bac2-11734c0f7601	C828.TCGA-ER-A2NB-10A-01D-A198-08.3_gdc_realn.bam	60f1981531f46880aa609ed97fce168f	6114616465	live
6b43073f-803b-4c59-8265-60f56e51b024	C828.TCGA-ER-A2NC-10A-01D-A199-08.2_gdc_realn.bam	e9d2256afb50d184094c5780463798a6	10014104150	live
971ecd30-d9b3-4d8d-b45a-a9cd9300287c	C828.TCGA-ER-A2ND-10A-01D-A198-08.3_gdc_realn.bam	8eb7df225c1335336aeec5b4e7db34b7	11334872854	live
2d3d4e73-09ce-4532-bc7b-eb577f7c56a0	C828.TCGA-ER-A2NE-10A-01D-A198-08.2_gdc_realn.bam	a5475a5ab6914043d39fff22aed00b14	10063098141	live
9b84828b-fb4f-4b31-bf07-62d333089f92	C828.TCGA-ER-A2NF-10A-01D-A19A-08.3_gdc_realn.bam	08152aa48ab3e4f257d5615656b568a8	10482214829	live
2dfdc445-c6e6-466b-bf91-ff587203d286	C828.TCGA-ER-A2NG-10A-01D-A198-08.2_gdc_realn.bam	6d109e5301343b1c32fb31425fc968b0	6125674339	live
1421a776-deb8-4582-828a-22fa0bae7c0c	C828.TCGA-ER-A2NH-10A-01D-A198-08.2_gdc_realn.bam	1db89e747512858ec6171415bd0216e6	10174299431	live
c8b3bd90-232f-4f2e-ab9d-6614cdd0906d	C828.TCGA-ER-A3ES-10A-01D-A20D-08.1_gdc_realn.bam	8340cc86e76d479163b06bbc79ba6d83	10454804010	live
d3b76d20-f40a-4cc2-941c-4c0ab659a4f3	C828.TCGA-ER-A3ET-10A-01D-A20D-08.1_gdc_realn.bam	01ee8723b128d1b62ab8f6eea8ac867e	10129008535	live
918e793b-e56e-42f5-a4d4-eb25768786d3	C828.TCGA-ER-A3EV-10A-01D-A20D-08.1_gdc_realn.bam	f1c9c549170276a1dfb9c42c4c7094b5	11906376659	live
1bf74c6b-2f66-4ae1-bbb9-12f5000c3a69	C828.TCGA-ER-A3PL-10A-01D-A23B-08.4_gdc_realn.bam	a8253dd534d7797795b3747ac71e814c	12225255166	live
96faf47b-8d6c-42f6-b7e9-e5361b12212f	C828.TCGA-ER-A42H-10A-01D-A24R-08.3_gdc_realn.bam	1958a093393a5b4aa73541beb8fcebd0	10229917426	live
d5977953-22d6-4c4e-8010-364fa50e0781	C828.TCGA-ER-A42K-10A-01D-A24R-08.3_gdc_realn.bam	401663b83269412ebda969d615455fab	8816828520	live
a1c760b2-63f2-44a7-b0eb-4c05e610380c	C828.TCGA-ER-A42L-10A-01D-A24R-08.3_gdc_realn.bam	c82d2474190217ab2b343d5bcdfe5a29	8258720651	live
f7dbba02-22c7-410e-94fc-efc813dbdea7	C828.TCGA-FR-A2OS-10B-01D-A21A-08.2_gdc_realn.bam	23ca855dd6499c9d1b181194031645a2	10336233598	live
2e61b660-11b6-4f7b-a788-9a6228b8e91c	C828.TCGA-FR-A3R1-10B-01D-A23B-08.2_gdc_realn.bam	8ae28a577e2b14e72002a9753a6fdca1	13358679223	live
383b30a1-020a-4481-aa7c-0889c9d6b2f7	C828.TCGA-FR-A3YN-10A-01D-A23B-08.2_gdc_realn.bam	963c34aa9b8e4c84da0b3fcfec147372	9192721265	live
2790eaa0-4379-4e81-8819-ff97a90e9e11	C828.TCGA-FR-A3YO-10A-01D-A23B-08.1_gdc_realn.bam	67086257dd34c72befc805fb081032c5	15473092406	live
bc77eb83-90f3-4e03-8314-e6b43a3142ae	C828.TCGA-FR-A44A-10A-01D-A24R-08.3_gdc_realn.bam	d698dea2f00715bf9e7eb9d0399161a7	9193377915	live
ceda33aa-c303-4f0c-b3bb-28cecd57970a	C828.TCGA-FR-A69P-10A-01D-A30X-08.1_gdc_realn.bam	59b1bf3df48bd6e24c57bde4a93b1c88	11909487861	live
bd71d4e1-aebf-4341-9af7-6afbfd023f50	C828.TCGA-FR-A726-10A-01D-A32N-08.3_gdc_realn.bam	fb947413ed87b448e0c8658e3168882b	22699911643	live
ae943c42-ef33-4dda-8b07-b1b024fd9fd0	C828.TCGA-FR-A728-10A-01D-A32N-08.3_gdc_realn.bam	0a06483792389e6f8e64b74f4a6372ef	25820299863	live
d363507c-b3fe-4298-bea0-1b2dd810d390	C828.TCGA-FR-A729-10A-01D-A34X-08.1_gdc_realn.bam	78f7dbd767f44feafcd33993a9532c5f	10360614396	live
258aa701-e841-49ee-b24a-2ddd47a594a1	C828.TCGA-FR-A7U8-10A-01D-A34X-08.1_gdc_realn.bam	814e2e7a17ede6700a838b452a2d088f	8873838840	live
e6b7eafd-cfda-4a95-8e7d-e26deb89444a	C828.TCGA-FR-A7U9-10A-01D-A34X-08.1_gdc_realn.bam	67ebdce42e327a41339f6d8dd63e6765	10308393520	live
dc08f40c-f220-435e-a988-0d63c2328908	C828.TCGA-FR-A7UA-10A-01D-A34X-08.1_gdc_realn.bam	b4c8ea9e1389d0267601d692ca7ef2c5	9869629381	live
ae3f82ae-1a05-4d87-9d5f-b116b5795327	C828.TCGA-FR-A8YC-10A-01D-A375-08.1_gdc_realn.bam	c4545893d234717e7ab12881c498eca0	9244180163	live
72bd172a-5fc9-4033-b02e-d44490eaf753	C828.TCGA-FR-A8YD-10A-01D-A375-08.1_gdc_realn.bam	b6cbd9b0bfca6b7dc9744304acea79d6	9496594633	live
