## Supplementary material for "Cancer Classification from Healthy DNA": KIRC

id	filename	md5	size	state
1c3b5158-fc92-4911-9404-b165d27af63f	C345.TCGA-A3-3308-11A-01D-0966-08.10_gdc_realn.bam	824ba770a29759d9be3d29cd3016c310	23828016808	live
f61e54fd-c481-4afc-b011-1a3ca01687cb	C345.TCGA-A3-3311-11A-01D-0966-08.10_gdc_realn.bam	44b5de5fad59cb774d4e6fbb3b746155	22457172576	live
cfece78f-cd0a-4161-87fe-22a31352d47c	C345.TCGA-A3-3313-11A-01D-0966-08.10_gdc_realn.bam	de6977ae5d21ecffeb6ef9c322b9dd9d	23111942988	live
e2e7092a-9ab8-47dc-9581-b97f1d76b891	C345.TCGA-A3-3316-11A-01D-0966-08.10_gdc_realn.bam	7ce0e2f351d8b0e81d173ab75cc256e8	24743590697	live
a623adc4-21d7-44d3-b751-d8564bfbb3e3	C345.TCGA-A3-3317-11A-01D-0966-08.10_gdc_realn.bam	1c2bfe26ca8f741e77ce50110c3b76a2	24301946036	live
9fc81594-4134-4189-8797-d13cd665952d	C345.TCGA-A3-3319-11A-01D-0966-08.10_gdc_realn.bam	cdf1c4874f541dc8d13a9a6dc953a50e	24723332238	live
ae88eb13-7a51-405c-ac35-b6d61fa0c5fb	C345.TCGA-A3-3320-11A-01D-0966-08.10_gdc_realn.bam	164e1a9d508f792355326b89b5041974	24760737596	live
3f7538b9-9e38-40f3-ad7c-2a47e9946f75	C345.TCGA-A3-3322-11A-01D-0966-08.10_gdc_realn.bam	29252c7514073d4e95ad441aa97ef9f0	25094402381	live
4a6b8182-9b3c-4cb2-8628-1b7689930307	C345.TCGA-A3-3323-11A-01D-0966-08.10_gdc_realn.bam	907992a7b9155dec391b1d68f7833298	23161964476	live
57be7eb8-f4e7-4658-966f-5f3f2cf1699e	C345.TCGA-A3-3324-11A-01D-0966-08.10_gdc_realn.bam	248b0ad4c8987362b09aee60ef9a5ffb	23729520528	live
5c611066-17cb-4461-bef0-9859f02275b1	C345.TCGA-A3-3326-11A-01D-0966-08.10_gdc_realn.bam	2cdaaea57ffc1bf6a05bfcfd0d46a823	24852874200	live
df3a39d4-418e-4cd5-ad18-294ce808f061	C345.TCGA-A3-3331-11A-01W-0886-08.3_gdc_realn.bam	a1389db59df6a91e9f7e0b6a7638c68b	18658354810	live
dde27eb9-8a05-4121-902d-67a67f998e50	C345.TCGA-A3-3346-11A-01D-0966-08.11_gdc_realn.bam	b080382c660da7aef205973606bd2af5	23053597237	live
06e3c10b-38af-4c3a-8a14-4263a63b3474	C345.TCGA-A3-3357-11A-01D-1421-08.5_gdc_realn.bam	cac946c3a6339c5b3a1634c3cd0c87c2	24721111064	live
3c15e25a-8232-4953-bf39-485fa520e9ea	C345.TCGA-A3-3363-11A-01D-0966-08.11_gdc_realn.bam	193a89902996943b32959c6f52914617	26945383332	live
5eb072ff-fb20-481b-934f-4209641dcd69	C345.TCGA-A3-3365-11A-01D-0966-08.11_gdc_realn.bam	02292da3f01ebd3e7e3a803bb258a649	24376781080	live
2d503441-8f09-438a-9d4e-2b31bd6eb962	C345.TCGA-A3-3367-11A-01D-1421-08.5_gdc_realn.bam	a23680159d2145a890bc177ecf124289	24521000434	live
ba7e144a-96cd-4261-913f-10fad6861e82	C345.TCGA-A3-3370-11A-01D-1421-08.5_gdc_realn.bam	02ee3283cceea76adc5fabb302a78b00	22020874496	live
a0516e75-48ae-4789-800f-5fca56147a7d	C345.TCGA-A3-3372-11A-01D-0966-08.11_gdc_realn.bam	24191a186489f2f13e1086bcb2f9e42f	23008197021	live
91611c23-c8fd-441c-8c9d-879ff653d64b	C345.TCGA-A3-3373-11A-01D-1421-08.5_gdc_realn.bam	00c752bbf7e3bc3e2c78d6f33bf7b248	20894610822	live
e7cad0db-7d27-4a97-af02-eefe533f837d	C345.TCGA-A3-3374-11A-01D-0966-08.11_gdc_realn.bam	ed34c2815d358a597735140ed238dfe2	25147129553	live
10dd86ad-cb62-40e8-8021-d87893e9e7e9	C345.TCGA-A3-3376-11A-01D-1421-08.5_gdc_realn.bam	0ca97870497b3bd6f3873d5f2db8ee77	14625915215	live
d88743bf-d97f-45d2-b2ea-b41903ffaf22	C345.TCGA-A3-3378-11A-01D-0966-08.10_gdc_realn.bam	396a28b836d6b0239a55057fe922b6ca	26076694466	live
9d49e07e-62cd-40ab-b24b-9c9d7a541af1	C345.TCGA-A3-3380-11A-01D-0966-08.10_gdc_realn.bam	ff0527974832b92add0a850901594831	29135565653	live
aa0c5770-ba37-4a62-8326-571ffca4833a	C345.TCGA-A3-3382-11A-01D-0966-08.10_gdc_realn.bam	22d69129646174214175779c0ff52029	15538401946	live
dfc759b8-63b1-43df-95bb-9c972264fdf4	C345.TCGA-A3-3383-11A-01D-0966-08.10_gdc_realn.bam	1884badec65cf2da4db2c90b660650d1	22690812394	live
b874ef7b-e7f4-4a7c-8adc-4320a15f6953	C345.TCGA-A3-3383-11A-01W-0886-08.6_gdc_realn.bam	23ea56fcd1555dbe90f334f77d8a9290	17244945402	live
9263a093-3ace-4a44-b3e4-e919b5106369	C345.TCGA-A3-3385-11A-01D-1421-08.5_gdc_realn.bam	4fa24031088914b3a29060b21f6b4018	20238603198	live
912db087-f274-4737-b4f5-440e446e2ea3	C345.TCGA-AK-3427-10A-01D-0966-08.10_gdc_realn.bam	eae2de6821442aa4c22e94945296b238	24442466722	live
19a29a2e-600f-459b-98ed-aee958f85ad9	C345.TCGA-AK-3440-10A-01D-0966-08.10_gdc_realn.bam	07301c88dd5e6dd9b5b79278d0dcd6ee	22080765027	live
3a4751b4-3316-4640-a97c-b05be3cc8a69	C345.TCGA-AK-3443-10A-01D-0966-08.10_gdc_realn.bam	ef98064ce8fb0fa4eb626a009a1155dc	22888176328	live
84900b94-6b98-4d8e-bba6-eec8c27f7be6	C345.TCGA-AK-3444-10A-01D-0966-08.10_gdc_realn.bam	dc25fe81dc7ef40d3749492eb3ee0c8c	22245012605	live
1a94334c-e13f-471d-a6be-0825de550d2b	C345.TCGA-AK-3447-10A-01D-0966-08.10_gdc_realn.bam	37199594cc5cddb3eeef7ce090f52eac	22732114706	live
159e66b3-6163-426b-9316-d84e2da8f07c	C345.TCGA-AK-3453-10A-01D-0966-08.10_gdc_realn.bam	3ad4dddc8811e3fd9a9bb679181180fc	25031455200	live
1b4401ba-2d8f-4594-9650-3df35869962c	C345.TCGA-AK-3455-10A-01D-0966-08.9_gdc_realn.bam	28784be27897d7c298b30c6e40be525c	25507120519	live
b6d5655a-6322-4bae-9050-7034ea107b36	C345.TCGA-AK-3465-10A-01D-0966-08.10_gdc_realn.bam	cfd038f5a372ce61c72da31213184222	24057441789	live
89bd66c6-ed53-415c-93ef-7821a0a4ad77	C345.TCGA-AS-3777-10A-01D-0966-08.10_gdc_realn.bam	02e1149c339745beceb1b38e9e34d2e4	29263443736	live
863deab1-f7f4-49d1-a894-2a3cf7d0f5e9	C345.TCGA-AS-3778-10A-01D-0966-08.10_gdc_realn.bam	5ac8484d5bc4d683063fa0940c0041e8	18803509510	live
20eaf871-f441-4b56-88f5-c47d9e8018fe	C345.TCGA-B0-4823-11A-01D-1421-08.5_gdc_realn.bam	a03286bffe9fb20dabfebcf88c49a1de	20997179323	live
14c318b8-55c1-4d6f-bd4c-1478ae3a77e0	C345.TCGA-B0-4827-11A-01D-1421-08.5_gdc_realn.bam	b5eb1f859f3601553f59b1a0e6ebac70	16631840877	live
09d7e09d-c256-4ccc-832a-02e07e8b350b	C345.TCGA-B0-4842-11A-01D-1421-08.5_gdc_realn.bam	b4670cbcdc4045e0bfac795fe6c716a3	21678997817	live
da54b91e-247f-4d87-a1ef-32de80a119d3	C345.TCGA-B0-4945-11A-01D-1421-08.5_gdc_realn.bam	f9b752ebbf53815690007a6539bc4867	19768230198	live
575db628-2325-4498-80ba-439ab56378cc	C345.TCGA-B0-5075-11A-01D-1462-08.8_gdc_realn.bam	dcaf299e7dafbc0180996ad7e723f648	15185808004	live
50b4b36c-77d8-404c-bfa4-ad06d751d8f4	C345.TCGA-B0-5077-11A-01D-1462-08.8_gdc_realn.bam	ef821b130101131d448ae4860582bec5	17990986644	live
59b05e1f-ba2d-42a0-bc0a-1c881f2e3fa8	C345.TCGA-B0-5081-11A-01D-1462-08.8_gdc_realn.bam	e6d02e56301b92f7bc82133df2f37727	17096794111	live
73ab54c3-702e-45fd-bf67-c60bddf36f73	C345.TCGA-B0-5083-11A-01D-1421-08.5_gdc_realn.bam	f36c47cccd4cfdf016bcc61d619ca066	19077789467	live
0a831ce3-b50b-4d5d-b190-50a3433368ae	C345.TCGA-B0-5084-11A-01D-1462-08.8_gdc_realn.bam	e53d5e5358a41a23d477a57aef550604	17861919471	live
4eb58aa9-18c5-44c3-b18b-6438bdc5e365	C345.TCGA-B0-5085-11A-01D-1462-08.8_gdc_realn.bam	31d81aaf5ad95cb34bde192b04497535	16656582467	live
418851e4-2d2f-47c1-af64-cc140cb72865	C345.TCGA-B0-5088-11A-01D-1462-08.8_gdc_realn.bam	0606057ca60e6c24f0cd593476d7d22b	15924496202	live
0001801b-54b0-4551-8d7a-d66fb59429bf	C345.TCGA-B0-5094-11A-01D-1421-08.5_gdc_realn.bam	9f79e441e5f6140a43c38f1f03d57f14	12978677901	live
83fdacf8-c53c-4de7-9ec1-02e33d83fa5a	C345.TCGA-B0-5095-11A-01D-1421-08.5_gdc_realn.bam	048aadf2041d6bc37f3c8ac9981bb1a1	20758253508	live
7d7091c4-2ee5-48e6-86d3-5b2dd5f632a3	C345.TCGA-B0-5096-11A-01D-1421-08.14_gdc_realn.bam	37e0d9df92f654e604c6d8d6ba31fdf3	14520790991	live
e19d780b-3b4e-4fd0-a8a5-793959540dc6	C345.TCGA-B0-5097-11A-01D-1421-08.5_gdc_realn.bam	a5039c99126e48da24fbf1fba3f0a24c	21027572839	live
a9ceae5c-f398-4717-9c63-6761a565a111	C345.TCGA-B0-5098-11A-01D-1421-08.5_gdc_realn.bam	f13c504ed8bf6dabdbf1b6343ea76c9e	22465039887	live
aa507d9e-fac6-4449-b5fb-2dce016f089e	C345.TCGA-B0-5099-11A-01D-1421-08.5_gdc_realn.bam	71c3dcd67aba119b22a7e8b153a87ec5	23602154436	live
b4e6f688-65ba-4ba5-ac07-64568d62e93f	C345.TCGA-B0-5100-11A-01D-1421-08.5_gdc_realn.bam	42af86c3f4ae3151a998cb18da5fdeeb	20617835248	live
39df21b5-78d0-4e14-af71-22776c9238b8	C345.TCGA-B0-5102-11A-01D-1421-08.5_gdc_realn.bam	67e6167381d256dad02a4bf70a2ba3a7	13688723080	live
46a334f6-5a9e-4d01-9bfe-c97c06bb2bec	C345.TCGA-B0-5104-11A-01D-1421-08.5_gdc_realn.bam	71c1e74b2d517a794efeead79484081e	19703174107	live
8646bcd9-ffb5-4bd2-8e15-9d447b60b702	C345.TCGA-B0-5106-11A-01D-1421-08.5_gdc_realn.bam	d3088caa922e1d729c364ce58d2100ef	22153830115	live
b1de70f0-b48c-4131-9a6c-ad357f7d5aa1	C345.TCGA-B0-5107-11A-01D-1421-08.5_gdc_realn.bam	2567b2740f970d26040ab3ee31d3a5da	18808388764	live
5f0cff85-8188-4380-9a5b-017248bbd11f	C345.TCGA-B0-5108-11A-01D-1421-08.5_gdc_realn.bam	12270b8ecd1459b26e1bb794f417c3ac	21484195755	live
8df51121-bb21-4117-b96a-4f346d55920e	C345.TCGA-B0-5109-11A-01D-1421-08.5_gdc_realn.bam	970a84284322bab553f15bfbe24e1bc4	20545361926	live
bdcfa295-1764-486e-ae7e-d590162d2826	C345.TCGA-B0-5110-11A-01D-1421-08.5_gdc_realn.bam	4d13131af89be4d29580c3ef1a6f1a63	20182362693	live
d601d5f2-1690-4f9a-947b-52c6fa33e950	C345.TCGA-B0-5113-11A-01D-1421-08.5_gdc_realn.bam	01e01b98320d83120def1e81a9ba2b6c	19880766420	live
7e895e54-0bea-4561-9d6d-010474690fad	C345.TCGA-B0-5115-11A-01D-1421-08.5_gdc_realn.bam	a026dab21e6bd7506c89b7a3e00f7f70	13273388994	live
b58badf4-31f9-4187-9307-ceed51eef6f6	C345.TCGA-B0-5116-11A-01D-1421-08.5_gdc_realn.bam	09779442f679d0aaeea2c5ef8bf34b60	18223974012	live
003143c8-bbbf-46b9-a96f-f58530f4bb82	C345.TCGA-B0-5117-11A-01D-1421-08.5_gdc_realn.bam	0d8c0afdf6b8a0da129994ce063c5b33	13766478331	live
944cae6d-ab98-4cd3-a6c0-f62570389dee	C345.TCGA-B0-5119-11A-01D-1421-08.5_gdc_realn.bam	dd37aaf3b10a12574c1206d50df0c441	17543187016	live
9ef618f8-a2e3-4a67-87c6-f3f2075bceaf	C345.TCGA-B0-5120-11A-01D-1421-08.5_gdc_realn.bam	a80d329e661b19973637bc2d5c8db107	18051792102	live
a8c021bf-b966-4ea3-918b-817d79d66259	C345.TCGA-B0-5121-11A-01D-1421-08.5_gdc_realn.bam	3d9341eee07b46b2332aba012cddcd5c	15846702905	live
0269d213-8e93-48e5-826a-e7776ffd642f	C345.TCGA-B0-5698-10A-01D-1669-08.6_gdc_realn.bam	335f29d1c9bb636ec74fd6eaf9ad4a95	12829848193	live
7b0a3de2-355a-4a6a-86b6-033e93b5566e	C345.TCGA-B0-5710-11A-01D-1669-08.6_gdc_realn.bam	7c09adde2383b959e59082e7a36ce6bd	12037228887	live
894625d0-718d-4408-9499-ee465b4bdb87	C345.TCGA-B0-5711-11A-01D-1669-08.6_gdc_realn.bam	b9afc7fa3b059922f616891d4a898fc9	11804457888	live
67fbd3f0-a5af-41f0-91e0-fdc50e3d1344	C345.TCGA-B0-5712-11A-01D-1669-08.6_gdc_realn.bam	44c40934d0e49776cdbefac85b186983	11713971221	live
bc1d8e5c-ba6c-4500-bf60-1f43cd0ce742	C345.TCGA-B0-5713-11A-01D-1669-08.6_gdc_realn.bam	d5cd17c2ecd776c54245d80eda7ec532	11290321555	live
4246744f-788a-462c-bd96-0222123028aa	C345.TCGA-B0-5812-11A-01D-1669-08.6_gdc_realn.bam	c7158eb420f8e5ee5f0262c11ad63944	11542712571	live
6d141faa-1c8a-4a0d-b408-5b2e6f5cecf3	C345.TCGA-B2-4101-11A-01D-1458-08.10_gdc_realn.bam	c3879ae3aa91192d1816743d8950ffdb	21658398203	live
3e5743aa-ab44-402b-9d65-c92f57f2c99d	C345.TCGA-B4-5832-10A-01D-1669-08.6_gdc_realn.bam	bc37d552ba5c85ce11390e90b8987c26	12142374033	live
79598190-6460-4d37-b199-3a87328f0e1b	C345.TCGA-B4-5834-10A-02D-1669-08.6_gdc_realn.bam	8096ea2cc2849f82fa351e1e55bbe28b	11155757256	live
05827874-34f3-4a59-82cf-afc39236290c	C345.TCGA-B4-5835-10A-01D-1669-08.6_gdc_realn.bam	1477e9013bdacf8afff659acbc79ebdb	11380684974	live
e9ae2e0c-dfb1-42dc-b988-a32d61fc4b92	C345.TCGA-B4-5836-10A-01D-1669-08.6_gdc_realn.bam	4317ffd3caf536616c08f6450083dc1e	12222104338	live
064af953-f4f7-40db-98ca-cd629a6f0efa	C345.TCGA-B4-5838-10A-01D-1669-08.6_gdc_realn.bam	2b73a03f782e8453d509f0d6d7f86bee	11928233011	live
557eadf7-6d5c-4b14-94d8-29158df5b55d	C345.TCGA-B4-5843-10A-01D-1669-08.6_gdc_realn.bam	2d10ea8e8a94f5afe4427cee890987a2	12264762286	live
c3dcd3bd-c1a6-40fb-8f52-977621d7f074	C345.TCGA-B4-5844-10A-01D-1669-08.6_gdc_realn.bam	d3dcf0d0355fcd6e138486ae845cbfe7	11008939461	live
edcbd341-9a07-4893-9fb6-2ed505deee8e	C345.TCGA-B8-4146-10A-01D-1669-08.6_gdc_realn.bam	a311430ec9241970788319405c84fd35	15418067496	live
5c92fac7-52f2-4a4d-81bb-c420f444889b	C345.TCGA-B8-4153-11A-01D-1669-08.6_gdc_realn.bam	a9e53ffa6d94c46d48e4603a31f15811	12760906544	live
ff548331-a638-463e-96de-03ecc617ce4d	C345.TCGA-B8-4622-11A-01D-1553-08.9_gdc_realn.bam	9df77ed05cd903b8684094797e0a825c	13817852000	live
bf2feeac-bf19-4ce0-894c-c2d5a981a000	C345.TCGA-B8-5158-10A-01D-1421-08.5_gdc_realn.bam	65397b9c216b61a23bb3b66dfb65e254	20953418613	live
b3bbce28-7f40-457e-bb09-797a4e068641	C345.TCGA-B8-5159-10A-01D-1421-08.5_gdc_realn.bam	554e3975cd58a94eac27dcb1d3ff475c	22890278716	live
d6d7ef25-4f5c-4a2b-be6a-acb47f10605b	C345.TCGA-B8-5162-10A-01D-1421-08.5_gdc_realn.bam	ed6593e01d8ddf9cc68c9c0b0d8fe665	12408142900	live
3d1a2bf0-158e-4d0e-be8f-afeb760b496c	C345.TCGA-B8-5163-10A-01D-1421-08.5_gdc_realn.bam	b73d06c2216b6d80f45baed59d26b73e	14482343560	live
97440403-42a8-412b-bd7d-671e1f1e5ca7	C345.TCGA-B8-5164-10A-01D-1421-08.5_gdc_realn.bam	fd4d9f75d0af284f44bf7d137629bc79	20274823210	live
58a9aa51-074f-4cf2-a2d5-b040078067a4	C345.TCGA-B8-5165-10A-01D-1421-08.5_gdc_realn.bam	b0e6ab521715e8cc075d5f9811d866b7	14102938583	live
84cc6f94-c553-471e-bb37-33f2cc31f53f	C345.TCGA-B8-5545-10A-01D-1669-08.6_gdc_realn.bam	101d8bab3c8226206f72e268e8b1bc82	12469048842	live
d396e0f5-0e12-4a60-ad96-904f850d1762	C345.TCGA-B8-5552-10A-01D-1669-08.6_gdc_realn.bam	8fc7c45c0127b82ead79b1157366e3ff	13164113437	live
a85f672c-a620-4d9f-8582-e6f4277276d5	C345.TCGA-BP-4177-11A-01D-1421-08.5_gdc_realn.bam	cd0f157086c8dc044c05fd3993789e50	20508748135	live
cb784e12-c00c-401b-b1e2-36c32ad9ed0e	C345.TCGA-BP-4760-11A-01D-1421-08.5_gdc_realn.bam	cf5fbe07755a80bcabf39f8c8cf80d96	18393111140	live
04276bbe-b3d0-4a65-a476-c99596ae9dfd	C345.TCGA-BP-4782-11A-01D-1421-08.5_gdc_realn.bam	be572bf0e8366f8e53850a906ee4c864	21795791989	live
1de16c2d-19b6-4cf9-92a0-5be18a6db187	C345.TCGA-BP-4795-11A-01D-1421-08.5_gdc_realn.bam	1405406ac8cec003eca469c93f2d3064	20863819604	live
6575957a-a1c7-4617-bbd6-1a4155ece5fd	C345.TCGA-BP-4801-11A-01D-1421-08.5_gdc_realn.bam	2dd57c2b81b03aa79df9b1caa8d7cb6a	19126045291	live
dd3cc5f4-d841-4d41-9241-2dd0d26e20a0	C345.TCGA-BP-4960-11A-01D-1462-08.8_gdc_realn.bam	328f470fb4bf9292193a1580280505d9	16073747474	live
19a0f1d9-cf5d-4a41-acf5-9230077cdcb7	C345.TCGA-BP-4961-11A-01D-1462-08.8_gdc_realn.bam	3e89f97ad65ecd8c6d5055d553309b78	17467893632	live
d2cc011b-a5f1-4071-b76d-800c8a59745c	C345.TCGA-BP-4962-11A-01D-1462-08.8_gdc_realn.bam	043e9d9fa21ed28cc9290a27e77d66fd	15510152772	live
b05cb2d8-3567-4663-86f6-d6ef8a4f5283	C345.TCGA-BP-4963-11A-01D-1462-08.8_gdc_realn.bam	3899afbb2d33f4845c2f84ea24bce558	18352203994	live
447ea486-b93d-457c-ab7a-21ec5e510cea	C345.TCGA-BP-4964-11A-01D-1462-08.8_gdc_realn.bam	e611230a18edf043e100b049ef9de9c0	15662137664	live
dcfa8581-abe9-471a-ba6d-baab5137386d	C345.TCGA-BP-4965-11A-01D-1462-08.8_gdc_realn.bam	24aa4c54267ead5112c35e3d7c28761b	15053128391	live
961f0d2a-6b74-47d6-9290-bbb5a3ff3822	C345.TCGA-BP-4967-11A-01D-1462-08.8_gdc_realn.bam	9931d3eb5d855bbdb22be03c407521a2	16002566633	live
89fb397c-16bf-48f4-8554-ce21d7f27478	C345.TCGA-BP-4968-11A-01D-1462-08.8_gdc_realn.bam	8a451873a95653396d15467ec7be825d	15862016632	live
7aa8421e-c678-4b87-90b3-50c996f36015	C345.TCGA-BP-4970-11A-01D-1462-08.8_gdc_realn.bam	af6059abf8f58f59fce644ce736df3b3	7937153877	live
bccb5d20-1750-4913-bf3d-1890bbd909ce	C345.TCGA-BP-4971-11A-01D-1462-08.8_gdc_realn.bam	e168ca19d85ddd42a3ef34314e35884f	17382687133	live
ed9484ba-a84c-4cff-bcd6-beadc6b513ce	C345.TCGA-BP-4972-11A-01D-1462-08.8_gdc_realn.bam	ec4124785b1ce6af19d86db3cb60d311	16114264248	live
9a518674-4328-4087-bc37-34be4d4b0579	C345.TCGA-BP-4973-11A-01D-1462-08.8_gdc_realn.bam	3264c65f41217f1b0981da0532e4c033	14940815296	live
5362bed5-5981-4ddd-8175-d9bab52531b9	C345.TCGA-BP-4974-11A-01D-1462-08.8_gdc_realn.bam	b7c9837328770b841b1b7d9e3baa324e	15113914304	live
c5ed5e13-4f44-4237-93c5-d51eec1b10b4	C345.TCGA-BP-4975-11A-01D-1462-08.8_gdc_realn.bam	b9c93d155844a331f6e1949ea60fd354	15872259331	live
62f10015-a8f1-4cbc-9744-f22e91c7bc7a	C345.TCGA-BP-4976-11A-01D-1462-08.7_gdc_realn.bam	23135372b9c55be2078dfb071b36fdf5	9956616091	live
18ba7a85-e2ba-4928-ae16-134030d2e74e	C345.TCGA-BP-4977-11A-01D-1462-08.8_gdc_realn.bam	ef7d1230f07bebc1b3b0c1e2084423f5	18405086443	live
51e14803-06d2-49c4-b229-8b440d7de1d5	C345.TCGA-BP-4981-11A-01D-1462-08.8_gdc_realn.bam	1b1e57ea173de56ade0095890b0c0c77	16159315317	live
d387db66-e816-4ba1-8d7f-278ef3b3a1f8	C345.TCGA-BP-4982-11A-01D-1462-08.8_gdc_realn.bam	b031c0aed362eb706a8374dcca65bda5	15629087184	live
1d671a5e-1e85-4c03-9f8d-925b85e249bc	C345.TCGA-BP-4983-11A-01D-1462-08.8_gdc_realn.bam	bdd9a93442bb7c4a2b072121374c9ef3	15898581610	live
507c6331-846d-4433-bf5f-43f1bdfc92f8	C345.TCGA-BP-4985-11A-01D-1462-08.8_gdc_realn.bam	b223d454b606f7645915cfd74ca59bef	15800863681	live
5e8b7e1b-a454-4a88-8b21-f2bf6954d25d	C345.TCGA-BP-4986-11A-01D-1462-08.8_gdc_realn.bam	82de4d5bc5da193b4c157fe35d83bea0	17889519783	live
ce08900c-aeee-41b1-93a4-8c4bbad3ee53	C345.TCGA-BP-4987-11A-01D-1462-08.8_gdc_realn.bam	27b4260249a410d787cdf6cb4817e116	16380091177	live
ed193318-053b-4aa9-a274-af4bb2b31e67	C345.TCGA-BP-4988-11A-01D-1462-08.8_gdc_realn.bam	fa64db40022b11ea4270e6e953176d0a	15577070542	live
fcd07177-3b7f-482e-843a-2bfd59056388	C345.TCGA-BP-4989-11A-01D-1462-08.8_gdc_realn.bam	16af2974fa633777eadca96135693a0e	15969843192	live
5bba97ce-d5ff-4b84-a3a3-55623fc80b15	C345.TCGA-BP-4991-11A-01D-1462-08.8_gdc_realn.bam	ca1c10308ffb319dc99a0457b0d4bc2c	16281542370	live
6e2c1fea-6d93-47db-af17-dee72b987dc5	C345.TCGA-BP-4992-11A-01D-1462-08.8_gdc_realn.bam	219aae37305c2034f5b6e1428f518aa7	17263712100	live
5d3c22d5-6a76-4a97-9739-2867035eb2ed	C345.TCGA-BP-4993-11A-01D-1421-08.6_gdc_realn.bam	d454c2edeff361683320c648ec992b79	15314024839	live
5a35a9e0-2833-482c-ad70-d0a96e563b76	C345.TCGA-BP-4995-11A-01D-1462-08.8_gdc_realn.bam	30f48cebb66d0e9e2601194598706c82	16147641764	live
bfa80d1a-6cc8-48a6-95ec-b490a4706c74	C345.TCGA-BP-4998-11A-01D-1462-08.8_gdc_realn.bam	fd1e6b9d5565c596d5d4caaeb5e5ba37	16617815165	live
3536274e-f6db-4d92-809f-6611c52631f9	C345.TCGA-BP-4999-11A-01D-1462-08.8_gdc_realn.bam	e17bcdc10016b4444297898cee2ad322	16841225151	live
5b54f934-09e1-4b00-a8b8-b3d6260ea452	C345.TCGA-BP-5000-11A-01D-1462-08.8_gdc_realn.bam	40cadd20e76edf4f49008ef798718aad	16513988268	live
f132c210-4241-4f01-955b-e7acadeb8b36	C345.TCGA-BP-5001-11A-01D-1462-08.8_gdc_realn.bam	28a88e8529bdfa06f7cf195b71c7e96f	9744500579	live
3e0351b0-0784-4472-93a2-91a671fc99a8	C345.TCGA-BP-5004-11A-01D-1462-08.8_gdc_realn.bam	88518532718a76774b1d0eb7290f7362	16414128994	live
3c29704e-e4a4-4fc9-bfa6-82707b610a32	C345.TCGA-BP-5006-11A-01D-1462-08.8_gdc_realn.bam	3077cf8dd64fc468574cb74b9fff50e5	17749923133	live
d20919df-21eb-40fa-9448-e28b6d373a87	C345.TCGA-BP-5007-11A-01D-1462-08.8_gdc_realn.bam	67cd9f04e7c9059a612c1f63ae3bd722	13101336378	live
6d9ef441-5429-41c1-8bda-2fac4150b7c3	C345.TCGA-BP-5008-11A-01D-1462-08.8_gdc_realn.bam	ae42534e88324729c67be77473555055	15966232223	live
7d318906-065c-456a-9586-ee0576af57ff	C345.TCGA-BP-5009-11A-01D-1462-08.8_gdc_realn.bam	c4399bb16cb831a6b27b8d1401955089	14430990127	live
80623928-de22-4c9c-bd8e-76c4e31673dc	C345.TCGA-BP-5010-11A-01D-1421-08.5_gdc_realn.bam	9f2341534780bcda0a65bb611773ac43	21199894313	live
fc24ea4e-61c4-42ce-85c1-aead3908c18a	C345.TCGA-BP-5168-11A-01D-1421-08.7_gdc_realn.bam	66c22f549d68b08bf896bfbbb48b7b4b	24296203538	live
0d84d336-3eff-44a5-b26f-43dc402ff379	C345.TCGA-BP-5169-11A-01D-1429-08.7_gdc_realn.bam	3a314c6a3dfc1a4b924432df6b855554	26482653635	live
0947fb49-4d19-4380-bba3-8ede6d7b251f	C345.TCGA-BP-5170-11A-01D-1429-08.7_gdc_realn.bam	5686b7302366dc3666d137dab43b4392	23731152973	live
fc28663a-582e-4271-b80a-b264de411040	C345.TCGA-BP-5173-11A-01D-1429-08.7_gdc_realn.bam	addc8776244dddc583bc6a69d6b06474	22843529670	live
17a4cfe4-54be-4451-af56-78fff7131107	C345.TCGA-BP-5174-11A-01D-1429-08.7_gdc_realn.bam	a4d7d7768db2e2dea5232f4de2baf235	21240824142	live
9b0d59a4-49fa-440c-b652-47954eed02bf	C345.TCGA-BP-5175-11A-01D-1429-08.6_gdc_realn.bam	ba668bac101ec30d6355d0384cf0a1cd	18530707223	live
67a8f61a-2ba0-4766-b63b-f4e088d6ede5	C345.TCGA-BP-5176-11A-01D-1429-08.15_gdc_realn.bam	513e2d660edbee2728c8c87b9b43e880	22233755355	live
6d0e2560-7dad-4d1b-b8ad-afc60297b62d	C345.TCGA-BP-5177-11A-01D-1429-08.7_gdc_realn.bam	75754973a6d47467e01d52cb6992bf23	18572177688	live
3419dd42-be2f-41e7-b431-6c5450db3328	C345.TCGA-BP-5178-11A-01D-1429-08.6_gdc_realn.bam	f1da57b734544a0364af01ebcde5d9ae	20244663791	live
0a10f275-9687-4962-be4f-29b5cbddebc8	C345.TCGA-BP-5180-11A-01D-1429-08.7_gdc_realn.bam	3a9c1414c7295b23770093005140bb2b	21388465038	live
266039a4-e9ff-4f19-a158-d3fdff56a353	C345.TCGA-BP-5181-11A-01D-1429-08.7_gdc_realn.bam	53f60d51d40e0d0570bf9ce31fe8c991	21526891536	live
dd04d1b7-ec01-466b-a7f3-d44637ed582b	C345.TCGA-BP-5182-11A-01D-1429-08.6_gdc_realn.bam	57f23bd473fbbd6bc538f1512d395704	19935270920	live
aad84fca-07d2-4ea7-92a6-25ee9f09939a	C345.TCGA-BP-5183-11A-01D-1429-08.6_gdc_realn.bam	b9533bf289ba80209dbbd5e09a6887ac	21195233209	live
4333a548-6aa3-4745-9ce1-54c8ef242345	C345.TCGA-BP-5184-11A-01D-1429-08.7_gdc_realn.bam	061d58d6aedbf8062cf8ef23849d2448	18196599157	live
8caf122d-90a6-496f-8211-bf6bb2849616	C345.TCGA-BP-5185-11A-01D-1429-08.7_gdc_realn.bam	b57725c85790f4d9a207e3aa7e35510e	21550217089	live
5643ff71-280f-4f1e-975a-7aeeb1433aaa	C345.TCGA-BP-5186-11A-01D-1429-08.6_gdc_realn.bam	e49ea0a38c6eff03b2876e8081938054	16934987911	live
eb69779e-1938-446e-8b2b-366a82a740cc	C345.TCGA-BP-5187-11A-01D-1429-08.6_gdc_realn.bam	4605f92f1292f840596b777295f51480	21707896033	live
dd71ff0d-1604-46a3-9339-eeca3d83856f	C345.TCGA-BP-5189-11A-01D-1429-08.6_gdc_realn.bam	5fd6a04de494d0c99685c96020982307	17345313159	live
09230d02-9fca-4286-8aa5-b5d3ca3430e8	C345.TCGA-BP-5190-11A-01D-1429-08.6_gdc_realn.bam	064c100a4b9d4fdd3ceac65d3fb8f156	20588918679	live
9cb88f89-e6aa-4543-97b5-563c755ea150	C345.TCGA-BP-5191-11A-01D-1429-08.7_gdc_realn.bam	c90dc75e73e115b2657c073cef99f955	23966470326	live
581aa0bd-4657-417f-9f8d-a6b678bb489b	C345.TCGA-BP-5192-11A-01D-1429-08.7_gdc_realn.bam	3ed60b1e29df9a1a4b1fb85721871362	21034726626	live
2dd3df97-09ba-4a79-97f2-db5c3ef1a82f	C345.TCGA-BP-5194-11A-01D-1429-08.6_gdc_realn.bam	cef33ac36610f5b38109de949e19dfac	20513168295	live
83b16f0e-ba3a-4ea8-8d2e-199defc2fb86	C345.TCGA-BP-5195-11A-01D-1429-08.7_gdc_realn.bam	17b461bea0c8da8c82e1ac0c1fb19d96	23399440080	live
0a2c8903-d0e6-4e1e-80a3-4f9b2d7ffe0b	C345.TCGA-BP-5196-11A-01D-1429-08.6_gdc_realn.bam	201d017543c1c6813814373dab380f02	17684123329	live
95d1c995-72e6-46aa-b1d8-aeb73e106078	C345.TCGA-BP-5198-11A-01D-1429-08.6_gdc_realn.bam	8585743619d67337db5a1b4af6236d83	22146242985	live
3ef1d52e-677d-44f3-8698-6b1205f36073	C345.TCGA-BP-5199-11A-01D-1429-08.6_gdc_realn.bam	8c0f5c0127790989ef76d6774cdbac48	20175787940	live
d01cfa68-aef4-4cd6-909f-606ffe68e9c9	C345.TCGA-BP-5200-11A-01D-1429-08.6_gdc_realn.bam	c02c8bff9f7065f542e03f459213009c	22353315885	live
9a2a7829-c925-4132-ab35-d5e5f2c0ebe6	C345.TCGA-BP-5201-11A-01D-1429-08.6_gdc_realn.bam	378abb0dbd2bd0c1a23e0c6e024dcbaa	22962573130	live
8e74a5a4-af7b-4f59-8a72-1695f80df310	C345.TCGA-BP-5202-11A-01D-1429-08.6_gdc_realn.bam	ddc88148d810370dab99336fa8b8b348	21535317176	live
c75c7e90-f351-45e3-a949-507d2c83d987	C345.TCGA-CJ-4869-11A-01D-1429-08.7_gdc_realn.bam	79942aa84f518a7e3cc0af869f0c9ecb	19639244737	live
ffe13dc1-0536-4dbc-a5d4-23f4b3e4221c	C345.TCGA-CJ-4882-11A-01D-1429-08.7_gdc_realn.bam	950cc41766f76d3d1dd11693873f5f84	19879499413	live
29ad3496-78b3-4f2c-bdfd-fa78cff476c0	C345.TCGA-CJ-4899-11A-01D-1462-08.8_gdc_realn.bam	3f68ea8e407d8d882acdeff4c69a14bc	16935140401	live
428de6e5-539e-4c83-ba91-ebf55df8d3e5	C345.TCGA-CJ-4900-11A-01D-1462-08.8_gdc_realn.bam	3a20276c6c7eae77a245221ddc7b5fc2	14827395162	live
08b5da44-ccb6-4366-8bc7-259d2f98d97c	C345.TCGA-CJ-4901-11A-01D-1429-08.6_gdc_realn.bam	0b75c312b52e33dd1f35015baf3c55e3	17710021193	live
bede88be-3d48-4fd0-abfa-025b1372ec2c	C345.TCGA-CJ-4902-11A-01D-1429-08.6_gdc_realn.bam	1b920744affd68a49937e2bea92397ff	21070008916	live
c810f308-4758-4774-aa5d-30fdb542ea5e	C345.TCGA-CJ-4903-11A-01D-1429-08.7_gdc_realn.bam	c338e3fea4797838f7b799ca1a5aa091	22770232736	live
5326dc71-517e-47b5-8890-7736500e1da5	C345.TCGA-CJ-4904-11A-01D-1429-08.6_gdc_realn.bam	3564c5a1f5feb60f305aa1bf1703fbfc	23651614243	live
062107d0-2605-4713-bd8f-639215f1b0b4	C345.TCGA-CJ-4905-11A-01D-1429-08.6_gdc_realn.bam	b5607fddd154322def019492e815789b	17838723876	live
683c1168-fcfd-482f-abe8-c06c4724db9e	C345.TCGA-CJ-4907-11A-01D-1429-08.7_gdc_realn.bam	8acef27a9c7e26efd71e7f5a432aada8	21315725770	live
2df47650-ceab-4e56-bbd0-d588bb3d6864	C345.TCGA-CJ-4908-11A-01D-1429-08.7_gdc_realn.bam	e0f827f3208ee939b7bfe93c136474b6	18146387263	live
3c8decbe-2805-4e25-bcc6-acf55e728fc6	C345.TCGA-CJ-4912-11A-01D-1429-08.6_gdc_realn.bam	809a6bb05ce059f61b8b85b8b98f2668	22225179334	live
8748dce6-ee26-4c3f-8163-5d0c4270a524	C345.TCGA-CJ-4913-11A-01D-1429-08.7_gdc_realn.bam	3e5f4e3fd06f8ba4c8e6b130fa964390	19257843248	live
94858f41-3f94-4858-8a6d-6a9e0c691ab5	C345.TCGA-CJ-4916-11A-01D-1429-08.6_gdc_realn.bam	44eed71b9fe024ca504e83d43a44029f	16071127442	live
1c53a495-bad4-4795-8352-066fd569c4c0	C345.TCGA-CJ-4918-11A-01D-1429-08.6_gdc_realn.bam	547db256b4d033c0d3a4da39b66001b8	20508470727	live
3291dfc8-e6a3-4a51-9f8e-9b8c6a4c6d96	C345.TCGA-CJ-4920-11A-01D-1429-08.7_gdc_realn.bam	4f12580fd696707055040478c6326c01	19881792149	live
8c40f6ac-185d-426a-a852-24937f493eee	C345.TCGA-CJ-4923-11A-01D-1429-08.7_gdc_realn.bam	70b341de562afe2942bbe8e02038518d	14131357146	live
10c52e77-f628-44c1-b103-194ad9203be9	C345.TCGA-CJ-5686-11A-01D-1669-08.6_gdc_realn.bam	010fb2a6fe0e888be3f5173877f77c3f	11936185397	live
fdb8faf4-41d6-4e1e-9867-d7e8837e2f8c	C345.TCGA-CJ-6027-11A-01D-1669-08.5_gdc_realn.bam	861bec3046567cb841fc3aef63cbd080	11578667081	live
3fb69991-a652-4c6c-88c4-0f49eb9ce535	C345.TCGA-CJ-6028-11A-01D-1669-08.6_gdc_realn.bam	037c4c5d8f64e19ba65b9874e4767ddc	13283499822	live
e131ebb8-d5e4-453d-89bb-c67725ff501e	C345.TCGA-CJ-6030-11A-01D-1669-08.6_gdc_realn.bam	332aa38018058090550f8624cabee7fb	13676219121	live
a7b7b65f-609d-4ad7-b535-adbcec1d79b9	C345.TCGA-CJ-6031-11A-01D-1669-08.5_gdc_realn.bam	4fa9f6d9ed41653d2dd31b63d3ce57ae	12627632167	live
67b5e82d-2b67-4ce9-8847-28bb6a88b02a	C345.TCGA-CJ-6032-11A-01D-1669-08.6_gdc_realn.bam	2811b2b544b2e80540b53b4c52ea66bc	12688871132	live
4a3ab90a-b8f8-4d43-a3bb-c69e1e8fbca8	C345.TCGA-CJ-6033-11A-01D-1669-08.5_gdc_realn.bam	d9abe22ac64a4f09e9c447986f5dc0b5	13732080202	live
de0b321c-25c1-4f95-bb36-868e32a1da6a	C345.TCGA-CW-5580-11A-02D-1669-08.6_gdc_realn.bam	1283dbd8b07cb93cd885aa2ae3900f0f	13026756711	live
2d14a53f-ccee-49a2-9943-2c51d0c5ac85	C345.TCGA-CW-6087-11A-01D-1669-08.6_gdc_realn.bam	09c6cd23ac4aa73947ad322a61097a9b	11799391572	live
44e36fee-6582-48ba-bad2-b4c97f7a40e8	C345.TCGA-CW-6088-11A-01D-1669-08.6_gdc_realn.bam	6be596f66089e43833bd3246a78373e3	12358374379	live
4f55a956-9d8a-4c45-8e5d-2a942c811f78	C345.TCGA-CW-6090-11A-01D-1669-08.6_gdc_realn.bam	c4e9b059eb99067ce0fe4329a127f61e	11977434832	live
1a94bdf8-c561-4ec0-a78f-6a40089485ed	C345.TCGA-CW-6093-11A-01D-1669-08.6_gdc_realn.bam	9123a7f71fbdba47296880276102b448	12978018525	live
c8fba1e9-6023-4d3f-85e4-a12717abb063	C345.TCGA-CZ-4853-11A-01D-1429-08.7_gdc_realn.bam	b88337c28e17ea77d6f1e4a704273810	18973716721	live
c945d4a7-939f-4d63-99b2-cd13a4db8b30	C345.TCGA-CZ-4856-11A-01D-1429-08.6_gdc_realn.bam	8564ef022b0b3b5c308dda4fe72dbab2	19962864508	live
56726ff3-8cac-4f8f-9456-c9774d31ff70	C345.TCGA-CZ-4859-11A-01D-1429-08.7_gdc_realn.bam	273b77add54ac23d23b3d1b7b3e71f65	25853574492	live
fef2b82d-937d-4741-8dfc-bf8f04b52f28	C345.TCGA-CZ-5982-11A-01D-1669-08.6_gdc_realn.bam	295cd94e62e37ce55a1505b54b89349a	12153084987	live
55b6fdf1-8ae6-4c10-a189-2c1010dad3d1	C345.TCGA-CZ-5984-11A-01D-1669-08.6_gdc_realn.bam	4ef294940b64ad007c4045ec7953e414	13107544932	live
efe82194-b509-437d-9eee-86fb628f54c3	C345.TCGA-CZ-5985-11A-01D-1669-08.6_gdc_realn.bam	a98b9f063594bea2f627b2a696b7e039	13003429392	live
8dbc52d9-4dbb-424c-ae0a-6643c7a74bd2	C345.TCGA-CZ-5986-11A-01D-1669-08.6_gdc_realn.bam	94712ff81913b604db78b52b79958ef4	11955147694	live
3c0e6743-1088-46d7-8fbe-94f5f0f5b098	C345.TCGA-CZ-5987-11A-01D-1669-08.6_gdc_realn.bam	ac0ecabf253bf333f49df28f5f2e476b	12335860630	live
f47bda24-2916-4d72-af86-3b5a351337f3	C345.TCGA-CZ-5988-11A-01D-1669-08.6_gdc_realn.bam	d0e803c2f76e13a075d51dc8fffe05a9	12537398852	live
4159fe95-e62c-4c13-8151-35925500e04b	C345.TCGA-CZ-5989-11A-01D-1669-08.5_gdc_realn.bam	f42007ee562589f70dd13236f6da09fd	11863401800	live
b2989b3a-9d40-493d-82cc-6291eee5b237	C345.TCGA-EU-5904-10A-01D-1669-08.6_gdc_realn.bam	753953c8ed17e0d09b6c8af0aa20eb33	12702289632	live
3131d2e2-61a8-4d14-850d-b29d916b4603	C345.TCGA-EU-5905-10A-01D-1669-08.6_gdc_realn.bam	209904c38aca5b352886e628d22c4c1c	11454622921	live
44016e78-51d3-49b3-922d-252dedfb3578	C345.TCGA-EU-5906-10A-01D-1669-08.6_gdc_realn.bam	715dea5c87c379eacae452ef9d79bc3d	11981923773	live
09387a4d-e1b7-465e-9024-28f73cecbe47	C345.TCGA-EU-5907-10A-01D-1669-08.6_gdc_realn.bam	4ea7214a2ab15e5d7e9215d68b6ce7eb	12720328835	live
