## Supplementary material for "Cancer Classification from Healthy DNA": GBM

id	filename	md5	size	state
423852d0-b0e6-4367-a17f-c5fa58745725	C484.TCGA-02-0003-10A-01D-1490-08.4_gdc_realn.bam	ae7c00cc9776967d1df35386082dc6d8	20988631894	live
6b419be7-b54b-4e2b-b350-bf0533e96741	C484.TCGA-02-0033-10A-01D-1490-08.4_gdc_realn.bam	1e2322be5e8fe2e65c658c3818a8dc27	21353152238	live
63aff381-7497-4b1f-8c21-fdf76e730e8c	C484.TCGA-02-0047-10A-01D-1490-08.4_gdc_realn.bam	dd98dae912e1c71a018f871d3e520197	18207118558	live
88d4d542-fb77-4b4d-9b01-60f48d78160d	C484.TCGA-02-0055-10A-01D-1490-08.4_gdc_realn.bam	0f57f19afb735d092ba33646a87c6d96	21195115594	live
83a0dc9b-621d-4822-ae28-01700f20442f	C484.TCGA-02-2470-10A-01D-1494-08.6_gdc_realn.bam	45a3a33c449f979f68b7fe6c567091f0	21444921828	live
4c1447fd-aa17-42d8-998c-42686e756713	C484.TCGA-02-2483-10A-01D-1494-08.6_gdc_realn.bam	8de6885942256b8393223e021d816214	19623560208	live
df30b50f-d515-486d-a200-b26fe117ca2e	C484.TCGA-02-2485-10A-01D-1494-08.6_gdc_realn.bam	4ed9872b3583e49ec2d21d89efb46fae	19158296697	live
e5bc7b12-a3cf-4fd1-8061-962b381051ca	C484.TCGA-02-2486-10A-01D-1494-08.6_gdc_realn.bam	7255679044ab9ff884aff4939922a726	21754384350	live
011b458a-6d82-4d07-ad94-8a6697329e52	C484.TCGA-06-0119-10A-01D-1490-08.6_gdc_realn.bam	6862b5db4c1f1e5186d801c57d84b4ad	16666994659	live
926cd99b-d418-44c6-b277-cccf9a1199df	C484.TCGA-06-0122-10A-01D-1490-08.5_gdc_realn.bam	9ffe2a9537342dbdbf3c5f900a5389f9	17638656682	live
7615e210-fb8a-4762-ae76-59421fa721b3	C484.TCGA-06-0124-10A-01D-1490-08.5_gdc_realn.bam	5b9dff3d54a0d413c7e9a38331bfa155	16188749574	live
1e92b2e2-c78d-40c9-8a50-ce4e3399e428	C484.TCGA-06-0125-10A-01D-1490-08.6_gdc_realn.bam	69bcb8097a59538e5c36c02592e90673	17611718669	live
34e9646a-3b4f-4a2a-9e93-184955d95c64	C484.TCGA-06-0126-10A-01D-1490-08.5_gdc_realn.bam	99c18a1673160eb8a122d940ea8e91d9	14605406019	live
3ac44968-3a3e-4688-bbc4-8eb27a8b0eaa	C484.TCGA-06-0128-10A-01D-1490-08.5_gdc_realn.bam	85c00f92755e8eb1de96ea0210cfaebc	18093917739	live
6d9ad6ab-6a04-4a77-833c-6d41d9e70f1c	C484.TCGA-06-0129-10A-01D-1490-08.5_gdc_realn.bam	5fb9fd43348e388848a88e0db66a5e55	16844911311	live
fc5c2d86-cbc7-4e9a-b465-9069c23cb202	C484.TCGA-06-0130-10A-01D-1490-08.5_gdc_realn.bam	b7e071587e6603e2858ca4c0e133c085	17556176971	live
43fdd301-7baa-4e99-80bf-96142b85f243	C484.TCGA-06-0132-10A-01D-1491-08.5_gdc_realn.bam	81b3077b0c7fee782cd926be03056b6b	17975981626	live
19b15ad9-fe93-4933-ba99-99c6e9b2f9eb	C484.TCGA-06-0137-10A-01D-1490-08.5_gdc_realn.bam	ce44647b3540447a50a835bff73ef468	16458604527	live
4152b65b-a6a0-46d9-9588-44421d558b7d	C484.TCGA-06-0139-10A-01D-1490-08.5_gdc_realn.bam	ca06d68b19c7dbdf329eadb1fe9851fa	17242223069	live
cc7e9565-2c09-461d-87ba-f78803a7308c	C484.TCGA-06-0140-10A-01D-1490-08.7_gdc_realn.bam	6da7bb2debda9d20256a8704a7befb89	14891012336	live
50f2d624-04c3-4692-a105-d43144d85e22	C484.TCGA-06-0141-10A-01D-1490-08.6_gdc_realn.bam	e582cf8fdef1b8649c8c734fecec4a5d	12589280655	live
4bffcc4c-6d10-43d1-9fcb-a6f76d69ceaa	C484.TCGA-06-0142-10A-01D-1490-08.6_gdc_realn.bam	6a4bf7d511366aca5fa1141241d4fc06	16098062130	live
74f8b659-05b2-4765-8b8e-45b396e88b4f	C484.TCGA-06-0145-10A-01D-1490-08.5_gdc_realn.bam	9854beee9e656b6e9b2d51dfd58b122d	16733695805	live
ba27c967-a39b-43ec-8fc8-70c329169195	C484.TCGA-06-0151-10A-01D-1491-08.5_gdc_realn.bam	66471436e22b0fa3bd2fcb8e1aa37c15	18570038544	live
c5825c80-364c-49e3-b6ed-755536501a48	C484.TCGA-06-0152-10A-01D-1492-08.5_gdc_realn.bam	607ebf2b0160cfe399c06b9561c6b4cc	20213253807	live
67e175a0-9f06-4457-97af-95520e0a7688	C484.TCGA-06-0154-10A-01D-1491-08.5_gdc_realn.bam	55b0c669a90a6add94e46ebda52829da	17764983812	live
12f6bac4-2d9c-4f03-8a9b-bfa766a23a37	C484.TCGA-06-0155-10A-01D-1492-08.6_gdc_realn.bam	2c98f37a28fbcaf7e7c1d1f71f1d19bd	21456366166	live
9110be05-e2f7-49a9-81ed-9d66d6f615a8	C484.TCGA-06-0157-10A-01D-1491-08.5_gdc_realn.bam	5b214ceb9beb7f13587a5e8d818f293c	18723844525	live
2102cc37-3dc1-4923-9297-04bfd32b4780	C484.TCGA-06-0158-10A-01D-1491-08.5_gdc_realn.bam	b547f3dcd41e5630e336605073427795	19302902937	live
a9083610-ed83-438b-ad6d-766a1d7a235d	C484.TCGA-06-0165-10A-01D-1491-08.5_gdc_realn.bam	74fcdb79aba7c5f7d95d6ccb8e920cae	20326507088	live
403b73c4-1d71-4383-9ada-b6aaa85e84d3	C484.TCGA-06-0166-10A-01D-1491-08.5_gdc_realn.bam	e187bd61db9ee9d4290a12db9cc8e89d	19739203514	live
32c41176-771e-4adb-ad32-459d7a1af233	C484.TCGA-06-0167-10A-01D-1491-08.5_gdc_realn.bam	7f39e12d5ce1087062017f8e9267f795	18901401398	live
2577ba86-1c34-462e-aaa7-0fe1c5691827	C484.TCGA-06-0168-10A-01D-1491-08.5_gdc_realn.bam	d20d7ea9d09a4c577ee3b5719c5daa89	19902802403	live
176cd7fc-523c-45ec-9b7b-2a6b1ceb0a66	C484.TCGA-06-0169-10A-01D-1490-08.5_gdc_realn.bam	6614bdac26c6bdc3e877b5d6530971a6	17641500829	live
ec1e490e-ed02-466c-852d-86c6223e37eb	C484.TCGA-06-0171-10A-01D-1491-08.5_gdc_realn.bam	e32a28d9ce14e655e50e41228c11969e	19362062313	live
96352cc0-428f-43df-86a3-2b9510baa94c	C484.TCGA-06-0173-10B-01D-1491-08.5_gdc_realn.bam	c5aea4cc2bbd8206558eec49b677f4f1	21089745532	live
ddf43e6b-e4dd-4b91-b145-e4e3434dc87a	C484.TCGA-06-0174-10B-01D-1491-08.7_gdc_realn.bam	ecff3a516401046c82ffba4aac3407b5	26927805511	live
9e596984-20f3-4cdf-af4c-acd7914debe6	C484.TCGA-06-0178-10B-01D-1491-08.5_gdc_realn.bam	f1a281b5393ec0506f893dbde71d5f75	18700528499	live
f026570c-e62a-452c-a0bc-0c1ca8d1d5c4	C484.TCGA-06-0184-10B-01D-1491-08.5_gdc_realn.bam	a43699466dcb2bd0b0e13ed433b6c13a	19152854209	live
fae6d535-f304-4cae-a0b7-7ced0f1b96f4	C484.TCGA-06-0185-10B-01D-1491-08.5_gdc_realn.bam	09caf95d8ee7e900234d1868e8527c1b	20371479849	live
38e0913c-2493-4c81-bf18-f488bb063eb5	C484.TCGA-06-0187-10B-01D-1491-08.5_gdc_realn.bam	b6786afbfe2cda99f8e63dabea9f1147	19897957058	live
06ef4cef-d884-48f9-a3f9-7fcd2c90cfb9	C484.TCGA-06-0188-10B-01D-1491-08.5_gdc_realn.bam	db8e69b0d11ba1cce1690f53129d7d87	20236676121	live
5c7fdf0f-a2f0-4b97-938b-048f5726ba9c	C484.TCGA-06-0189-10A-01D-1491-08.5_gdc_realn.bam	4c9d8271ccda481549329c635671e20d	18882137577	live
6b4aab07-dc12-46b4-b4d9-862c94e58cf2	C484.TCGA-06-0190-10B-01D-1491-08.16_gdc_realn.bam	4f8f60d851de47a95943caa3550be440	33719210072	live
38cf68c3-67b1-4464-8e0d-cab31d8929f4	C484.TCGA-06-0192-10A-01D-1492-08.4_gdc_realn.bam	2818e52e8a1667635773de7b26884fe7	18817382939	live
65152526-de0f-4ef8-a155-4b2d292edffd	C484.TCGA-06-0195-10A-01D-1491-08.5_gdc_realn.bam	0f76a576604d70243d1f70b3efb53b5b	17918589841	live
bca04fbe-c3e7-4057-819d-aad2e5616cf4	C484.TCGA-06-0209-10A-01D-1491-08.5_gdc_realn.bam	b00b7fdee6cffa1bf696a23015b054d2	18161423698	live
952364cc-eccf-49b6-8f9e-eb132ec455b3	C484.TCGA-06-0210-10A-01D-1491-08.5_gdc_realn.bam	fec29e7cc3fe2ceedfe8523551a4326e	17372928411	live
808916df-c028-4838-b3c7-30dde66b225b	C484.TCGA-06-0211-10A-01D-1491-08.5_gdc_realn.bam	9cf4040fca7e5b93cc3fde26e673cff1	21729500689	live
b2ccba20-2ce6-4437-a2dd-a56160315bad	C484.TCGA-06-0213-10A-01D-1491-08.5_gdc_realn.bam	efaba494a7bd9d9439ab1566d5f5d55d	19111322770	live
b2d794f4-952b-474d-a785-bd5428107d09	C484.TCGA-06-0214-10A-01D-1491-08.5_gdc_realn.bam	9cf994de117a324227c5a233103949f2	21119484251	live
14598a40-a9bb-440d-90fc-d6e5b2019ca8	C484.TCGA-06-0216-10A-01D-1492-08.4_gdc_realn.bam	f118454caf61032889bf7f93394ccbc2	18804760004	live
cc4ccfd5-7c01-4d85-9287-7cd88783a413	C484.TCGA-06-0219-10A-01D-1491-08.5_gdc_realn.bam	8f8c331e28879e1bcc6cde03cea5aea7	19719915281	live
0b5b2fd6-8d85-4813-9bf8-3d4d01735ae8	C484.TCGA-06-0221-10A-01D-1491-08.5_gdc_realn.bam	372a39a09437d32854ea4ae137b2fba2	19729549495	live
a48751b9-7b39-42d4-a759-fb0639d37878	C484.TCGA-06-0237-10A-01D-1491-08.5_gdc_realn.bam	5aec2627af1bb193d2d6f77891ca4d42	25594063981	live
13cfeb33-9043-4a44-bc78-bf7bf6b0f313	C484.TCGA-06-0238-10A-01D-1492-08.5_gdc_realn.bam	26385502f73cbd1258489114d62d471f	19835926457	live
9d109ebe-3a76-4a9e-a82b-d3dea9dbef73	C484.TCGA-06-0240-10A-01D-1491-08.5_gdc_realn.bam	7314204959c08b98c4e91ffe0283a612	19120259837	live
5ca7dfef-ec34-48fc-a474-b1803f0724f5	C484.TCGA-06-0241-10A-01D-1491-08.5_gdc_realn.bam	276518fd22defac3222e1026d3b5116a	20408590278	live
d3c42324-c1bf-4d7e-9a04-67659af2eaaa	C484.TCGA-06-0644-10A-01D-1492-08.5_gdc_realn.bam	2a1ce71fa79dd7d96eb2e31c558c42bf	18652505836	live
0155a37e-e466-42e4-ab8f-2bf2a57b0e36	C484.TCGA-06-0645-10A-01D-1492-08.5_gdc_realn.bam	7f032ba2ef68323f742cd479b2fbedd4	19970640911	live
2afe7dc6-59f8-424b-9fb1-87da14f1e0ed	C484.TCGA-06-0646-10A-01D-1492-08.5_gdc_realn.bam	fb3a5f9a683357753e219fd9b3e83451	19277908961	live
2ca13853-ea3b-4998-99e3-2c18ec19dadb	C484.TCGA-06-0648-10A-01D-1492-08.5_gdc_realn.bam	01ff0bd94fc968167ad6762bd8c95154	19766135062	live
212a33e4-fac6-4893-9b09-dd5b7619f3f6	C484.TCGA-06-0649-10A-01D-1492-08.8_gdc_realn.bam	470cbfef9cd72c36a47bd23449d37a5d	17966870142	live
e7121726-b3f0-445e-acec-8ddf47aab1c2	C484.TCGA-06-0650-10A-01D-1696-08.4_gdc_realn.bam	b6c6ce0fd254ebef780d4231069b2c16	11375279234	live
69238bd9-dd09-49a6-9d90-c3bb89385516	C484.TCGA-06-0686-10A-01D-1492-08.4_gdc_realn.bam	9c1bd3fa0433b3a284db2ca5a6848b2f	21455597301	live
e76a0292-6ace-4d11-9b40-312f195f4507	C484.TCGA-06-0743-10A-01D-1492-08.7_gdc_realn.bam	e4d27614caa41bbd290d794620820b31	19234593567	live
404a7f11-9404-4e4a-a362-89efd8a3802d	C484.TCGA-06-0744-10A-01D-1492-08.4_gdc_realn.bam	a503be18c8bc5dd787fa3e880f20e2f9	17504268053	live
871d6729-adf7-40dd-adf8-7a344cab470d	C484.TCGA-06-0745-10A-01D-1492-08.4_gdc_realn.bam	34d61ba3ae88624761e65ee05facc77b	18518569775	live
2c68ced3-c793-4adc-9ca6-df761dcb12d3	C484.TCGA-06-0747-10A-01D-1492-08.4_gdc_realn.bam	974c20a8c95b232445bc8bea0942f96a	19788666932	live
4aa7ba5e-fff3-4013-a0b5-523f463b4a3a	C484.TCGA-06-0749-10A-01D-1492-08.4_gdc_realn.bam	2c80f882e9a636af0cf760adf107eb68	19911219955	live
b4c489ca-709c-4c9c-aabb-00d8b356a695	C484.TCGA-06-0750-10A-01D-1492-08.4_gdc_realn.bam	6653d53f13d8a0140350e1e3b1bb14f2	20734056999	live
9daa22be-0b06-4106-8c5c-e59d605efa6e	C484.TCGA-06-0875-10A-01D-1492-08.4_gdc_realn.bam	a2ea7a24a6771e3c5ca6cc8e819040c7	18980025138	live
0b5f3722-36e0-4211-a4ce-a76c0fc1b08e	C484.TCGA-06-0876-10A-01D-1492-08.5_gdc_realn.bam	5ebb462d6b7b4139c38fadea8cb315e0	26797478538	live
8415b32d-3f7d-4f4d-93a7-5e3bfd8021b1	C484.TCGA-06-0877-10A-01D-1492-08.4_gdc_realn.bam	f060b6ffaad3c109c53e718cca504959	22422304960	live
efd0d666-92ff-4c07-b819-a262a089c948	C484.TCGA-06-0878-10A-01D-1492-08.4_gdc_realn.bam	977c1cb1f93e90e18894807831b2a899	19828867975	live
252058f3-5263-4219-a084-5e07b29b0c61	C484.TCGA-06-0879-10A-01D-1492-08.4_gdc_realn.bam	47b324e9a6fb0c05903d0a5160f738ae	21933020745	live
d7225619-e9de-4e93-82ef-93b7a3b03411	C484.TCGA-06-0881-10A-01D-1492-08.4_gdc_realn.bam	4772df53774a4216d94c148ca4219a7d	19620271280	live
c5ed856d-12d7-4bb6-906e-cd2a5776986d	C484.TCGA-06-0882-10A-01D-1492-08.4_gdc_realn.bam	084ad6218946cb8126c01258bfa9b511	20815474826	live
95c07ed2-ebd1-4eba-97bb-336f615aeac4	C484.TCGA-06-0939-10A-01D-1353-08.3_gdc_realn.bam	dcdb84fc9a51bb8b46caa1009df79a54	29597292312	live
8ea947a2-2b7d-492c-91cd-7b7e5eb0f139	C484.TCGA-06-1804-10A-01D-1696-08.3_gdc_realn.bam	7bd09f1f11ef36fdbfa833d3c30e94b5	11367222895	live
7d557b19-d840-4997-ad6b-176aec9495fa	C484.TCGA-06-1806-10B-01D-1845-08.2_gdc_realn.bam	04ae5cd3537546469290ae107ca39d68	11588641387	live
075b2d1c-d2d8-4fa1-807a-592ce81064a4	C484.TCGA-06-2557-10A-01D-1494-08.6_gdc_realn.bam	75c05cd73b35cec5e607c1d7539f3e92	17227742869	live
12d9e312-8603-440e-9d2a-6385712f129a	C484.TCGA-06-2558-10A-01D-1494-08.6_gdc_realn.bam	e368ee06542263edc25a0a01aaf002b6	19180542361	live
411de5d1-3246-4122-a189-5a83b885155a	C484.TCGA-06-2559-10A-01D-1494-08.6_gdc_realn.bam	a3abf772c12630d57a998f8c8b0333ea	19306201763	live
78fb3cc0-66f3-49e3-a850-072e030d5a43	C484.TCGA-06-2561-10A-01D-1494-08.6_gdc_realn.bam	1ea72508951dba252cc540bee959b73c	20178290897	live
1c5899c3-f2af-4336-ab9a-28c87448cf97	C484.TCGA-06-2562-10A-01D-1494-08.6_gdc_realn.bam	bb59e1975b64a18cb53f9355353ace79	20481088920	live
53d9fb98-8786-4cc5-b5c9-b7ea2a749343	C484.TCGA-06-2563-10A-01D-1494-08.6_gdc_realn.bam	08286a143030fa4af75ed7b2406f03e0	23822624004	live
71bbe10e-2cf2-4cea-93c5-78b95731ba2c	C484.TCGA-06-2564-10A-01D-1494-08.6_gdc_realn.bam	4255f91e33b53695d4c0d8a41df23198	20992322634	live
bb5af9c7-abe4-4a6a-bcd2-dec5409d6c15	C484.TCGA-06-2565-10A-01D-1494-08.6_gdc_realn.bam	0aa59a0fdabea1b2e7c5e28655dcd72a	18620232993	live
8ff84913-acea-4f1b-9f41-8e614839ff46	C484.TCGA-06-2567-10A-01D-1494-08.5_gdc_realn.bam	c0a2e120757f82e3e29db7fa5295a444	19556171136	live
4f3547e6-131d-432f-8e96-0a2095a46ddc	C484.TCGA-06-2569-10A-01D-1494-08.6_gdc_realn.bam	f6a6a56fab178959b88128640d8f1dee	16633660082	live
709c0d01-7a12-4449-a5ae-4f8f986c1ead	C484.TCGA-06-2570-10A-01D-1495-08.6_gdc_realn.bam	f3f90c47a730acd0876626429822dfd8	17835746794	live
2890bafd-4249-47db-b648-a84707c7a5f0	C484.TCGA-06-5408-10A-01D-1696-08.3_gdc_realn.bam	ab576c73db1c9bdd90baa49fe1aeb052	11959641870	live
9015f0f7-a6ad-4f41-b4b7-ae86003235ef	C484.TCGA-06-5410-10A-01D-1696-08.3_gdc_realn.bam	56ccdeb00b682bba7a571547f0f96d3c	11318454000	live
0fbbae27-aad9-4f1f-b7b3-eaf26a73a429	C484.TCGA-06-5411-10A-01D-1696-08.3_gdc_realn.bam	0c1161890fafc009ca9674e0042ce129	11491287006	live
517799b6-57d1-4518-af09-eac9e910ad7f	C484.TCGA-06-5412-10A-01D-1696-08.3_gdc_realn.bam	59621766fbe02b1605d80641f0a208fb	10927956090	live
7965b35f-3ac0-447b-a672-dee39556f801	C484.TCGA-06-5413-10A-01D-1696-08.3_gdc_realn.bam	0883d6ef3d11c1bd9b47d00ac3a10249	10792663063	live
db9c37ed-0907-4bd5-87ce-6e815458f3f4	C484.TCGA-06-5414-10A-01D-1486-08.7_gdc_realn.bam	827c74d9d9b7c38680f0051c328e5d05	15854003834	live
0a26c1a1-5900-4dac-b5ee-bf7b94fbafb2	C484.TCGA-06-5415-10A-01D-1486-08.7_gdc_realn.bam	d7acf9feb7abde923cecbba731e087b4	23669005826	live
8a5709da-384c-493e-adf4-b7f62cdd8499	C484.TCGA-06-5416-10A-01D-1486-08.8_gdc_realn.bam	ee00b2f8508e6c39f08e7163e361ad32	18063330832	live
dbfae9da-1359-4f87-ae55-d73eaa7d0d31	C484.TCGA-06-5417-10A-01D-1486-08.7_gdc_realn.bam	c731c0ae257973dbe620803e37a5e165	21293595351	live
3c83369b-7faf-45d6-925c-072d12e60844	C484.TCGA-06-5418-10A-01D-1486-08.7_gdc_realn.bam	3e3231babe32a67d3d13cc35984dd35e	20565440174	live
ee80a5f7-f4c9-470b-a279-b8168af7b6dd	C484.TCGA-06-5856-10A-01D-1696-08.4_gdc_realn.bam	01531858aed50bbc2541ddf212725166	11269527252	live
01e07001-cdfd-42f5-955a-e259c8daaab2	C484.TCGA-06-5858-10A-01D-1696-08.3_gdc_realn.bam	3a81c29dc8f675a828b542f79de6149e	11417255183	live
e5a1ae2e-3872-49b3-a04a-2b07f039ab10	C484.TCGA-06-5859-10A-01D-1696-08.3_gdc_realn.bam	34b0f9d145f5d6ec1ce121bf16f809b5	10105480317	live
01815017-2736-4b14-ab79-66cfd35b3bbb	C484.TCGA-06-6388-10A-01D-1845-08.2_gdc_realn.bam	fd766bf5abbdce8b774d045db82b7dd9	12002317817	live
99911a66-64f7-4939-97d5-0d8a8c1024ff	C484.TCGA-06-6389-10A-01D-1696-08.3_gdc_realn.bam	f544600f93ab1fd4afe1ad5f4a74808f	11254313797	live
226a0439-95f3-434d-9d62-d7cc70e3e0f8	C484.TCGA-06-6390-10A-01D-1696-08.4_gdc_realn.bam	4e3b51e4b11e021f8b7996755d50017b	11359349205	live
bf12a955-2f77-40e8-a80e-2fc8b57e0038	C484.TCGA-06-6391-10A-01D-1696-08.4_gdc_realn.bam	2c3de742524b69eef3309aef0bc477b1	11920367027	live
e5ad1398-46b4-4daf-9251-c9b69b7aea40	C484.TCGA-06-6693-10A-01D-1845-08.2_gdc_realn.bam	b23ad431e582a654fba4fc3d5a5200b9	12576446629	live
8ee8e6d2-d506-4fa9-9627-7647f4471421	C484.TCGA-06-6694-10A-01D-1845-08.2_gdc_realn.bam	35afc506585c1482ac2fa77fd18c2ac5	11321333989	live
0db19278-e408-4326-aa6b-24d102b76b20	C484.TCGA-06-6695-10A-01D-1845-08.2_gdc_realn.bam	071e3dcf6c3db03db353487de0e83067	11127905183	live
dcc21f76-0b7f-4ee2-ba66-aba325d6bf59	C484.TCGA-06-6697-10A-01D-1845-08.2_gdc_realn.bam	d1fa00e3f9b4b4035e1f3f7066fa9ce9	12394959854	live
8218a68f-d636-486a-974a-674d10b8e483	C484.TCGA-06-6698-10A-01D-1845-08.2_gdc_realn.bam	4df2293695569801f89a4c28fd677cb0	10050735041	live
3569131e-0439-45a9-be7f-af2ffebe1284	C484.TCGA-06-6699-10A-01D-1845-08.2_gdc_realn.bam	f041d2057ca8bdc4eb00512ac4b40223	12209935106	live
b0b0d617-1241-470e-9f21-c2dc7193263f	C484.TCGA-06-6700-10A-01D-1845-08.2_gdc_realn.bam	fbf709b848866524b70a56bb5f15bd6c	12186580191	live
685d1cbc-9068-48c1-a9a8-a71d527ab1f2	C484.TCGA-06-6701-10A-01D-1845-08.2_gdc_realn.bam	91cdc74fb6d6e1a915aad5763b457cac	11617084747	live
08e280f7-6fea-40c5-a232-252a520522a9	C484.TCGA-06-A5U0-10A-01D-A33W-08.1_gdc_realn.bam	415f87eddd21ac8f75d3e9f96c264a4c	8203993467	live
e54e440c-64fa-43bd-a88c-a8b087eca992	C484.TCGA-06-A5U1-10A-01D-A33W-08.1_gdc_realn.bam	15b5cb6da5f6fe6aa98731ccdc64f23a	10995626562	live
7ee846d2-3caf-40af-b0ea-467c59734c0f	C484.TCGA-06-A6S0-10A-01D-A33W-08.1_gdc_realn.bam	e0f41171d175e8e72593242be10be8b4	7709773909	live
bb6513c2-2ec9-4009-be7f-0bd0972ea806	C484.TCGA-06-A6S1-10A-01D-A33W-08.1_gdc_realn.bam	ee20d63ed4edbd8b6becc20847723dff	9047310872	live
7eaab3a4-d7be-425f-b538-561f8ec5b72d	C484.TCGA-06-A7TK-10A-01D-A394-08.1_gdc_realn.bam	17cb31fb23037753243f39b42311aa17	18137511898	live
d9c35e06-690c-498d-b726-d2b05edb371c	C484.TCGA-06-A7TL-10A-01D-A394-08.2_gdc_realn.bam	f8b1afc87da13f5002a1f940d9a9c468	7777059787	live
6d34f368-d0ce-451f-bcd1-d344ccf24356	C484.TCGA-08-0386-11A-01D-1492-08.5_gdc_realn.bam	af3eb8c7aca5c899660d27137be793b6	17914664056	live
af4ded2b-2687-40ab-ac20-1871f9704624	C484.TCGA-12-0615-10A-01D-1492-08.5_gdc_realn.bam	7e63b4b4a56863f44846c4232aa89bb2	20228589440	live
e5621eba-145d-41ff-aac3-6cdc1f477326	C484.TCGA-12-0616-10A-01D-1492-08.5_gdc_realn.bam	35ede7f426bb24918b59103dca25fd53	20505839142	live
bbce5166-8164-4abc-9fc7-93da532b77dd	C484.TCGA-12-0618-10A-01D-1492-08.6_gdc_realn.bam	ea8eebb9f01340cc4afda64d3a088e62	15238087607	live
7095ef87-ce31-4371-9a8f-80645228adc3	C484.TCGA-12-0619-10A-01D-1492-08.5_gdc_realn.bam	334cfbc6561be2220604b0b565d908e4	16847164741	live
3640610a-1240-44db-a6e5-36e7f7329edf	C484.TCGA-12-0688-10A-01D-1492-08.4_gdc_realn.bam	e30f1c4a7990951d4261e69b61ade5e5	21169646009	live
6917c41a-da1b-4198-9611-9e4aa3d24cb7	C484.TCGA-12-0692-10A-01D-1492-08.4_gdc_realn.bam	e3a1f8e713a4822a0585dcb147c6938b	5210303439	live
536c868f-c9c2-4781-abd1-867fac9f87c5	C484.TCGA-12-0821-10A-01D-1492-08.7_gdc_realn.bam	44b038b2c30d58e9592f0a67515431ff	19329367563	live
a60e9dfd-67f5-44cf-b4ce-1fe4e25d3f14	C484.TCGA-12-1597-10A-01D-1495-08.5_gdc_realn.bam	5a08845b5399a8a90b1231df3c290a90	16695829554	live
4a497163-4e75-4afe-b2f2-cd8e1beb4da1	C484.TCGA-12-3649-10A-01D-1495-08.5_gdc_realn.bam	5d506beb3fb74ff056ad6dd5ffcf17b1	15034416141	live
4884a202-e7c1-4ff6-8139-8e9f852623bd	C484.TCGA-12-3650-10A-01D-1495-08.5_gdc_realn.bam	e5a1d293e1e44c4a72f3bc736f7166d6	14842956279	live
48448d58-d695-4ece-96fd-9638d6449dcc	C484.TCGA-12-3652-10A-01D-1495-08.5_gdc_realn.bam	2a84aed344d4ed963c944e6a27fcc6c4	16921884015	live
de67f4fd-820c-4fd5-8810-c346aef0f9e0	C484.TCGA-12-3653-10A-01D-1495-08.5_gdc_realn.bam	ed7d38789f3567ed5e145a744a7c6eed	16125717591	live
233739d8-053c-40fb-9bce-4ae9f5ae7286	C484.TCGA-12-5295-10A-01D-1486-08.7_gdc_realn.bam	eb41bdfc7a768989385593001a8ef2b1	22880525144	live
2616b291-c3c7-4fa7-b035-ca67304e529f	C484.TCGA-12-5299-10A-01D-1486-08.7_gdc_realn.bam	b3a8ac28f44966bcee91784538ae2194	22080090348	live
418cf932-fec7-4ce7-91fc-2df16163bf28	C484.TCGA-12-5301-10A-01D-1486-08.7_gdc_realn.bam	f6b3ffca46e1e1fbe6368d88067a456a	16017060512	live
aaf84386-9a11-4d0d-b5ee-1d563f69d5ab	C484.TCGA-14-0736-10C-01D-2280-08.1_gdc_realn.bam	3a9a77d714313012632106245dec1743	11020739353	live
11acd0f1-0c7b-42c9-9d25-6c74ba68800f	C484.TCGA-14-0740-10B-01D-1845-08.2_gdc_realn.bam	228d2841ac6ac108716c5fb7a0c15e3c	12515452213	live
362442f3-8d40-420c-936e-f995504bbeb9	C484.TCGA-14-0781-10A-01D-1696-08.4_gdc_realn.bam	160e8885aa781f0f5e9d654533317a21	11296190786	live
701ee41a-8da9-44c2-9726-c6c00d88b249	C484.TCGA-14-0786-10A-01D-1492-08.6_gdc_realn.bam	720bfa6d772c9a6877574b4f4176d2ce	20232138114	live
b2250dde-b989-4e6b-a075-ea96326bd3aa	C484.TCGA-14-0787-10A-01D-1492-08.4_gdc_realn.bam	d53190d351211542d577f36c3bfc492e	20760443589	live
3dc04831-269b-43b2-add8-7f5b292928cf	C484.TCGA-14-0789-10A-01D-1492-08.4_gdc_realn.bam	51c967dd3ad73bc4c364b3137728f574	19948920919	live
724d1d7b-dec6-4963-b5a6-97cbd0301cce	C484.TCGA-14-0790-10A-01D-1494-08.6_gdc_realn.bam	3a58b8275ec4701e15e15cc01a9c7e63	17598106066	live
e7386279-e0fa-4459-8fc5-2f0352315ac4	C484.TCGA-14-0813-10A-01D-1492-08.4_gdc_realn.bam	05ef397d2e74901b55711db18c843b4c	19943762777	live
0fb0d70b-d203-45f8-bd87-8e6a23dd2e0c	C484.TCGA-14-0817-10A-01D-1492-08.4_gdc_realn.bam	45039967fba45a199231ca2cf302e7b1	19934577576	live
e963db3a-d031-48be-aa32-36a7c0e08d88	C484.TCGA-14-0862-10C-01D-1845-08.2_gdc_realn.bam	a3dca0a41d73607d12c8cf81e0f7518c	10666531227	live
b4c23bfc-e0d7-495d-b8a3-63f4c71bac2b	C484.TCGA-14-0871-10A-01D-1492-08.4_gdc_realn.bam	ec308ebcc51db04d45d067baaf0d0f8a	25304369511	live
71f2a2fb-9765-4fec-a461-7754f347b870	C484.TCGA-14-1034-10A-01D-1492-08.7_gdc_realn.bam	04d61da0868b1c88003177f6b61e63d5	20256004223	live
62247f47-1b42-46c8-9ff2-9f5ddbe47b90	C484.TCGA-14-1043-10A-01D-1845-08.2_gdc_realn.bam	c6cfb55b536876d24aefbd4b42c251d2	11664013054	live
ad0b11cd-4d78-42f0-98d9-72206d608a4b	C484.TCGA-14-1395-10A-01D-1845-08.2_gdc_realn.bam	0efcc5d333e7ef7d3177fedcd1d49d2d	11973648935	live
f6a64d24-b64d-4e5e-a484-4e0c53c2c3dc	C484.TCGA-14-1450-10B-01D-1845-08.2_gdc_realn.bam	5d0ba54d63ed6df6a63f0c4060229351	11339844737	live
af3636c4-079b-4620-959a-d8e532f2580a	C484.TCGA-14-1456-10A-01D-1494-08.6_gdc_realn.bam	9570a21f0aee2783ec8e0df5b47705d9	20224767339	live
654bbf3f-2e26-46d6-8278-e8002807ce56	C484.TCGA-14-1823-10A-01D-1494-08.4_gdc_realn.bam	7b311a8b370a73dd3a7a9ebd2d48d4b3	27279221506	live
2f3dbd49-2b07-4d9f-912d-7d6d0c49459d	C484.TCGA-14-1825-10A-01D-1494-08.4_gdc_realn.bam	0a494b905c5aa7562d3b672a5e331118	18326196479	live
15418ae9-c3b8-43ab-abcd-6dfe165afca8	C484.TCGA-14-1829-10A-01D-1494-08.4_gdc_realn.bam	70eb87747699ae7aee2a988148fcba0d	26369906957	live
3c4b8cb7-2668-45fb-bd60-0da3ab5b914f	C484.TCGA-14-2554-10A-01D-1494-08.6_gdc_realn.bam	5b183bf70655f29400ce9f48891be6c2	23002167302	live
79c292f4-40fa-4a44-80d1-fd7813108acc	C484.TCGA-14-3476-10A-01D-1353-08.3_gdc_realn.bam	2267d35d8a417f4c4e5982a791f24c23	18813336171	live
9d4f8887-d326-42dc-a641-bdfe6706d18b	C484.TCGA-14-4157-10A-01D-1353-08.3_gdc_realn.bam	2957b79adb9df3a32055680bc18052db	22024201136	live
afbb318a-f4a6-4778-8cfc-50ecf4477181	C484.TCGA-15-0742-10A-01D-1492-08.4_gdc_realn.bam	aa6abb7597243cbbc3f529a23314cbf2	18181920022	live
0ef1e8d2-06c9-462c-abe4-dfa11a3df2e8	C484.TCGA-15-1444-10A-01D-1696-08.4_gdc_realn.bam	f79a3f703a4df4fcd23747bd108eacd0	11088929061	live
31be5eeb-2429-47c4-a7bc-763fafdb8ee3	C484.TCGA-16-0846-10A-01D-1492-08.4_gdc_realn.bam	3c642088aafb1c5ae5c56fd814fa3f6c	19532138370	live
29d198ec-6a31-4a12-b413-6b501a7c990e	C484.TCGA-16-0848-10A-01D-1492-08.4_gdc_realn.bam	291626cc3c0f9d8ead02ee9eaf184747	18301623936	live
4f856247-8324-4a72-855f-f053109dbb72	C484.TCGA-16-0861-10A-01D-1492-08.4_gdc_realn.bam	3a698addd274e5f9265505b4643e70ab	25361965606	live
2c8a7988-eaac-4d87-8d14-e2e88e55af3a	C484.TCGA-16-1045-10B-01D-1492-08.6_gdc_realn.bam	6bb2b3df0d41a7205f1446879258997e	21655915618	live
bda2f7c1-45e2-48eb-8326-96482e5edb77	C484.TCGA-16-1048-10A-01D-1353-08.3_gdc_realn.bam	2154e7e65eba15fd20b31751ab96a963	31109928503	live
8f6b0838-b73c-477b-ad02-bde4c359af07	C484.TCGA-19-1390-10C-01D-1495-08.5_gdc_realn.bam	496315e838587321a9c717c78772b3d8	16564351559	live
7b95942a-512d-4366-9456-b7a1454be256	C484.TCGA-19-1787-10A-01D-1495-08.5_gdc_realn.bam	f5b10b4472cf4b7f23bad289b01358e7	15149384740	live
deb9d1e7-1045-4b6e-b0aa-7adb6af36f91	C484.TCGA-19-1790-10B-01D-1353-08.3_gdc_realn.bam	bbbd0b3975747fb3411092c7d6880be3	26456346847	live
e59a95d8-bc54-4c83-962d-66b1d88bb7da	C484.TCGA-19-2619-10A-01D-1495-08.5_gdc_realn.bam	afa60c2a0f3b480f3fb214c9041bd717	15816783882	live
910bb4a7-08f5-4f78-b7b3-3c0dca9f2ff1	C484.TCGA-19-2620-10A-01D-1495-08.5_gdc_realn.bam	9e5811e80bf7b9b5a205b6ff05119680	16412991629	live
960ce35b-a724-4e6c-9936-67d33ca27b0a	C484.TCGA-19-2623-10A-01D-1495-08.6_gdc_realn.bam	fb5f36cc4f9186d24f341d45c7272546	16088777790	live
285ce22f-4360-475b-9541-9f4e619623cb	C484.TCGA-19-2624-10A-01D-1495-08.6_gdc_realn.bam	33d6c7f304ef8d8b44bea3750e229fbc	14216940867	live
ab774960-1336-4c06-a87b-38fe804abea4	C484.TCGA-19-2625-10A-01D-1495-08.5_gdc_realn.bam	9ace96b7e884c5f4bd0cc819e99326b8	14559141882	live
25e39288-9c0d-4819-9783-0ff0d416b455	C484.TCGA-19-2629-10A-01D-1495-08.5_gdc_realn.bam	55f5f30c51648f03ff7ece7c81b751c5	18127721010	live
d74856e4-6831-4f70-9601-2a2156d7a3c9	C484.TCGA-19-2631-10B-01D-1353-08.3_gdc_realn.bam	98c4050e62a33e54ab60ad14e9accd63	17863296252	live
be366d3a-8af9-4ac4-a80d-849eef90d9b1	C484.TCGA-19-4065-10A-01D-2280-08.1_gdc_realn.bam	01ba55adb4d0f66a5aa59c1fc07a3cb0	9266661122	live
dff9919b-2523-4daa-a0ed-5878e0583200	C484.TCGA-19-4068-10A-01D-1353-08.3_gdc_realn.bam	e673ea40760b849f39c7a614f75693c7	22655499463	live
610f74db-ed31-4863-8772-0ce4bc82adf3	C484.TCGA-19-5947-10A-01D-1696-08.1_gdc_realn.bam	a0b0d01b342627a58bd3f583a50d2a69	12381549902	live
e0425bf8-2163-42f4-9479-b8b5c5532da4	C484.TCGA-19-5950-10A-01D-1696-08.1_gdc_realn.bam	06b8b73365bb0c855b1eff8afda74cd0	11454080171	live
64fadf89-ebc9-471e-a4ea-c849d013e240	C484.TCGA-19-5951-10A-01D-1696-08.1_gdc_realn.bam	1cebf1871e836855d1559284486e233e	11489416551	live
33964ceb-986b-439a-89f8-041fbb219673	C484.TCGA-19-5952-10A-01D-1696-08.1_gdc_realn.bam	53f7068b025060936bafdc74bdba1848	11263707540	live
dcf769b0-e89b-4ea6-9e17-75ef9e6d1b84	C484.TCGA-19-5953-10A-01D-1845-08.2_gdc_realn.bam	555fd4818eae6617f82f4150487d014d	11469213712	live
334e1e42-2e6b-49bf-88fd-19750fe35eed	C484.TCGA-19-5954-10A-01D-1696-08.1_gdc_realn.bam	5fd9afeba889922d264b09f2b066c911	11640770348	live
7682a1cc-8820-4bb1-a04d-1bf47b29757a	C484.TCGA-19-5955-10A-01D-1696-08.1_gdc_realn.bam	7e50cd6bdfe7e352babacbe77e2e1afe	9858366145	live
1f074ed6-0d5e-47dc-9071-7a8ae4c35809	C484.TCGA-19-5956-11A-01D-1696-08.3_gdc_realn.bam	6d5bae2d43e519ee5d4827b3b15dd0c6	11809072697	live
db7fdf0b-3526-468b-bb5d-eb359a82f0be	C484.TCGA-19-5958-10A-01D-1696-08.1_gdc_realn.bam	24bd8283909f8c7ce11cb1c8791a968e	10635753385	live
df05603d-ff2f-4ddc-ab9f-6eaaf92cf460	C484.TCGA-19-5959-10A-01D-1696-08.1_gdc_realn.bam	235076f5e990b9343659ce2464cbe9d0	7877604388	live
11b06cb5-a045-4b0f-9379-2f4620d85e2f	C484.TCGA-19-5960-10A-01D-1696-08.1_gdc_realn.bam	745305eba5206ee4052926ddc13531e1	8605592195	live
129e368a-e355-4346-833b-2c981a2c814e	C484.TCGA-19-A60I-10A-01D-A33W-08.1_gdc_realn.bam	6e5df44b31f0e65d4c77ffa29e2bcaf4	9208447820	live
92bf9389-1abc-4254-acad-37230812ea67	C484.TCGA-19-A6J4-10A-01D-A33W-08.1_gdc_realn.bam	3dfdbb91c2a542784b8a9f9407771baf	8269675985	live
3573e076-8723-43ea-83c7-b4172a05a8e4	C484.TCGA-19-A6J5-10A-01D-A33W-08.1_gdc_realn.bam	af101800efacb8a77268a1476ac80c57	6432846264	live
bd3d34ce-2098-45bc-8247-fe6f8cbcb1dd	C484.TCGA-26-1439-10A-01D-1353-08.3_gdc_realn.bam	7bfdcad3fcd42332c2e874129f7ad110	20799122966	live
9419c6a0-48cb-4db5-a3cb-357ad56aba20	C484.TCGA-26-1442-10A-01D-1696-08.4_gdc_realn.bam	84d2f5196dd2c9a70054d2b2011a95b8	9602562400	live
0ce3d5f8-0c34-447d-8e9c-d052dae365cf	C484.TCGA-26-5132-10A-01D-1486-08.8_gdc_realn.bam	fa17d75ce0cf8e1d63b92e76523812d0	17346461042	live
e6553174-17b5-4016-9409-540d981b35a1	C484.TCGA-26-5133-10A-01D-1486-08.8_gdc_realn.bam	4b648d67152c444f8f182b28689585ea	16682028190	live
ec1c51b7-65f7-4d39-99a8-dcd4473ecf2d	C484.TCGA-26-5134-10A-01D-1486-08.8_gdc_realn.bam	66b9ec1aae9090585dc79d28ca4723af	17189052301	live
32dc5a77-72ba-44a4-ba6d-51fb3e7a4fca	C484.TCGA-26-5135-10A-01D-1486-08.8_gdc_realn.bam	21dd7d3a9dc1ae5b8bda01b40c68dcaf	18675523961	live
02f3b2da-68e7-4693-aec6-72edfbd2b815	C484.TCGA-26-5136-10A-01D-1486-08.8_gdc_realn.bam	ddf600c1edeb4ca5cb57f4fb7051da56	16609715086	live
ca4df57f-27f2-4faf-bdc9-93ba2d80b619	C484.TCGA-26-5139-10A-01D-1486-08.7_gdc_realn.bam	10013582ece3c67aac730e50329535e6	22986953060	live
6eff1a44-eec0-4d46-b408-4b6eb0ab82ec	C484.TCGA-26-6173-10A-01D-1845-08.2_gdc_realn.bam	d3d039f94eec077d8cebbd761051d289	12300995070	live
9155d9a5-012e-42a8-83a4-a5c6678d6fc8	C484.TCGA-26-6174-10A-01D-1845-08.2_gdc_realn.bam	2e4845bb7398b8598e0dce6b94959ae5	14536735077	live
a20a5888-4e2c-40af-8a3d-7eb7574f2c39	C484.TCGA-26-A7UX-10A-01D-A394-08.2_gdc_realn.bam	ed6e55edc1002cca019ca96d24e48838	9362377566	live
afb999e8-4960-4d8f-90d6-7caa1e2b35fa	C484.TCGA-27-1830-10A-01D-1494-08.4_gdc_realn.bam	b7d369e79a66d0553e377f207f898740	19857285488	live
39623191-b058-4140-b594-5a07ec84b894	C484.TCGA-27-1831-10A-01D-1494-08.6_gdc_realn.bam	fe46780512b235fe89f656716012d08a	20147877153	live
27452b66-2336-4dd9-8984-bb8546f1baef	C484.TCGA-27-1832-10A-01D-1494-08.4_gdc_realn.bam	6518cbed2ceb346efc0f72fad20eba2b	18458763224	live
d3aed80f-8974-4224-9148-32996e82658e	C484.TCGA-27-1833-10A-01D-1494-08.4_gdc_realn.bam	c26bb173b0cea0408fe0ac18c5c6b020	18881325256	live
01875dff-27a3-4096-a35e-644fc628aec1	C484.TCGA-27-1834-10A-01D-1494-08.4_gdc_realn.bam	4cf50fbbe54567de85f1c03cdd0c4ae9	20201935155	live
54248bcb-93e2-4152-8ca4-36c4321ce899	C484.TCGA-27-1835-10A-01D-1494-08.6_gdc_realn.bam	1adeecd262292cda5986a99e0357e311	21765556855	live
3296bed7-b0e2-489b-95b6-6435005d2672	C484.TCGA-27-1836-10A-01D-1494-08.6_gdc_realn.bam	ba6b62c7f675acc43a49c596db792f89	22960972105	live
f196798c-7164-4f33-bd61-17e65062427d	C484.TCGA-27-1837-10A-01D-1494-08.6_gdc_realn.bam	f51b4c765d8989477576cb4ab56228a2	23227111855	live
25276c06-de11-4c56-ba58-3f01d797db6b	C484.TCGA-27-1838-10A-01D-1494-08.6_gdc_realn.bam	6d88585f849464ecdb2c5c8d94959f2b	21560975190	live
8abe31a1-de43-42b9-baba-584469e464eb	C484.TCGA-27-2518-10A-01D-1494-08.6_gdc_realn.bam	079700a4b2b71ebb880336c37928d2bb	19612485916	live
830c0b75-6286-40ec-819c-24a3571f18f9	C484.TCGA-27-2519-10A-01D-1494-08.6_gdc_realn.bam	d5e4907cc45c450657cf50e4c095a2f5	20379506150	live
ca2757d7-76dd-4672-a799-fd000c0cc692	C484.TCGA-27-2521-10A-01D-1494-08.6_gdc_realn.bam	2e2325bf940c39faedfa3f6fc1df07d2	22516702504	live
81876661-d77f-47bd-b855-987919d85cbe	C484.TCGA-27-2523-10A-01D-1494-08.6_gdc_realn.bam	1ab1a6711f0583e0c7f8fe4c991dc700	18842467918	live
d7a5b3f4-7407-4d6b-be63-267fb08cf9d3	C484.TCGA-27-2524-10A-01D-1494-08.6_gdc_realn.bam	f5bafd1bcb2810a27c477d6f6f644fb2	21723045154	live
5d95e168-47a8-4d44-80a8-28557296481f	C484.TCGA-27-2526-10A-01D-1494-08.6_gdc_realn.bam	4652f513e4d1267e1966e61bd6ae8034	21520714906	live
f7c61372-baff-4ba2-a9c3-c138f1e02774	C484.TCGA-27-2527-10A-01D-1494-08.6_gdc_realn.bam	ad3d42b59b136c647c195a81fd83a104	20504465903	live
e40e2347-051b-41d0-81eb-a754304e0251	C484.TCGA-27-2528-10A-01D-1494-08.6_gdc_realn.bam	078da5e66ae7f157a3d6a9436c221e5f	20756554627	live
cfa1d51f-ed63-490a-95ca-9db089696fc0	C484.TCGA-28-1747-10B-01D-1494-08.6_gdc_realn.bam	fec2a03678461fee7f588da87e143e53	18816321974	live
4739ec28-25f0-4606-92eb-dbef738cb8b6	C484.TCGA-28-1753-10B-01D-1494-08.6_gdc_realn.bam	125f6d8d7bfd19cc7fae80de334f3604	20764765076	live
a7188892-2647-4ffe-a8ef-239ce6c42ef7	C484.TCGA-28-2499-10A-01D-1494-08.6_gdc_realn.bam	329aba2238eee4c1ddf3c396a507d3bc	18726079588	live
64fdba11-3464-48cd-8753-34c892fb0571	C484.TCGA-28-2501-10A-01D-1696-08.4_gdc_realn.bam	5b94389ab5f0dc31abdb4f10adbd9ca4	8435679549	live
71c71bb7-c7a1-450f-b7a8-56a492115668	C484.TCGA-28-2502-10A-01D-1494-08.6_gdc_realn.bam	8c417a9fe896edb414f552cdf9b90281	22358300203	live
72fe5d0a-fce0-4a15-9003-2b3352151567	C484.TCGA-28-2509-10A-01D-1494-08.6_gdc_realn.bam	875274dc776d4f456fbeb758d79fdc4f	18642817515	live
c6b226d0-e252-41ca-84de-ce2e8b7a0cbd	C484.TCGA-28-2510-10A-01D-1696-08.4_gdc_realn.bam	cbe0af229ee4f35b0bdc37031769d1bc	9800923190	live
04f4fd79-b399-444a-b828-a3cc2bc55e93	C484.TCGA-28-2513-10A-01D-1494-08.6_gdc_realn.bam	5b45ba04228fec750c77832d65164470	23563672140	live
49d2b7e7-614e-4e00-bc7b-3c69d6070123	C484.TCGA-28-2514-10A-01D-1494-08.6_gdc_realn.bam	fd8b2e649021a5d6ead647f9f66b5d58	18501334135	live
ba1f3973-1fe2-491a-908b-b54b8e5bd322	C484.TCGA-28-5204-10A-01D-1486-08.8_gdc_realn.bam	daf7505d30f270e4521c57db66254ee3	16178940805	live
39ade194-124f-4c85-a853-6dea727787b3	C484.TCGA-28-5207-10A-01D-1486-08.8_gdc_realn.bam	6d3cfd02190ff9b71e0f0c8dcc3bb555	17875773457	live
4b7d0bc8-94d5-4d75-84ea-d77de80ef052	C484.TCGA-28-5208-10A-01D-1486-08.7_gdc_realn.bam	7e0855aa2ac223821dc9d7f712d49a11	16060724360	live
172bc361-f282-41f5-acfb-08dc73f8c547	C484.TCGA-28-5209-10A-01D-1486-08.7_gdc_realn.bam	46a11d25204a1db7f3c8180bad034e8f	24150093924	live
a6d8952e-190b-46d6-820f-e30fce20174a	C484.TCGA-28-5211-10B-01D-1845-08.2_gdc_realn.bam	3fffe034bf84b6ce4b26b9c82fc94540	11156054295	live
481033c4-aa1e-464e-88fc-b202a1894d45	C484.TCGA-28-5213-10A-01D-1486-08.7_gdc_realn.bam	79776a886100e8da8f7ce7df1d8eb395	22729887351	live
8814bfdc-4df2-484f-9b06-590f5615a9fc	C484.TCGA-28-5214-10A-01D-1486-08.7_gdc_realn.bam	ec48488fdc99db9d6866e593632c39fa	24986105310	live
da80f8a1-c0a0-40ad-92ea-5e2b8382eab2	C484.TCGA-28-5215-10A-01D-1486-08.7_gdc_realn.bam	4568b20fd2a1ce70b7aba222c375f8a7	22707419314	live
580d85f2-7e4d-4171-9839-b0eaff0dce3b	C484.TCGA-28-5216-10A-01D-1486-08.7_gdc_realn.bam	f86b2fc67aaeb11869dc3522377ac51f	23314646895	live
84be3413-b989-4eb3-9051-b38a37a95d2f	C484.TCGA-28-5218-10A-01D-1486-08.7_gdc_realn.bam	b1d7874d64036d64d6c3e5f9867a5b2e	23920109379	live
fc1c189d-d561-4001-a715-59f54fc24afc	C484.TCGA-28-5219-10A-01D-1486-08.7_gdc_realn.bam	ccc31f5c9ebacef917f2af31cd777969	16186375322	live
da929c4a-7730-41c9-a6eb-852e17f9c188	C484.TCGA-28-5220-10A-01D-1486-08.8_gdc_realn.bam	ed52ad48dbe5b98b306881c4976fe029	16573107895	live
26cec49d-ee11-4ce4-b72d-f7ab8a638959	C484.TCGA-28-6450-10A-01D-1696-08.4_gdc_realn.bam	e43032ffdae01cb62ab6f67440fa476b	9608319792	live
df545f26-eeb3-4c0d-ab08-e158a27e6596	C484.TCGA-32-1970-10A-01D-1494-08.6_gdc_realn.bam	bc1aeff9e8ce00ad3b3715e55ed6ad5e	22391466449	live
0d760613-799f-4f8b-8ff4-5971b6d7ad86	C484.TCGA-32-1977-10C-01D-1353-08.3_gdc_realn.bam	b2f1aee0871a33c3d61b92bbe31904aa	18313196208	live
2be03b4d-a53e-4d72-b97e-1ff705303ef3	C484.TCGA-32-1979-10A-01D-1696-08.4_gdc_realn.bam	e533929f0825071f4f5eb4665fccd8e0	9153587734	live
7bbd9cf0-5595-45c7-b2a4-04a509863058	C484.TCGA-32-1980-10A-01D-1696-08.4_gdc_realn.bam	82024459f383f4e64e51cb3f379a865f	9260966861	live
ca80189b-3dcb-4045-8dd8-6d481c11f591	C484.TCGA-32-1982-10A-01D-1494-08.6_gdc_realn.bam	5a5905465c53173e46a8e4ded62d4e6f	21855167902	live
12f0692a-698f-4bfe-a4a6-cb51d94c9e8f	C484.TCGA-32-1986-10A-01D-1494-08.6_gdc_realn.bam	51d2a5081a71f9ea3b05ba281c638a0a	19621242301	live
65c2af22-5444-4336-a809-8538ad1dc7c2	C484.TCGA-32-1991-10C-01D-1353-08.3_gdc_realn.bam	b2677a6921cf38cab1d061384109bc64	22389304433	live
bc1ff282-5488-45c7-9ce7-44e06599fbec	C484.TCGA-32-2491-10A-01D-1353-08.3_gdc_realn.bam	fe7ec006ccd78578af510fd7f2bc284e	21370886548	live
3d000012-a8ed-41b4-828f-dc5d9d6e3344	C484.TCGA-32-2494-10A-01D-1353-08.3_gdc_realn.bam	d1e5db9c0ea7d35f3d896873ba7587c6	20492428145	live
5753dac0-e95e-4f94-8807-531841b8befe	C484.TCGA-32-2495-10B-01D-1353-08.3_gdc_realn.bam	c863fab0a1fbd65f3f7092650f7b09b9	22760460116	live
239243f8-07db-4096-889c-a3e5f70929c2	C484.TCGA-32-2615-10A-01D-1495-08.5_gdc_realn.bam	93735d396f459463ada425ad1e657af9	16003404063	live
9aef4350-0a08-4926-a257-3160fc7e5174	C484.TCGA-32-2616-10A-01D-1495-08.5_gdc_realn.bam	e5ef52937c1ccf989ecc78fa9cca89f8	15866078681	live
4e684ace-242c-49b9-a994-f0ba1a2404c9	C484.TCGA-32-2632-10A-01D-1495-08.5_gdc_realn.bam	7a95ed65e88290e244cad8448b7b38a1	17621783517	live
