## Supplementary material for "Cancer Classification from Healthy DNA": GBM_W

id	filename	md5	size	state
4a10482d-3b03-4728-8f6e-64c57fcf1354	C282.TCGA-02-2466-10A-01W-0837-08.3_gdc_realn.bam	bba82004447a1c5d8cb6cd69b7a401f0	17742656772	live
fc098991-5ddc-452a-abc3-822491ea37b2	C282.TCGA-02-2470-10A-01W-0837-08.2_gdc_realn.bam	68d112555a73405f0a1eb5f0c51bf397	18959925410	live
e2070aa7-9894-434b-8f67-1f94487f3932	C282.TCGA-02-2483-10A-01W-0837-08.2_gdc_realn.bam	7f6de184d24b3826b4047c7b1d4f88a2	19100055952	live
8ec34067-7ce8-4385-bf02-5d3d7d00345c	C282.TCGA-02-2485-10A-01W-0837-08.2_gdc_realn.bam	4b6bacbe72f93d041d25450a851276f2	17634063998	live
3ff33714-aa87-4f20-a347-64b50219d0d6	C282.TCGA-02-2486-10A-01W-0837-08.2_gdc_realn.bam	93e5a8a9fb784f4acb37e451be74621d	17057554934	live
fffbfeaf-6f1f-4460-92cc-6ce00693102f	C282.TCGA-06-0145-10A-01W.6_gdc_realn.bam	ac76a756325e2d2d48e22803486b26ff	20101555553	live
4f995543-9846-4a49-81e8-2ea0c9cb01ec	C282.TCGA-06-0152-10A-01W.5_gdc_realn.bam	fb313f3bdf9b161f5601454c5fed9f73	25365678195	live
1f49d238-906e-4f64-82a7-1008bb4a483a	C282.TCGA-06-0185-10B-01W.6_gdc_realn.bam	45648274db57a1ec7b7ceb9588ec134e	10260358541	live
2b583896-d276-474c-a263-9456ba0a363e	C282.TCGA-06-0188-10B-01W.7_gdc_realn.bam	54e42d35f8a920e245b14ae834553fc6	10224511076	live
23bfe9cb-ba89-4e8e-81fc-181fd698477b	C282.TCGA-06-0192-10A-01W.5_gdc_realn.bam	df9c83913b55e187cda7b88e7b121715	33805455521	live
8209d026-b2ea-448d-a9e4-be89155eb0c7	C282.TCGA-06-0648-10A-01W.4_gdc_realn.bam	28ae353e6bb0aaa5de3a9fb7d2f9742c	21857527632	live
47ad98e1-c9a4-4ebc-be0d-50c4714cf4b3	C282.TCGA-06-0649-10A-01W.4_gdc_realn.bam	c99302af8799a3e8791bade5578c6739	33083185275	live
7fa0c982-beb6-4668-a7d0-9a257a92d481	C282.TCGA-06-0686-10A-01W.3_gdc_realn.bam	caf7eb95a0b7db5e1a06974e423d948c	24875456889	live
50bc23eb-d052-4f8c-89cd-5709c98c1928	C282.TCGA-06-0744-10A-01W.3_gdc_realn.bam	087b9a0d0d357ad5f4f281ea827fc92a	22620498738	live
84534f07-0abd-4dc9-b9ad-c2dd9bb5bc03	C282.TCGA-06-0745-10A-01W.3_gdc_realn.bam	670e0c8e3a69d8cdd035e060af1c1807	28623604499	live
49263b49-309b-4ac8-b920-8e59847a38ed	C282.TCGA-06-0747-10A-01W.4_gdc_realn.bam	02ed820ed76bae950b4aeae3bfd6601e	30916598317	live
b24b4699-3a1d-4447-ba32-46e731db9a67	C282.TCGA-06-0749-10A-01W.3_gdc_realn.bam	afb0cf9653ee18d9a1f986e147f2f18f	33272834437	live
cc50fe5f-ab53-4817-873f-c70e2523049f	C282.TCGA-06-0875-10A-01W.3_gdc_realn.bam	75382f7c25d914b7f9ee919db2c66306	32752522903	live
9f897750-c886-475b-8fe5-52f5539cccd9	C282.TCGA-06-0876-10A-01W.4_gdc_realn.bam	95c1cc97a651335d5aac325200377151	31786217886	live
3b5f1948-cdc3-4961-8cff-4f801eb520ff	C282.TCGA-06-0877-10A-01W.3_gdc_realn.bam	490912c7300cadbe493e128fdf1fb7be	27443201986	live
01b43341-ba33-4b0d-9798-02eb64e8556d	C282.TCGA-06-0878-10A-01W.3_gdc_realn.bam	11e984ecf3d669ac2c200f4f50e959c4	30647654445	live
892d814d-8df8-4044-9838-65643e7d4112	C282.TCGA-06-0879-10A-01W.4_gdc_realn.bam	a2fe9511ce8104fe562a0f89f62aabeb	29929010551	live
bdbaaaa6-6b39-41dd-8841-277bd5d264df	C282.TCGA-06-0881-10A-01W.4_gdc_realn.bam	03b43973e6143051e4c82c5343085639	29329005266	live
285e9956-aafa-42cc-a9da-f6e7c56d0a53	C282.TCGA-06-0882-10A-01W.4_gdc_realn.bam	c78695448b9844187f684c3b54b33974	25072155751	live
a3006df3-4346-4a80-96ea-a7491594b9df	C282.TCGA-06-1084-10A-01W-0611-08.4_gdc_realn.bam	37ac8a9561c1d87d44107576af21a8d3	16065897056	live
a9d24614-c1fd-438b-8e59-84bb177c2f6f	C282.TCGA-06-1087-10A-01W-0611-08.4_gdc_realn.bam	e3f044f0bade4eea3629a8911ce5a0b0	17853330400	live
2a03a833-5c3c-49c0-be9e-8c845050e8b4	C282.TCGA-06-1800-10A-01W-0643-08.4_gdc_realn.bam	127d68c06dd13d75ae3bf6ef828c7169	26476104155	live
9879aa3c-fc99-4394-9ce0-6e81618d269e	C282.TCGA-06-1801-10A-01W-0643-08.5_gdc_realn.bam	ffe4c13c814da48cb70c25d29c982b7a	14100722076	live
b59a2223-1bfe-4da1-b400-e7491696f9f9	C282.TCGA-06-1802-10A-01W-0643-08.5_gdc_realn.bam	f5382039530fd2c32eb163ffff70b13e	14313931316	live
0577d677-10ca-4b3d-9a93-f512509cfabe	C282.TCGA-06-1805-10A-01W-0644-08.5_gdc_realn.bam	11090c787ecb7925b1dd31c67a3674d6	16486391626	live
f322c47b-adb5-4858-9c01-60353b5292f3	C282.TCGA-06-2558-10A-01W-0837-08.2_gdc_realn.bam	e7bac7fe162b0f5c57f129b1772b3922	18856886398	live
c3ef4aac-378d-40c5-aa2f-24ffdaf4a486	C282.TCGA-06-2559-10A-01W-0837-08.2_gdc_realn.bam	9676e3d725e8de00a7ee61e8b3c1d616	19978576330	live
84f72626-326b-40b5-961a-78eaf88d3483	C282.TCGA-06-2561-10A-01W-0837-08.2_gdc_realn.bam	9ce2d01670549cbdaabedf6a790909db	19359056255	live
424f204a-118f-4ef6-8e89-2126199b0494	C282.TCGA-06-2562-10A-01W-0837-08.2_gdc_realn.bam	938cd07998dac1342553513de2e588e0	19210840549	live
5cee3548-86e6-4163-b50f-8fb0e27c810c	C282.TCGA-06-2563-10A-01W-0837-08.3_gdc_realn.bam	5ef83cbd7f99b89e2a58c78b4c0598e7	21984393820	live
a9d5ee7c-66ae-4ca4-b53f-2f8c3c6d9a8a	C282.TCGA-06-2566-10A-01W-0837-08.3_gdc_realn.bam	41ac78695007e96eb542d51d41c9cd98	21203491211	live
e44ed17a-a5da-49cc-ae98-55850d233e37	C282.TCGA-06-2567-10A-01W-0837-08.3_gdc_realn.bam	96822d8dc77f652fff92115220bbda19	21377945451	live
22b44cba-267d-4eba-843e-b20c68c72eee	C282.TCGA-06-2569-10A-01W-0837-08.3_gdc_realn.bam	8b1d179b5c3aa7fa693d2145f955eac6	21745217793	live
8b447b35-786c-4335-a5c1-1ebc75e6eaf9	C282.TCGA-06-2570-10A-01W-0837-08.3_gdc_realn.bam	b34c0f201c3d828a830618d590a9a656	16552684381	live
1fc75d0e-c3ee-4f79-83c9-0dbf96a5933d	C282.TCGA-12-0656-10A-01W.4_gdc_realn.bam	371e0e5a848523c4512db52558e8f781	25349752900	live
45742d33-9bb5-4ade-9586-1c1c70cf65ba	C282.TCGA-12-0657-10A-01W.3_gdc_realn.bam	5a73e13255fcb577d4d80ef569dc7f0d	29919516089	live
c6db6981-0fbb-46b9-ac77-a92cc1883e9f	C282.TCGA-12-0662-10A-01W.5_gdc_realn.bam	3035ca6834a3090f37c0ef1572e410cd	19965333716	live
ba6ed401-19a6-4678-8c31-86b0bc67f150	C282.TCGA-12-0670-10B-01W.4_gdc_realn.bam	3aba27e8791e6265f46a47d6e23e4e7e	23180108180	live
dae1068f-9ebb-4296-9288-e41e7a73de53	C282.TCGA-12-0691-10A-01W.6_gdc_realn.bam	df01530ad9ca7634d6820462fbcd90ba	26578489569	live
b32ad510-693a-4cc0-b326-15c4665e5d68	C282.TCGA-12-0692-10A-01W.4_gdc_realn.bam	90c8552a2ba9b108866e6f15c0b5efe5	26218715661	live
c390c622-e504-46e4-a168-80021c0a122a	C282.TCGA-12-0707-10A-01W.5_gdc_realn.bam	0fd0a43c845ca17a20d7fe564185f244	23973494833	live
8b1c7dad-4e41-403e-8589-3f1d42bdbfba	C282.TCGA-12-0772-10A-01W.4_gdc_realn.bam	c04f85c17f5a2ff4a0b44fbd60b0b208	21212531723	live
b858579f-99c6-4802-afcd-a91dcbb28dc3	C282.TCGA-12-0773-10A-01W.8_gdc_realn.bam	b82faff71eca0a9e0e2accc338a48f0e	31851307077	live
208fc3a1-fb7a-41df-a35d-7a68b909aa59	C282.TCGA-12-0775-10A-01W.6_gdc_realn.bam	9f4564990451967e73fc785f1d10b634	18956592357	live
05f365cc-7761-46a9-a826-8134ed317eeb	C282.TCGA-12-0778-10A-01W.6_gdc_realn.bam	1f049b907c3eea30083144bcc2596ad8	19927592859	live
46d35602-5ac3-475a-9fdd-d194e2889166	C282.TCGA-12-0818-10A-01W.4_gdc_realn.bam	87cf63dd4469588feee986e3bc0f7d85	27329249520	live
373df639-eb2b-45d4-b8d9-695e6c69b330	C282.TCGA-12-0819-10A-01W.4_gdc_realn.bam	a6707a1bf7c29411566e8404a481a742	26254556837	live
19b280ba-ac22-4069-b928-c7d9e75d6974	C282.TCGA-12-0820-10A-01W.4_gdc_realn.bam	100cdb7820c02601c653a9b4321f7b54	27151898781	live
ad7877b7-6a1b-4ff0-833f-4142248b88a3	C282.TCGA-12-0821-10A-01W.3_gdc_realn.bam	adeb1774cd321ccfc74ce43074b912b3	26517128567	live
20dc2434-87b0-45c3-836e-f6632451d7ee	C282.TCGA-12-0822-10A-01W.3_gdc_realn.bam	3ca9b6d79993fcd3cef3ca8bf43e730c	28629288494	live
1537f22b-1564-4ad2-9b6d-ec1a9953b01d	C282.TCGA-12-0826-10A-01W.3_gdc_realn.bam	d155fc4f1715d1a3e385399f81dd7adf	29964145967	live
8e6e87f1-1428-48bb-a0a9-5c7ac3146285	C282.TCGA-12-0827-10A-01W.5_gdc_realn.bam	94f350f578a6d1791ee0eb32d22bca51	37364387894	live
3c216ad4-9693-49eb-a567-0610d15f81f3	C282.TCGA-12-0828-10A-01W.3_gdc_realn.bam	bbdf75b13f3f3683d66c71a8a9948bae	39476511935	live
f763aa2e-88a1-42ec-baf6-a40ee1a3f77c	C282.TCGA-12-0829-10A-01W.4_gdc_realn.bam	38064b7f9fef32c4ed471fd21ee178e5	27005891747	live
625485de-ebf3-4ce4-b51a-431b1d0a07af	C282.TCGA-12-1088-10C-01W-0611-08.4_gdc_realn.bam	5529ca09706099d07b4b6ee00242d87b	17864091098	live
86499b9d-a71b-4054-b106-4b3aedd4f1e6	C282.TCGA-12-1089-10C-01W-0611-08.3_gdc_realn.bam	74256622f00b12a0240b2c9c408d6ba4	17145785005	live
fc4b9f27-71f3-42fd-82d2-dd9f8eaa9d9d	C282.TCGA-12-1092-10A-01W-0611-08.4_gdc_realn.bam	086c220df1fae4468c0e8a004dbab1de	16690690101	live
0eea71d5-f973-4162-877a-a1dad07fed73	C282.TCGA-12-1093-10A-01W-0611-08.3_gdc_realn.bam	cd878c48b06135e2b60f8cf45599cd50	16025404158	live
ed287a91-2cff-4413-ba48-76286225a2ae	C282.TCGA-12-1597-10A-01W-0922-08.3_gdc_realn.bam	ce5259cbae0ce248124b3972444463a1	23622061111	live
82e0da65-6b09-4b48-898b-aebff45cd5d2	C282.TCGA-12-1598-10A-01W-0643-08.5_gdc_realn.bam	abc57261050a814ec98af9e9533ac1e4	13061627667	live
6a3aa77c-6850-4fe9-8db3-7386d3ba4ad6	C282.TCGA-12-1599-10A-01W-0643-08.5_gdc_realn.bam	69e225486385fa351229bfc2f574787b	13295627354	live
0eb97adb-5eb7-4019-a676-e33df259f92d	C282.TCGA-12-1600-10A-01W-0643-08.5_gdc_realn.bam	a16e424281c69c17ebe29ea308c2b629	14137443942	live
dde11930-80f9-4bb2-9db7-73b82b321a45	C282.TCGA-12-1602-10A-01W-0643-08.5_gdc_realn.bam	9e39a4f747da9e09fdcd18f0777d67d6	12956535433	live
7a3b08fc-38b2-4847-a472-aab6329dac47	C282.TCGA-12-3644-10A-01W-0922-08.3_gdc_realn.bam	a7ab3de712062a24dffc39ec649eb0b0	23450016068	live
f731ccd4-8185-4f6d-8148-952a9da81a8a	C282.TCGA-12-3646-10A-01W-0922-08.2_gdc_realn.bam	84ebeb31914fd972d651912bfc482d5f	22855953771	live
3c7ae87b-86e8-48a7-9898-a52f99c0e7a6	C282.TCGA-12-3648-10A-01W-0922-08.3_gdc_realn.bam	e8ea4369fedd35553f8df624020e4aad	22596718710	live
3ac30f5a-347e-491e-8431-e902334260e8	C282.TCGA-12-3649-10A-01W-0922-08.3_gdc_realn.bam	a693e4b133b9cefe32e4f2880ca15de0	21599490585	live
cea2b13d-0524-492e-a729-7744f9e67ee3	C282.TCGA-12-3650-10A-01W-0922-08.3_gdc_realn.bam	e00fefcd01a315e1f430495eee3364ba	24622281470	live
7bd1d5d1-db58-493f-acbe-7ff66f348401	C282.TCGA-12-3651-10A-01W-0922-08.2_gdc_realn.bam	b7019825e9de1ed1d3a73f61a31f68a1	21918220379	live
02072d89-ff87-44ab-9fda-105cf08557d8	C282.TCGA-12-3652-10A-01W-0922-08.3_gdc_realn.bam	b1f61a76f91aa4e3351f459cb3c4780e	22218948595	live
31d3328c-6b6b-4fe0-b53e-8c380a8d6ce7	C282.TCGA-12-3653-10A-01W-0922-08.2_gdc_realn.bam	f254ff6f59915f87b2336edc274ee670	22711344318	live
852af9b0-fef9-47f3-828d-a791ae8784be	C282.TCGA-14-0787-10A-01W.4_gdc_realn.bam	0486cc6b74131edda6f9cfd31047631c	29510735875	live
84e3fcb4-5978-4f54-ad8d-61b06e338043	C282.TCGA-14-0789-10A-01W.4_gdc_realn.bam	11b63dc16b3653e2a45cca3cc1f851c5	31566424652	live
7f031fe2-e661-49ad-9034-acdbc3f486d7	C282.TCGA-14-0790-10A-01W-0837-08.3_gdc_realn.bam	d5ed98c7270926140a986b4799479cc6	17964609098	live
cdb00739-d3cd-45b0-908c-d53b0e285070	C282.TCGA-14-0812-10A-01W-0643-08.5_gdc_realn.bam	d547e0416c43ba8c9970784bcc41013e	13652301400	live
e47f7707-fca0-407b-bf91-d5c3a601bce7	C282.TCGA-14-0813-10A-01W.4_gdc_realn.bam	1a568c904fd41267c334be5bb944ffad	34194746731	live
1ca81461-4d72-49c8-b3b2-bf2851edfcca	C282.TCGA-14-0817-10A-01W.4_gdc_realn.bam	db17f0796d035b77c93927b6f2c117dd	31834323685	live
7e1a5624-8fe9-4e3e-9b57-6d6788f78931	C282.TCGA-14-0865-10A-01W-0643-08.4_gdc_realn.bam	6c5a91a5abbced4c910a4edf133923cc	27574730788	live
6302948f-ba02-46dc-961e-1dac99b6306a	C282.TCGA-14-0866-10A-01W-0643-08.4_gdc_realn.bam	af534637d863282998cff57e9eaf3ae2	30634699138	live
2169a097-53d0-45fd-a94d-d93dda03587a	C282.TCGA-14-0867-10A-01W.4_gdc_realn.bam	41c45e76e8418ca2eff6ae9a00c3a6ed	27518008943	live
52f908c6-7e35-44c5-a00d-4c39f6aa45d2	C282.TCGA-14-0871-10A-01W.7_gdc_realn.bam	28e5ff34218207415548e1bd879b1f9b	30669433617	live
fc0d9866-e93f-4205-924e-c5b60d197e0b	C282.TCGA-14-1037-10B-01W-0644-08.3_gdc_realn.bam	b201879aa6406341046d033179a6263a	18067580891	live
c4444378-520e-4350-a72c-ee4ddddf0664	C282.TCGA-14-1396-10A-01W-0611-08.3_gdc_realn.bam	bc4c56b3f6d4994f94e2695496af2d6c	17839372561	live
b23a7350-ebc6-41a0-8555-b8641caca419	C282.TCGA-14-1451-10A-01W-0612-08.2_gdc_realn.bam	32338d96cf17fefffa1c61b3c4caee6d	15003389048	live
6709d189-8d8e-428f-b637-0075f1d4e4ea	C282.TCGA-14-1453-10A-01W-0612-08.2_gdc_realn.bam	2f9b92e16e7f9d321a6f5206b15e22a9	16946900489	live
67da593b-e039-48af-8e3f-9a846d0e76e9	C282.TCGA-14-1455-10A-01W-0643-08.5_gdc_realn.bam	a1848b6e2e9b4d9d3912b80165f31ae9	15085581008	live
943dd6f2-98a6-4f8f-91aa-36637a9885a0	C282.TCGA-14-1458-10A-01W-0643-08.4_gdc_realn.bam	9e0850240093b63d3562540e509024b1	13540383646	live
50dfdd3c-6db8-439f-baca-f7d25dd719f0	C282.TCGA-14-1794-10A-01W-0643-08.8_gdc_realn.bam	3adfc5ae981e33a2ad4434d97613de84	23083252449	live
f10d32f4-a0e9-498a-885b-cf1455e63c8f	C282.TCGA-14-1795-10A-01W-0643-08.4_gdc_realn.bam	adb82a1ecaddb9bc89082aff8f9148b8	13117023039	live
49b9ee4c-ab34-4ac9-8524-12cf6ca1b6cf	C282.TCGA-14-1821-10A-01W-0644-08.5_gdc_realn.bam	b89338283fe1ce748eec71d206cfb331	14482405346	live
9a068240-bdda-428d-9d90-8b748808ade0	C282.TCGA-14-1823-10A-01W-0644-08.4_gdc_realn.bam	e3950857caddbc481b5e5fb53f720fa4	12578085272	live
4a2d4b27-994f-4884-87e9-c6cc3e3f1128	C282.TCGA-14-1825-10A-01W-0644-08.4_gdc_realn.bam	5f766c6a9d3d047d71ad1d8cdc381132	9517007348	live
6597d428-c542-491a-a048-c50be48665da	C282.TCGA-14-1827-10A-01W-0644-08.5_gdc_realn.bam	223db1c9c68c5c8c5d94f6fb225a6bca	14834909695	live
042b99ba-a65e-41db-924a-af6b2458ad10	C282.TCGA-14-1829-10A-01W-0644-08.4_gdc_realn.bam	a2b587c5ca3010fb6ecbe7ae68de0377	15019844765	live
68fd89e3-ae3d-4c84-b1be-4d36bd482a6a	C282.TCGA-14-2554-10A-01W-0837-08.3_gdc_realn.bam	402f1c105cd106ad0c42b8f107b8744e	19232765802	live
588424a5-333c-4df4-beec-dee5ee4975cb	C282.TCGA-14-3477-10A-01W-0922-08.2_gdc_realn.bam	75bacda5b5b91aa4a7cff668e66dd98e	22824269591	live
af1d0c94-b7b1-4234-af9c-6419519dd757	C282.TCGA-15-0742-10A-01W.5_gdc_realn.bam	3d926cbd69c9c47b1c0d7dcd02a2c485	20334519069	live
0003003d-5d6c-4a8d-956b-f59995108b26	C282.TCGA-15-1446-10A-01W-0612-08.4_gdc_realn.bam	c9d24c1a2b3014dac5ef18d45ee8ecc3	18472613817	live
801fdb7d-5afb-4036-b0e3-cb770a062ac6	C282.TCGA-16-0846-10A-01W.4_gdc_realn.bam	454895118f16e02468ab53d9522f4848	31425553986	live
b833b1c1-cb94-412e-bb0a-bb69b651511a	C282.TCGA-16-0848-10A-01W.5_gdc_realn.bam	c1ca832d49036261f2c09f561c1a187d	29230212958	live
66d1d54e-c182-4c9a-a938-299925f98c92	C282.TCGA-16-0849-10A-01W.4_gdc_realn.bam	aa0abce2a82d44dfa011f950de154ae1	31222039876	live
3f560518-1c2d-427b-8f95-0af99ba54cd5	C282.TCGA-16-0850-10A-01W.4_gdc_realn.bam	9210463b6899d82637f616b93c9a3f31	30321531946	live
0d0d07e1-eefa-41fb-bd1b-e66f2c3a2912	C282.TCGA-16-0861-10A-01W.4_gdc_realn.bam	0e81259fc9823cb5e0c3825166fbb8f4	28263150043	live
802c1002-c7bc-408f-8f4f-8aa31afd2a71	C282.TCGA-16-1045-10B-01W-0611-08.3_gdc_realn.bam	d5ebd273b6055efcfe67c9a53ff900ca	16839562742	live
5701b93f-5859-47ce-9685-0f4e3283afc8	C282.TCGA-16-1460-10A-01W-0643-08.4_gdc_realn.bam	e56455a39a17c6bcd50597e2115ddc3c	16781216184	live
0d3880ea-f17a-4b79-b2fc-1b2655015d71	C282.TCGA-19-0957-10A-01W-0643-08.7_gdc_realn.bam	cb04d11d9de458f21fa9de340e240d2e	23288871439	live
b2087795-c3de-4ff5-97c0-7152475fb331	C282.TCGA-19-1385-10C-01W-0643-08.5_gdc_realn.bam	69f7105664f196a35c78461001229977	15718503663	live
7ae63348-eea3-41ca-b7f7-ffe550df6146	C282.TCGA-19-1386-10C-01W-0643-08.4_gdc_realn.bam	5e2e066ce124ab90ffd86561bd85157a	15133798188	live
ff1ce44c-80cf-47d2-b7a5-f25c7618ad52	C282.TCGA-19-1387-10C-01W-0643-08.5_gdc_realn.bam	d68cf43839be90aa5b11b08019b40734	15391357388	live
ffedbe35-3aab-40fa-9584-64d3f2c87294	C282.TCGA-19-1388-10C-01W-0643-08.5_gdc_realn.bam	daaa4f26d05f6448e2939fb799cdaf5a	13472011615	live
5efcedb5-07a1-4fcd-a362-e316182ad833	C282.TCGA-19-1389-10C-01W-0643-08.5_gdc_realn.bam	38cdc969d75616f31a2423979d4bc291	16159196878	live
b1e2dfa1-7cd5-47e2-8ff6-53c5e2c1a2c8	C282.TCGA-19-1390-10C-01W-0922-08.3_gdc_realn.bam	921e34500e6b3b91ba6d7dbefbb3769c	23825541317	live
2c1e97a3-891f-4518-8b8a-5ec73f687d00	C282.TCGA-19-1786-10A-01W-0643-08.4_gdc_realn.bam	b64b2cab50b4b03c6c59a458f44bee4d	15336435875	live
d7a75cdb-18a1-4f32-ab1c-66ff9c696132	C282.TCGA-19-1787-10A-01W-0922-08.3_gdc_realn.bam	416739a4ab07d611320fbc2d4193e478	21796875004	live
3f32fb9d-80bc-4e85-b201-1e6482d3dc72	C282.TCGA-19-1788-10A-01W-0643-08.4_gdc_realn.bam	94e83f1c8f56eaa1f03e829a132047ec	13683358024	live
dd2505a5-9e47-42e3-a547-f3e0ff5fea7c	C282.TCGA-19-1789-10A-01W-0643-08.6_gdc_realn.bam	8a758effd17f03bd8f368920908717b9	21772439384	live
06e5e8ed-3f37-431d-be23-59196ec0c399	C282.TCGA-19-1791-10A-01W-0643-08.5_gdc_realn.bam	0c47f8163bc9eb9fbace351c9985b97c	12084268972	live
4cefb6ee-18a6-483b-bb09-182179c1bf62	C282.TCGA-19-2619-10A-01W-0922-08.3_gdc_realn.bam	9d57c20a3e79f404e53c1882a9c5db3a	23911319814	live
4ae875ed-7da5-4c30-aa7b-d5c647713c3d	C282.TCGA-19-2620-10A-01W-0922-08.3_gdc_realn.bam	7e710f04c23aeecf896a12ead1f11772	22756770337	live
4df48663-f984-480a-9fb1-0a20463352a7	C282.TCGA-19-2621-10A-01W-0922-08.3_gdc_realn.bam	e12542656fac011a2f1d5ae3541cfb00	21705550050	live
2347f459-5896-47ad-a614-b7f49cc194eb	C282.TCGA-19-2623-10A-01W-0922-08.3_gdc_realn.bam	e1fe3d952f6d53c8d86ab470c0f6fd19	23212687892	live
5a6ce7e7-bfb6-4c01-bde8-e84940c3a0e1	C282.TCGA-19-2624-10A-01W-0922-08.3_gdc_realn.bam	951d267bb32609b97087a7833c964b38	23088917083	live
a806f2a6-a7bc-4c61-beb8-a098af50bc07	C282.TCGA-19-2625-10A-01W-0922-08.3_gdc_realn.bam	131530ec366edf4f0ea18207803c599f	21630261763	live
5c9410eb-cd15-4662-8894-6b9a0ec5b92b	C282.TCGA-19-2629-10A-01W-0922-08.3_gdc_realn.bam	321950ac110004104b0d86e7fe2b5b2b	24142737496	live
132eb8e0-8236-4905-9769-10b553ee8be4	C282.TCGA-26-1799-10A-01W-0643-08.4_gdc_realn.bam	1e061844f017e1eccbeb1f72890c4ddc	13808507269	live
c86e9e3c-1449-4480-b546-f9508bd05fd4	C282.TCGA-27-1830-10A-01W-0644-08.4_gdc_realn.bam	245ddcd0d6bcd98452f8ad737d2af152	17422451952	live
8209a116-c5e5-45a3-9e68-2b7beeb99b69	C282.TCGA-27-1831-10A-01W-0837-08.3_gdc_realn.bam	f39942fde750e774d873baa867aa585c	18558768015	live
c447faf9-c2e2-4d27-bf77-2e0de4c43988	C282.TCGA-27-1832-10A-01W-0644-08.4_gdc_realn.bam	3069fc2702fa868cf851cb197134d429	7434769774	live
6892f2c8-93d1-48c6-b057-4bcd4bc254d7	C282.TCGA-27-1833-10A-01W-0644-08.6_gdc_realn.bam	8d6a5e987df6680f7facca62446669e5	15012668974	live
a9be4ad3-81eb-45de-b9d2-e8f01a38acef	C282.TCGA-27-1834-10A-01W-0644-08.12_gdc_realn.bam	5766ab0ddfb9924917b1e9f14be2f3eb	19821723013	live
28d900ac-917b-4e69-8956-32f66c2c25f6	C282.TCGA-27-1836-10A-01W-0837-08.3_gdc_realn.bam	b7445486d38ff86d1a85c1277f6f374d	17899969698	live
cc4612fa-3335-4744-b3b4-d88806e465f6	C282.TCGA-27-1837-10A-01W-0837-08.3_gdc_realn.bam	a38bd0093aa1b9f7f8db8bc9f4c53a54	14844465067	live
b30721ca-bd27-4cd5-ba83-7f279ee3d371	C282.TCGA-27-1838-10A-01W-0837-08.3_gdc_realn.bam	1afb3004e5870b049facafae6f219b9b	16163514422	live
5695922f-b101-449e-8089-ff90d88eee3a	C282.TCGA-27-2519-10A-01W-0837-08.3_gdc_realn.bam	10168f9826c441ebc6465779f89f1551	21880535350	live
5d0ae7b3-4545-40df-ba67-e70f6b6841c7	C282.TCGA-27-2521-10A-01W-0837-08.3_gdc_realn.bam	0ba1c1ec4bf280c7fb4921da54617858	25004651535	live
f49c510d-25fa-46b5-be8b-8254a8524436	C282.TCGA-27-2523-10A-01W-0837-08.3_gdc_realn.bam	8f60406faa82a8d3ed82efdc6096b4bb	19500234866	live
fe12f1d7-b1d4-4ff4-bbcc-a22be87f0b8d	C282.TCGA-27-2524-10A-01W-0837-08.3_gdc_realn.bam	eda4ad071fdf59c0eebc14e8fb51bcc6	23218702784	live
1a0dc1ec-2bbe-41bc-8a29-89954a1cb40e	C282.TCGA-27-2526-10A-01W-0837-08.3_gdc_realn.bam	e0046f66bbdb8e2fee3da5a7e49650e2	20027583184	live
e168a5b3-c080-4ef5-a133-6a16ee6566b3	C282.TCGA-27-2528-10A-01W-0837-08.3_gdc_realn.bam	3bb12889dd2b2d8ec18b0e50566f9422	19930958619	live
d434d633-4a94-4593-8d7e-5b32de012b20	C282.TCGA-28-1745-10A-01W-0643-08.5_gdc_realn.bam	79e63ceb39645c1cc3b5167d882f12d6	12380172964	live
181f928c-db7a-497d-829d-4bce81cb41dc	C282.TCGA-28-1746-10A-01W-0643-08.6_gdc_realn.bam	69ff04e295dd25bba4365ac53a51586b	20342403535	live
a72b18d4-1c42-4412-9bf6-18b642ef8b88	C282.TCGA-28-1747-10B-01W-0837-08.3_gdc_realn.bam	d6940aea1d316c0bd671943a74190eff	19329113633	live
57bca187-7fad-4dd1-92b1-288eb9d82812	C282.TCGA-28-1749-10A-01W-0643-08.4_gdc_realn.bam	8212d8bc1a8d8371849d7cc85b156349	18746093242	live
85a3fdb6-8191-4475-83a6-06efe009fb90	C282.TCGA-28-1750-10A-01W-0643-08.6_gdc_realn.bam	b8afc86c60daa04891ecdc8d6eefe1f3	13430411659	live
0b8a3dd7-5d53-4068-9741-e6be7cc202fd	C282.TCGA-28-1751-10A-01W-0643-08.5_gdc_realn.bam	d67c4f42064b5861b483bec3bf0a1fb4	14180584849	live
41f060fa-6b93-4fb2-a35c-4cfb996c1908	C282.TCGA-28-1752-10A-01W-0643-08.6_gdc_realn.bam	64437fb07662defab1013f19e288fa5c	13858340339	live
af13e450-aab9-45a3-ab8e-e97b6173910b	C282.TCGA-28-1753-10B-01W-0837-08.3_gdc_realn.bam	4c0fe632c70185b252f7f5fa42935151	19694013407	live
de6e9172-0c21-4786-88da-74dffc562316	C282.TCGA-28-1755-10A-01W-0643-08.6_gdc_realn.bam	ac6578c1ff260f40136701006985405b	14022005714	live
3af5388b-7eaa-4084-884d-a51e78c72ac3	C282.TCGA-28-1757-10A-01W-0643-08.3_gdc_realn.bam	58842b406871c186fcafdb8e87ab0e4d	14030057297	live
a53d9355-d625-44d2-99fe-12f912f66298	C282.TCGA-28-1760-10A-01W-0643-08.5_gdc_realn.bam	f5d46f51cb89ecbe264d6b0a942228f8	14351984669	live
2fd2d8ed-65c0-4be9-9ca0-fadf0df019e5	C282.TCGA-28-2502-10A-01W-0838-08.3_gdc_realn.bam	ac7f6768ff10a0d82641c29e467b96ac	21131260737	live
a2dd9c4e-fe79-4c39-9bae-caa75ad2d72e	C282.TCGA-28-2506-10A-01W-0838-08.3_gdc_realn.bam	4ab3844096070bd7c7186a012be25d58	22494214231	live
6646e0dc-173a-4a68-9baf-457ce6226ee9	C282.TCGA-28-2509-10A-01W-0838-08.3_gdc_realn.bam	e69f873fa6922166a5ef1fdcbfa8fa5d	21377345534	live
cddc38cf-00c3-4566-acd5-b1483880dd0b	C282.TCGA-28-2513-10A-01W-0838-08.3_gdc_realn.bam	3ac6db7c8ce53f7e501465cb2be2e514	21534317240	live
9c4c7421-53c9-4b2a-a5fe-a6f74cf93756	C282.TCGA-32-1970-10A-01W-0838-08.2_gdc_realn.bam	33715cafe8f8dbe8e936a0ab8c13fa57	19936643785	live
a17ad9d1-e1af-4894-8b64-32d6034e9909	C282.TCGA-32-1976-10A-01W-0838-08.2_gdc_realn.bam	0af81d4f4aaa1170f8c7bfb2fbfd6121	21005056454	live
c4d1af97-5d21-4062-9c11-56f14828fe8e	C282.TCGA-32-1982-10A-01W-0838-08.2_gdc_realn.bam	c01ce2ba19ccb7df43c1b4db4bd58eb7	16379492389	live
650f2409-1739-4bb2-883d-ce9ca6da85b2	C282.TCGA-32-2615-10A-01W-0922-08.3_gdc_realn.bam	222879a039136e30c3e34d09b6a194bd	22323849006	live
a0b8c261-7251-4449-b338-e6cad16f34c4	C282.TCGA-32-2616-10A-01W-0922-08.3_gdc_realn.bam	eca6bce25a4289f3a4994a29b5a77f31	24929468351	live
940fa11c-aac7-4d53-9556-97c446f544d6	C282.TCGA-32-2632-10A-01W-0922-08.3_gdc_realn.bam	85a8406586a847720729ad5a74f5f5d2	22944406527	live
c6f56e9e-e875-4598-b8d5-69f82402178e	C282.TCGA-32-2634-10A-01W-0922-08.3_gdc_realn.bam	ae89d5b973584ffe4201751a0ffdeebf	22814977256	live
3863dab3-2dc1-49ba-a6d9-0a9c55703a13	C282.TCGA-32-2638-10A-01W-0922-08.3_gdc_realn.bam	ec0d096491a9181cd1fe1bb3cc9b54c1	20943824266	live
72b30aa6-8b3f-4d73-a8e1-894aa30cb728	C282.TCGA-41-2571-10A-01W-0922-08.3_gdc_realn.bam	b89d3f004ed383de929d0fcb8433e9c4	23407709659	live
e285bdca-dc55-4f41-b025-5be157a08912	C282.TCGA-41-2573-10A-01W-0922-08.4_gdc_realn.bam	aec727864a9f57bea6ed817422d33495	24978444371	live
1e492d0e-945a-4287-8e31-abada5ea4da4	C282.TCGA-41-2575-10A-01W-0922-08.3_gdc_realn.bam	860b186324b058a9873e233c7853eb0c	23618389739	live
912b67ab-dee5-44e4-9cfc-8f92374c26af	C282.TCGA-41-3392-10A-01W-0922-08.3_gdc_realn.bam	5ef71ab66db4f54ae8698cd0e441c577	24038529359	live
203b9a2f-f700-411c-a1ff-580b65978ce3	C484.TCGA-74-6573-11A-02D-1845-08.2_gdc_realn.bam	f625895d9120baed00fb211fcec30f68	11545644240	live
