## Supplementary material for "Cancer Classification from Healthy DNA": OV_W

id	filename	md5	size	state
82704a7d-a720-46b4-a0b3-3cb7b78e416b	C239.TCGA-04-1331-10A-01W.5_gdc_realn.bam	f205b70c032e4dcbaebf82def7e11645	27416167597	live
21fc93b7-e01a-4942-ba6b-c9a5028c4e60	C239.TCGA-04-1332-10A-01W.2_gdc_realn.bam	681c2f0db8f1cbc0f2964c3f76973e76	12146475680	live
32e9da64-2923-4aa3-9f0f-0aec7ea50007	C239.TCGA-04-1336-11A-01W.3_gdc_realn.bam	689564ed753dd4b77a3caaad2b0d5f8e	17981227132	live
e808da74-8ace-4a6c-b3b1-16eec896353b	C239.TCGA-04-1341-10A-01W.6_gdc_realn.bam	1cdb2466a972a08eb71314d36dec70d8	18560652448	live
5be73629-eef0-4322-aefe-9bbb0823de5c	C239.TCGA-04-1342-11A-01W.6_gdc_realn.bam	fbfb20a24f2205ca84b7598c01c8d9a9	39938512150	live
65188600-0933-4b7b-9cdd-eac182199770	C239.TCGA-04-1343-10A-01W.2_gdc_realn.bam	ed849aa1d7e8587954f32047c6274b5a	22154286574	live
3a9ba407-ae3e-4684-a1e1-a6bc128f2029	C239.TCGA-04-1346-11A-01W.3_gdc_realn.bam	0032de9d6bcbef380aab6879611a05cd	22369867595	live
9074aa19-25bd-409b-89ca-bb03072f5cd1	C239.TCGA-04-1347-11A-01W.8_gdc_realn.bam	8e031e473072a9e59358a3869ee5ead1	15726426454	live
704e663c-d4d7-4eb9-ac97-4463c07c9eb4	C239.TCGA-04-1348-11A-01W.2_gdc_realn.bam	8191ed43e338b8f97384545ff1973ee3	19960826704	live
494dcd7e-6775-4bb8-874e-5c5f2da5874f	C239.TCGA-04-1349-11A-01W.2_gdc_realn.bam	a28052997df6e2ee5044d93d5a10f04f	19426775796	live
88e070a2-67f5-44eb-b9b0-b4e159630a69	C239.TCGA-04-1356-11A-01W.8_gdc_realn.bam	27d5313705255eaf9e94a492e487e2dd	31752293655	live
1ebbfa93-af2b-447f-9122-51a541e7e362	C239.TCGA-04-1357-11A-01W.7_gdc_realn.bam	3e8af1d1d0160784c306e25f0ea6f905	27593071127	live
c10042d5-295d-494f-b842-ad37fe45ca50	C239.TCGA-04-1360-11A-01W.7_gdc_realn.bam	507c12806f71366b9263d0b20fdcfa80	31799535081	live
1a33b5cc-b9d9-4651-ba94-af9c252acd34	C239.TCGA-04-1361-11A-01W.4_gdc_realn.bam	5e669c7fa8affd82181a3ff9259c000a	20533570316	live
d5fee498-bc60-41c7-8421-b536f9fb96e5	C239.TCGA-04-1362-10A-01W.3_gdc_realn.bam	591bce22d3e63afa198c29c63a185fb4	19508504262	live
955db356-a264-4171-b50b-9dc9ac5c5fa7	C239.TCGA-04-1367-10A-01W.11_gdc_realn.bam	b4b6ccdd3bf8deaa43eca84e49d557f9	30842606098	live
d514656a-43a5-45de-b2c5-9262d2a84d57	C239.TCGA-04-1371-11A-01W.5_gdc_realn.bam	0fe775bcee6b08a4c3b5f7c4191098d7	20518932116	live
a5aaa6f7-9e10-49df-a017-1ee4fbf3837a	C239.TCGA-09-0364-10A-01W.3_gdc_realn.bam	3a0772b04c6b1dd38f70f5437494a373	1804531138	live
b24715ab-ed88-49f0-a140-c95a9472cbc5	C239.TCGA-09-0365-10A-01W.6_gdc_realn.bam	509b0f8daae8f11f0d352349fdc4ad54	37135206954	live
ed51f5c8-20c9-4a65-92be-e8a02b5fa074	C239.TCGA-09-0366-10B-01W.8_gdc_realn.bam	da46e34afa9adac02bc07c4097bf54cf	34731032291	live
fb7aced6-12c0-4cdd-86e9-db550a83873c	C239.TCGA-09-0367-10A-01W.7_gdc_realn.bam	4b1c359ddf7ac3a57a107682be20e49f	27086523477	live
8a0776b8-326e-4fce-b613-1ef5bf33d7bc	C239.TCGA-09-0369-10C-01W.6_gdc_realn.bam	0e86c2784a4bc4c1f88bbdd0fa4cbac9	31626378797	live
6726e87d-ff98-45c6-817c-031473f5e20c	C239.TCGA-09-2045-11A-01W-0799-08.2_gdc_realn.bam	b4486718cc521f3dfe895f235fdf0248	12629696216	live
f73a3df5-2df5-4f1d-bf7b-1356391659c6	C239.TCGA-09-2050-10A-01W-0799-08.2_gdc_realn.bam	b9499d1a5c5912ae527d5adf1f3f2af5	18108626699	live
68eb9e4b-0e90-40f4-9922-d833dc787a8c	C239.TCGA-09-2051-10A-01W-0799-08.2_gdc_realn.bam	aeb4dd08d8682c81a43ad2be29b08d66	18690060258	live
44d6669d-aa4e-4fe8-ba29-fb18ae5101de	C239.TCGA-09-2053-10A-01W-0722-08.2_gdc_realn.bam	f973c63beec4be394aa60f02476cebc6	22065546910	live
c9d48ef5-773d-4abb-b209-2b7ffd6378ad	C239.TCGA-09-2054-11A-01W-0722-08.3_gdc_realn.bam	d38bd3f9bca4f03c7afc19b6d1a0b0d8	27669536599	live
9f9aad85-3e5d-4d10-b97d-c3bf19b5e80d	C239.TCGA-09-2055-10A-01W-0799-08.2_gdc_realn.bam	3272d940ca61c290932be4043314cefd	18078488641	live
072ff018-5ef2-4fb0-bc79-9d342c8d9237	C239.TCGA-09-2056-11A-01W-0722-08.2_gdc_realn.bam	11cfd4f67f18c5e950df4a1d9346deb3	20226660889	live
18c27e7a-2a5f-438e-a4c0-39140e3d95ed	C239.TCGA-10-0926-11A-01W.7_gdc_realn.bam	8c86cb05a83846de9a0935ea63b9aa72	24979544374	live
19128e06-e44d-4c3a-8f8e-ed0ac0ba323d	C239.TCGA-10-0927-11A-01W.4_gdc_realn.bam	b423016e23192bc6acb38981e5db1bd3	10567171322	live
fab18fd0-f436-4a4a-9f84-838b12c04ec4	C239.TCGA-10-0928-11A-01W.3_gdc_realn.bam	40632f0487dbeadc518904ac3cf75f9b	3564672061	live
77eeed62-445a-4c47-9b96-2268030b9f72	C239.TCGA-10-0930-11A-01W.6_gdc_realn.bam	cee5c97a76b3b531a4a71a5a4a734a3e	25523056068	live
a1ece097-243d-425e-9cf6-18f0ce1b704b	C239.TCGA-10-0931-11A-01W.5_gdc_realn.bam	72c13dd20c88659a73e815d005661dca	46977937006	live
06e7a617-9620-4b8d-a5ba-f78d4468d88c	C239.TCGA-10-0933-11A-01W.4_gdc_realn.bam	68480785bcd8a3c9168d899aa9011208	27585268841	live
70d48af1-e1c5-4cfb-85ae-345775c0b641	C239.TCGA-10-0937-11A-01W.3_gdc_realn.bam	8ea50b06c3d32fe4cd1b5e97f9200c6b	5177257068	live
d611a9d9-9c71-4a32-beb9-cc8058a72f4b	C239.TCGA-13-0714-10B-01W.3_gdc_realn.bam	13acddb546a433825d89e4ba04f15ec0	712158301	live
2bb32af7-248d-49dd-9f7d-442a5124c3f3	C239.TCGA-13-0717-10B-01W.3_gdc_realn.bam	e679ca8c2fb0cba8619caad0dcfb1a9f	558975779	live
9d4193e0-fa0a-41cd-98d9-7be5118b9420	C239.TCGA-13-0720-10B-01W.4_gdc_realn.bam	c8067febffc8879b8e2f75f621276112	713223534	live
88e72070-f969-4875-86e9-86053c6a6f55	C239.TCGA-13-0723-10B-01W.10_gdc_realn.bam	2e0c58a5988327f8f5ad10967dc7d5cd	43543698339	live
b72343c6-759c-4f0a-9b0e-9aca53dbc196	C239.TCGA-13-0724-10B-01W.5_gdc_realn.bam	41d74595563fc058ed359ae163146485	9089522640	live
a0e616d1-832a-4443-87cf-9a9627ed02b4	C239.TCGA-13-0726-10B-01W.10_gdc_realn.bam	d6de0f1960aaacc0f63d7d7612d772be	44916089206	live
0a036547-c0f3-4763-8ea3-0248f046429d	C239.TCGA-13-0755-10A-01W.3_gdc_realn.bam	f9cd0d85e04abf0bfdd12b2de8912d33	14530056904	live
fb9a0ac7-2d1f-4a8a-990f-cc714f46d24a	C239.TCGA-13-0760-10A-01W.2_gdc_realn.bam	a3a008194d7a5cd4be004a367c6d4494	21402620051	live
a7f1561a-dada-4d30-a4a8-76318de080b9	C239.TCGA-13-0764-10A-01W.5_gdc_realn.bam	33f253f2eb34e8251ad728f4a52d6191	12566735707	live
cd8945cc-c07c-4ddd-9f15-d63349ceb0da	C239.TCGA-13-0766-10A-01W.5_gdc_realn.bam	2ae93b161b7b1b71e92b5702d9b8c3f6	14151558849	live
da8bf409-a572-46b1-ae2c-6501dfe6292e	C239.TCGA-13-0768-10A-01W.5_gdc_realn.bam	1ebe9d5439b7c67f889bf5dd1aac8905	12628359705	live
eed3f4f8-3306-4292-b9f7-8b4893446b42	C239.TCGA-13-0791-10A-01W.3_gdc_realn.bam	c056e58100bce8679f3bad5226360510	20378154549	live
7b9357e2-13eb-46a0-a39f-c8e16922de4d	C239.TCGA-13-0794-10A-01W.5_gdc_realn.bam	21637a0e85236e75515b16df78d6bb85	6879238765	live
c9fb225f-0b00-49ea-a9f6-9e143cc3db85	C239.TCGA-13-0795-10A-01W.3_gdc_realn.bam	d9eae5e91af61d44cb96345eacdada57	20734033989	live
662dfb77-cbc6-4128-aef9-1255b5b3a2a0	C239.TCGA-13-0797-10A-01W.8_gdc_realn.bam	32691b86dce61db428cc852bac26cbf9	12539264468	live
35004848-2fdf-4a09-b519-b82e68f0e6bc	C239.TCGA-13-0800-10A-01W.4_gdc_realn.bam	b51b9cb3d4d25634f1c0e194751eac10	24871124477	live
ec5a5c1d-0e91-4459-95fa-f77a6bcb4e9c	C239.TCGA-13-0803-10A-01W.6_gdc_realn.bam	10f5bcd735a2c2d7995a629dcdc1fd06	14684824672	live
cfd01819-3cfd-4eca-b7fb-33c2925f6224	C239.TCGA-13-0805-10A-01W.5_gdc_realn.bam	fd48118ebe650a49f9945633c57c0a72	13774506570	live
9f3ef57e-69af-4060-a050-d4ed9182db6b	C239.TCGA-13-0807-10A-01W.6_gdc_realn.bam	c71c3da3b60a1bc36836339638d8fccc	30087194308	live
7bf2a5d9-0eeb-4e91-92da-639177d7c34d	C239.TCGA-13-0885-10A-01W.8_gdc_realn.bam	f6ce83d835148571fff2251792e8e408	25624245677	live
5820c55c-c52d-4b14-a586-c236052052fe	C239.TCGA-13-0887-10A-01W.5_gdc_realn.bam	79c2cfe7272559457d730940c8840077	23823889123	live
660b5854-2c6b-4724-83b1-aa74b9e3af8f	C239.TCGA-13-0889-10A-01W.3_gdc_realn.bam	7dc53c2419296432b815ca5440760d5d	3872950261	live
1ddd382f-3a26-4da6-bcce-fa2e61696d64	C239.TCGA-13-0890-10A-01W.6_gdc_realn.bam	a2a24d0787dd00a9e8bf5bfe87efc2d7	32622905551	live
6b019e4b-8a3d-41a2-9cef-eaecf7d8889d	C239.TCGA-13-0894-10A-01W.2_gdc_realn.bam	19ca5546875005f456bfe93c90b3d712	20516263479	live
4c9e00bf-2c66-4f04-a0f9-e5e18cb08299	C239.TCGA-13-0897-10A-01W.6_gdc_realn.bam	8e119090b238a4aa9e71b022d15edc17	26016323814	live
4a82df40-4930-44d0-8c2a-8a2e81f45f21	C239.TCGA-13-0903-10A-01W.5_gdc_realn.bam	842985eb54198bbe732b297e8699480d	25490894751	live
689d329a-1f15-4404-b3e9-67b040ba4dae	C239.TCGA-13-0905-10A-01W.8_gdc_realn.bam	56c49d42eac9671f5dc6a6bf20a38bc6	27576152938	live
b82ecb1c-6c7b-49f6-86b4-5362ff6629ea	C239.TCGA-13-0906-10A-01W.3_gdc_realn.bam	54e8c7a09cbf5442f4f79f9dc4e3f548	4743525471	live
3b13b023-0325-4d6c-850f-0f5534f7d42b	C239.TCGA-13-0908-10A-01W.7_gdc_realn.bam	dad8148804301e31f558121fc1d4e525	44297789827	live
3859386b-5f5f-4342-a61f-21cef6d44781	C239.TCGA-13-0910-10A-01W.4_gdc_realn.bam	362bf4332924cb77472dab2afecac805	23454749137	live
fd206aa0-47a0-4eee-83de-162018a86217	C239.TCGA-13-0912-10A-01W.7_gdc_realn.bam	9fcc2b7bffbe663dac069c44fdb92d77	25338778090	live
657515ff-92cc-42f2-af9d-f1ad55ad4193	C239.TCGA-13-0919-10A-01W.3_gdc_realn.bam	8e9f3b09887a8f72a0f55651ce2d3dcb	3599687792	live
bce2cad9-81fb-41fe-9949-5112f429f4ba	C239.TCGA-13-0920-10A-01W.6_gdc_realn.bam	beaac2c29017388ccaf02b6d8dfe437a	23895031861	live
ac52fde5-c591-43df-9294-3b97fdba5a7a	C239.TCGA-13-0924-10A-01W.4_gdc_realn.bam	50b3bff30731e85ba0a0dd7c3a79446d	1696443897	live
17e87039-8831-42e3-928d-8ae814b0ebd1	C239.TCGA-13-1403-10A-01W.3_gdc_realn.bam	a22a176aefc27e32b9502944b610c7b1	14466137163	live
c35132b7-5c12-479c-ae6c-38484bcb6524	C239.TCGA-13-1404-10A-01W.3_gdc_realn.bam	2c698097377ef68d4009955844370992	18237713422	live
73d71fa8-75b0-47ac-9137-c5aee6660c78	C239.TCGA-13-1409-10A-01W.7_gdc_realn.bam	c69c469c24691b309dc99b13d951c1fa	39453422777	live
efaedf6c-46bf-4e9f-8fce-901f1eef3558	C239.TCGA-13-1410-10A-01W.5_gdc_realn.bam	1202fc698190c8a948fc0873b7f5204f	27969802631	live
c85453a2-aeb1-4699-9bc2-66ebe099ba0f	C239.TCGA-13-1411-10A-01W.2_gdc_realn.bam	3c8e157921a7a997c0cfd1fe639bc547	18937486666	live
cb315f03-b553-48f7-8eb7-bb65ccabcd24	C239.TCGA-13-1412-10A-01W.2_gdc_realn.bam	9ec4a16e5755e57b942ef893365c86f7	18062402498	live
c46b2b5f-9cd2-4c12-8032-fefd9ab4a033	C239.TCGA-13-1484-10A-01W.4_gdc_realn.bam	60e9a30deb38fb245c2693800c294f08	23661871144	live
1c7f5657-0541-49b6-a006-9481ae65d009	C239.TCGA-13-1487-10A-01W.5_gdc_realn.bam	417f6f412d2fab396c3131c6eb52bc67	32043211238	live
0d4fdce7-eb1f-404d-9d91-fd47588ca20b	C239.TCGA-13-1492-10A-01W.7_gdc_realn.bam	074ccae9db0cd94e99eff60cb469b0c7	29141706536	live
cd52a563-5d86-41f9-9f2c-9db8fb5d1036	C239.TCGA-13-1494-10A-01W.7_gdc_realn.bam	90eff55e1caf9f22b537c31814202d3c	31832235086	live
45bfec93-24f0-4006-9b5e-7dd2c1cd070b	C239.TCGA-13-1496-10A-01W.6_gdc_realn.bam	e8d55bfbafd3e1b4c3801a23d18c9861	28210678566	live
86a6fa4a-c0b2-4384-aea8-6854c2c7a985	C239.TCGA-13-1501-10A-01W.5_gdc_realn.bam	5fb8b7e8238001c941343ac39e96e212	26477793403	live
07a9e595-023d-47d5-97fa-3fcc62f5d0c6	C239.TCGA-13-1504-10A-01W.6_gdc_realn.bam	74451615312647e65cc6e6e69c0a9e0b	35466456040	live
db10ef32-48d9-4e66-858b-7a6394f1d730	C239.TCGA-13-1510-10A-01W.7_gdc_realn.bam	428d125badf39384a092d2b29596adac	33675458975	live
f47e3546-5845-49d0-9143-63519d9f7661	C239.TCGA-13-1511-10A-01W.6_gdc_realn.bam	bddbf04c1e013e9d30f104f9e8e638ef	14091722877	live
2c616308-fd67-463d-850e-195f48ba38a9	C239.TCGA-13-1512-10A-01W.7_gdc_realn.bam	f0b0529c99c41798f9a4c550210b5a19	31476612110	live
670f70de-91e2-43fa-b0fb-69e051301c2e	C239.TCGA-13-2060-10A-01W-0799-08.2_gdc_realn.bam	3d78489a149421c45fd20b3f07f3a551	20303740929	live
f3e22325-3b5a-4f5d-8441-51a3607b5c09	C239.TCGA-20-0987-10A-01W.7_gdc_realn.bam	d45635d9779923cc2b96b3df463d38d3	42283770186	live
bd2709db-b8d9-4031-8420-aa0635af686d	C239.TCGA-20-0990-10A-01W.6_gdc_realn.bam	9ac4992daf5b657a5e603c5053931194	31974327578	live
134eed7e-c521-4dbe-a330-de33f8a12b5c	C239.TCGA-20-0996-10A-01W.3_gdc_realn.bam	6ebdfc9b1a8eadf0f3bbb9b13cf2b206	19503746975	live
f2ec87d2-1c61-4c23-bea7-6bbafa8a6d4c	C239.TCGA-23-1021-10A-01W.2_gdc_realn.bam	39c5553d5be405e1aca1ae076ca5e440	19161560234	live
969bcb55-dee4-4e80-9cc4-47934aac3a74	C239.TCGA-23-1022-10A-01W.3_gdc_realn.bam	7a734f3b20c75b4ca411bf7a53522e73	19910160777	live
f0b5ba49-62ec-45d0-bb9f-68145cd65a2c	C239.TCGA-23-1027-10A-01W.6_gdc_realn.bam	c903126d0ab01d5ec3599f7db672adf7	37982568325	live
d00e8b2a-44c9-487f-88f1-6471e2c878e2	C239.TCGA-23-1030-10C-01W.5_gdc_realn.bam	ad72e7c20e6b3d048da36e023cddef9e	29993813984	live
2ebe4b8d-73fb-475e-aa63-2536df74ac24	C239.TCGA-23-1031-10A-01W.7_gdc_realn.bam	48815c3a2ff29b17c1e3f333a9eeb734	36720223391	live
c703d9d5-47cf-4d16-b75e-64f57edf953a	C239.TCGA-23-1032-10A-01W.10_gdc_realn.bam	f0d7b213b55a7fe5e68b577ece9c9624	42280958935	live
85d16e32-93ae-4191-aebd-bf8b5ecb0319	C239.TCGA-23-1113-10A-01W.6_gdc_realn.bam	d4eded0240265fde1aa92b92ab542180	37020786101	live
0ea76cc2-084f-40bf-8718-0c81c55fb1fd	C239.TCGA-23-1116-10A-01W.5_gdc_realn.bam	c1ad67cd8cbf05c0544d1c03482872fa	30179499261	live
50394ba1-a633-46d9-a3d6-5bf046ba7b23	C239.TCGA-23-1117-10A-01W.2_gdc_realn.bam	73fb887b4ad81b6548aec580c71f574b	18601281215	live
ce489ee2-f0dd-4a7f-a171-620b1a7a625f	C239.TCGA-23-1118-10A-01W.3_gdc_realn.bam	e7e841329f81ba3ed862d40ce14ee61e	19829594697	live
525f520a-d7e6-42e0-82c6-d46459a1bfca	C239.TCGA-23-1121-10A-01W.6_gdc_realn.bam	18c3edeb1a0a01a9597f67ea99f7bd04	22549920319	live
ab40f568-d531-41b5-9880-48afec9e3f8c	C239.TCGA-23-1122-10A-01W.7_gdc_realn.bam	8cb814007650d4ef451151403d0f5357	34122385766	live
86b29510-a0e4-4449-b85c-91705eae9d44	C239.TCGA-23-1123-10A-01W.2_gdc_realn.bam	d18fd1c54d95ebe700f5418297b05708	22111012003	live
c60c5f8b-1106-42d0-adb2-560ed916395a	C239.TCGA-23-1124-10A-01W.2_gdc_realn.bam	05b06dd37530be64c52b8960e486ff62	23241676386	live
a14e1761-225c-4013-bc15-e8e8b096dbca	C239.TCGA-23-2072-10A-01W-0722-08.3_gdc_realn.bam	73d878c87076ed6227cdf41f40837cd5	21922900416	live
d52c97ea-f4a7-4556-ac37-4e56208abda5	C239.TCGA-23-2077-10A-01W-0722-08.2_gdc_realn.bam	3073c9bb101912b117dc9099ae163b78	18025062803	live
3f52c676-924d-4ef5-ac87-7ca49f77b45e	C239.TCGA-23-2078-10A-01W-0722-08.2_gdc_realn.bam	b8c0cf4eceb334b8611980c2e9806558	23607164512	live
d5daa490-a87e-4b1c-9364-d31dfbe38909	C239.TCGA-23-2079-10A-01W-0722-08.2_gdc_realn.bam	bf43148bd7c50ccd22c39ca5330e06d5	21404510425	live
a941a13f-db9d-415c-ac4d-369682338133	C239.TCGA-23-2081-10A-01W-0722-08.2_gdc_realn.bam	5c74c4c24b83f51083cd3b067152bc27	21865085327	live
eab295c9-cc46-4d12-8b7c-1a5b46a51bca	C239.TCGA-23-2084-10A-01W-0722-08.4_gdc_realn.bam	66bca5ed1b3c30b08c9e96c0b5c6d7b8	35660886807	live
075061d7-4c2f-4a19-a9fd-219d2ffc882b	C239.TCGA-24-0966-10A-01W.4_gdc_realn.bam	8134601df2eae9b15d85ca7a97eef75f	1980718672	live
d31d582e-e875-4af0-be70-4a3b90dd7c72	C239.TCGA-24-0970-10A-01W.6_gdc_realn.bam	68c059542650a295bd2f940e40b5272b	37496117567	live
f5c6d761-7b1c-4b15-a72c-0bdf9df1a473	C239.TCGA-24-0975-10B-01W.9_gdc_realn.bam	872e13fe70a63b106ea0a470517832c6	37973182029	live
91f4ad1c-b5fb-4e33-a427-df38d0809aa3	C239.TCGA-24-0979-10B-01W.12_gdc_realn.bam	0ad590227f6fd1f5121a3f9c2f4be8d3	54451549797	live
4af034d6-cadc-4ed3-b792-2068b5cce0cd	C239.TCGA-24-0980-10A-01W.5_gdc_realn.bam	166fe92de5e290169ac3a40c805518d9	23762351899	live
f0b9950b-7a8b-49f5-b414-17dd67075c2a	C239.TCGA-24-0982-10C-01W.2_gdc_realn.bam	3fb749d8b7452e32fb84b7b220efa3c8	19185630302	live
6a3e923c-c429-494f-bbd7-de0cc7354d84	C239.TCGA-24-1419-10A-01W.12_gdc_realn.bam	42a686b5d3723db44d20678277438b06	32378582727	live
9d8538ba-d508-4c8d-9d6e-b8246e14c0f0	C239.TCGA-24-1422-10A-01W.8_gdc_realn.bam	69dc9bb4d92341e599bafa1187f581de	25666065671	live
5a14989a-df5b-4e70-91ae-8fe4b023359b	C239.TCGA-24-1423-10A-01W.8_gdc_realn.bam	552ed3789a930fa21dcd9b93ff2e47e2	33634871107	live
ccb8a0f3-64f9-4504-bd97-3b7bb5134bb6	C239.TCGA-24-1434-10A-01W.11_gdc_realn.bam	2f3da80254539cc0149d6135b4341e4f	21682381459	live
5b6a555d-c0c0-46e9-a37b-db12e32ed2af	C239.TCGA-24-1466-10A-01W.13_gdc_realn.bam	8a3a4bba27aa756ddb9c269124e7cd7e	11134888537	live
1afcb3a8-a593-48ee-926c-1ce2d0c5af90	C239.TCGA-24-1467-10A-01W.6_gdc_realn.bam	2fef2b12cb5f3f4997484b4d77a99b1b	11947887642	live
c722ca87-4d64-4782-b38f-cde8bdba261e	C239.TCGA-24-1471-10A-01W.5_gdc_realn.bam	d9c925042697c67d230c42c8f1ef3211	23230473328	live
cd960db2-40da-492c-8839-13aab96e16d4	C239.TCGA-24-1474-10A-01W.6_gdc_realn.bam	daa1820675e488e443ddb19e0a5eb8af	32910704715	live
904f2171-d4f2-4d2b-9d03-a41d3dfdff5c	C239.TCGA-24-1550-10A-01W.4_gdc_realn.bam	108730d07a5973abe3c4bfdea947ac2c	11914424002	live
490f70cb-a601-4e47-9bae-caee4f537448	C239.TCGA-24-1551-10A-01W.6_gdc_realn.bam	61b5e5a687e36fe7e43ea16d4df34f24	28500028675	live
50b58b24-1156-438b-9ad0-3d9f3ff87dbc	C239.TCGA-24-1552-10A-01W.5_gdc_realn.bam	1632b1721a53e642d0e4806bb12c12e1	29334508267	live
86b0df26-b9f9-4bb6-a2ba-c43c61ecb3ef	C239.TCGA-24-1564-10A-01W.4_gdc_realn.bam	37b6dcab4ae0e1cf01f2a983ef768a7a	28008839122	live
62940a82-9c70-459b-b342-dd4f57dc25c1	C239.TCGA-24-1565-10A-01W.5_gdc_realn.bam	8cfe751a98d832201142fab32933d49d	29635284791	live
058196b8-6f43-4735-b3a0-2d3976a901b4	C239.TCGA-24-1603-10A-01W.4_gdc_realn.bam	9df7176685dde1b50459036097cae9cc	20073306362	live
1218cebc-14a9-4211-9962-e7fad09e2081	C239.TCGA-24-1927-10A-01W-0699-08.4_gdc_realn.bam	391e39fd256606ecabe7befcc41f4426	37160477490	live
7bb15dfd-8255-4101-bab6-483ab3a3961a	C239.TCGA-24-2019-10A-01W-0722-08.3_gdc_realn.bam	d7571928d29191b12c3cf40433279121	24191188346	live
77e268ce-b8cb-456c-9618-8d86594c449c	C239.TCGA-24-2024-11A-01W-0722-08.3_gdc_realn.bam	1c8f7e2e169a347dc41e413d3ae4ca45	23555424425	live
d8e0000b-8ee1-4b03-939b-99b06847db82	C239.TCGA-24-2030-10A-01W-0722-08.4_gdc_realn.bam	6dca4a88ef5ef9db67898b6d2b31a82e	23552165799	live
f5a14c48-843d-45bc-a888-f679832eea3a	C239.TCGA-24-2033-10A-01W-0722-08.2_gdc_realn.bam	c89001ef8691ad3244365d4ac61b24fb	13434906949	live
262e3f75-911e-4947-813e-c286915bf9d9	C239.TCGA-24-2035-10A-01W-0722-08.2_gdc_realn.bam	ab0a3ffd494493a57198ef2254896938	23052317224	live
94ee8cac-6bf6-45ff-bf14-713a30711c4f	C239.TCGA-24-2036-10A-01W-0722-08.4_gdc_realn.bam	d3d146a3063f7bb368917a89a4f8b68f	8907189711	live
a842bb4a-4ef2-4afc-bdaf-640ea65ac76e	C239.TCGA-24-2038-10A-01W-0722-08.3_gdc_realn.bam	4894655f0c07238464f58fe692994ab2	22589447040	live
3792973e-b0bf-4d3b-8276-d588fe926535	C239.TCGA-24-2254-10A-01W-0722-08.3_gdc_realn.bam	ff531d24ba67479f4ebe0d270d621bfa	19408952470	live
411d26e8-bf9f-42f0-bc4b-6ea6a1cb7f55	C239.TCGA-24-2260-11A-01W-0722-08.2_gdc_realn.bam	ee821e4905c12b59674bb63a065ac4db	22774364454	live
dfcbac73-a5e3-4bca-b01f-dc03348ad0db	C239.TCGA-24-2261-11A-01W-0722-08.2_gdc_realn.bam	8c601aa3c0700e374eda275a579015b9	23604851331	live
7732de34-8f4a-438a-a9cf-d0ee1f4a574b	C239.TCGA-24-2262-11A-01W-0799-08.2_gdc_realn.bam	9b32f60c25260f73875d3b384dce0d5e	19562427076	live
b44ffa2e-9b01-4089-9a7d-b49aae97f928	C239.TCGA-24-2267-11A-01W-0799-08.3_gdc_realn.bam	c1110b4761f0b3d2cf32998a4ec8e6fa	16806028797	live
0cf12a42-7c3a-49f5-9ad4-f53856ecf295	C239.TCGA-24-2271-10A-01W-0799-08.2_gdc_realn.bam	e9685ea6ae007d450d3f0013939de6d7	18046803026	live
e50234fc-6370-410a-8053-0eeb1d136bbc	C239.TCGA-24-2280-10A-01W-0799-08.2_gdc_realn.bam	738578484a70e4172b5e4cecb8699ff6	19146953183	live
4649a701-19df-46d6-a7e0-9abe98323bbd	C239.TCGA-24-2281-10A-01W-0799-08.2_gdc_realn.bam	7b5c1f35d297d45a52fc733a965f55de	17820988931	live
578dc240-ecdf-43d0-b02c-4dcc39caede5	C239.TCGA-24-2288-10A-01W-0799-08.2_gdc_realn.bam	978c4d392b973cfa90959232e842fc90	18051043037	live
b2f840e3-6985-427b-b8ef-cd7941f4836b	C239.TCGA-24-2289-10A-01W-0799-08.2_gdc_realn.bam	8a6ac042566eb6d5ee7b487b0c351fc5	19120167474	live
ea6c984a-1511-4bd7-b54c-245e59ab6cba	C239.TCGA-24-2290-10A-01W-0799-08.2_gdc_realn.bam	b9e246e8bbc75a38cbf18083929fe2a0	17094990176	live
451cbd24-5ae5-419f-b820-5c87226e60dd	C239.TCGA-24-2293-10A-01W-0799-08.2_gdc_realn.bam	1d0fa00a72a29aadf0d6c5c54267c1d2	18390984783	live
bdef9167-902e-497e-96ea-5ac15cc294da	C239.TCGA-24-2295-10A-01W-0799-08.2_gdc_realn.bam	1281f5062b8a27759ce6d48f18c2040e	18032161686	live
a90b2b8a-4f34-4761-a753-c83a9c6a889d	C239.TCGA-24-2298-11A-01W-0799-08.2_gdc_realn.bam	34d0776ae8e51dcc5a322e5e6526e93a	17474760737	live
b0c5a9d5-c06d-4b0e-91d0-22134c95f642	C239.TCGA-25-1312-10A-01W.4_gdc_realn.bam	01408ca767f8f6b30f2760ab30e49c24	16655018360	live
61912f0a-2a71-40f0-ad1c-36a0e94a8a07	C239.TCGA-25-1313-10A-01W.9_gdc_realn.bam	2d397f60d19f8b0d9417e4514ee0bf32	35770928867	live
ac997733-fbd4-459b-a983-145f5d62eb66	C239.TCGA-25-1314-10A-01W.8_gdc_realn.bam	cf0cf393088f7e9c0f901be7430c2a8d	38356135673	live
a4994838-11fb-4b52-955b-046c8871c864	C239.TCGA-25-1320-10A-01W.8_gdc_realn.bam	f55ec7dc4dc066b60bc6784c8cda012c	42760238871	live
b2497468-3e48-4755-a433-010b6351f8e5	C239.TCGA-25-1321-10A-01W.19_gdc_realn.bam	e723592fdcf995187871832872080cd8	35620124588	live
86e4f8ca-d6dd-453e-9304-27be8c9207ad	C239.TCGA-25-1326-10A-01W.9_gdc_realn.bam	527874a0d9af13799f9eef3b49a0d837	37924660982	live
4ef0c5b0-af42-4912-bf7b-40ff446505b5	C239.TCGA-25-1328-10A-01W.10_gdc_realn.bam	d0bf31338956f472d02ba741b5cf11c3	36223627076	live
750d6dac-4490-4c62-8cef-a5dbf93cefb3	C239.TCGA-25-1329-10A-01W.7_gdc_realn.bam	3302d46d08e8e13889b29624703714d8	34099808986	live
3bea20a9-64e0-4657-a807-43b64205c6ca	C239.TCGA-25-2042-10A-01W-0799-08.2_gdc_realn.bam	73662fed45c5450d3226e5efa8c1827e	17321098460	live
f492326e-a3dd-4610-83e6-a1288f714d1f	C239.TCGA-25-2391-10A-01W-0799-08.2_gdc_realn.bam	235602f5199cdecc0a8c9c8d5a0afe83	18479943044	live
86b621ff-780c-42dd-8983-6f8138c82998	C239.TCGA-25-2392-10A-01W-0799-08.2_gdc_realn.bam	e2ab85c2e8a6dd9b74286919d1415b2e	19829860309	live
e5752e4e-2c3d-4f54-b399-7d41166daf20	C239.TCGA-25-2393-10A-01W-0799-08.4_gdc_realn.bam	75c141fa7babfa6692b7b175e8a8c358	37805583553	live
f53e75e0-b41e-4bd1-98a1-0b7a086cfbd2	C239.TCGA-25-2396-10A-01W-0799-08.3_gdc_realn.bam	544906e9a1769c43b62d73f349c3cfc5	33048730361	live
de0dab83-5316-410f-b814-7d14b1c4dfad	C239.TCGA-25-2399-10A-01W-0799-08.2_gdc_realn.bam	c2ea8d09763bb5aadb546f0aa1602f75	18272364871	live
c274af2a-a462-490e-8abb-22f12d73859b	C239.TCGA-25-2400-10A-01W-0799-08.2_gdc_realn.bam	f95ed9664c65e74e4cfed38bcaceee06	19828712501	live
d0c29eab-b0d7-4fc2-b4ce-4bf1dcbedc4f	C239.TCGA-25-2401-10A-01W-0799-08.2_gdc_realn.bam	43442c90048990eb248546f9cde10384	20325935226	live
cc4eaeb2-ab9f-4a73-8173-d31e80481eaf	C239.TCGA-25-2404-10A-01W-0799-08.2_gdc_realn.bam	42d6c24c35929bf5ecf5dad312bff81e	18546807983	live
43567ea3-a1a3-4c4b-b777-265c44da126e	C239.TCGA-25-2408-10A-01W-0799-08.2_gdc_realn.bam	53977f6ac10d99d8503537a319caf489	18061199242	live
d6ef81c9-15d0-4ee4-b71d-e05e18f67cf1	C239.TCGA-25-2409-10A-01W-0799-08.5_gdc_realn.bam	6c05a15a43a9871f7658d34c28509990	19292933349	live
f4c3b9f7-9756-4190-ba9c-d77a65afc59a	C239.TCGA-29-2427-10A-01W-0800-08.2_gdc_realn.bam	826658d2a7a2d5eb69b03d89549cebd4	17836021386	live
e28cb929-5d44-4161-bb65-993175a5246e	C239.TCGA-30-1853-10A-01W-0699-08.3_gdc_realn.bam	448bee07ce9694bc7c6bc4845eb42aca	42911783934	live
b723ee50-aa62-4796-8a49-1f71fcc5248d	C239.TCGA-30-1859-10A-01W-0894-08.5_gdc_realn.bam	e7e976c34aac49733f5b13ef5f2dd799	9250547104	live
dc2d5d24-5b27-4689-823a-e8d2c174d30d	C239.TCGA-30-1862-10A-01W-0699-08.6_gdc_realn.bam	3e900fb700101469cdef9988e9832903	38998331376	live
72ad47ff-bef2-42ce-83a5-c74a4449842e	C239.TCGA-30-1891-10A-01W-0699-08.6_gdc_realn.bam	544b5b13e9b9efeb8013896bb868f671	39834067737	live
c87a1231-e296-4235-8c52-19df7ef034ac	C239.TCGA-31-1950-10A-01W-0699-08.4_gdc_realn.bam	fb2e120c7f4a96ab22917c53dc2c9a55	37960355537	live
a29f573c-6c65-4595-9e6e-5e5de03b468c	C239.TCGA-31-1953-10A-01W-0699-08.3_gdc_realn.bam	32d4b900338320961eb22287a6a1b322	38017473357	live
00f79634-3ebf-4549-a2b3-e6c2e4124878	C239.TCGA-31-1959-10A-01W-0700-08.3_gdc_realn.bam	144bb73299584677e898ef4973f8a3c0	34985916119	live
358c17d9-0df3-420a-8c3d-e13fc9b6864a	C239.TCGA-57-1992-11A-01W-0700-08.5_gdc_realn.bam	4eee7fb98052b2f7ab3f21b8f7519035	34244177000	live
f6387370-828d-4410-af3a-772d80f69b26	C239.TCGA-57-1993-11A-01W-0700-08.3_gdc_realn.bam	80f673e5502b06a5a72cfa3a23b260aa	21551451798	live
f5ce0bb3-68b5-4d38-8665-309fecde16cd	C239.TCGA-57-1994-11A-01W-0700-08.3_gdc_realn.bam	f9d17332580ba96094b2ffbea9842376	36278200909	live
d205ca76-756f-432d-a0bc-6a2f6a1ad7ea	C239.TCGA-59-2348-11A-01W-0800-08.2_gdc_realn.bam	746810f8cd8baa7b17f325c21e90a32a	17230978630	live
4206cd29-bc3d-4986-b0c2-36a940843580	C239.TCGA-59-2349-11A-01W-0800-08.4_gdc_realn.bam	2be1dbe139ba76e2a2a4a1871bf6cd3f	18613060077	live
13a7eaf1-b7a2-4303-bf89-3010dc820080	C239.TCGA-59-2350-11A-01W-0800-08.4_gdc_realn.bam	3cb5b4f0707f0a9750b40fc57d74f52c	18722229650	live
bdb0d705-9508-41d2-aa44-06332e6456b6	C239.TCGA-59-2351-10A-01W-0800-08.4_gdc_realn.bam	943f68e5084f39d6c23981e959224d31	19607009166	live
b1ec2f29-c326-4027-bf04-dcb8e102c424	C239.TCGA-59-2352-10A-01W-0800-08.4_gdc_realn.bam	9804b98483eb33809c5eb891c0db6944	19588984457	live
866bafa8-d6eb-4cce-9e9d-20c0a3c835e6	C239.TCGA-59-2354-11A-01W-0800-08.3_gdc_realn.bam	521824aa6472fa67d25b5310f91880b3	18153594300	live
8c7eed39-db98-4de0-83cd-dc114967669f	C239.TCGA-59-2355-10A-01W-0800-08.3_gdc_realn.bam	3b29666a80594c1300416b259b5fa31f	15694990314	live
f32d1a67-99c8-4440-bbbf-3a02d0798613	C239.TCGA-59-2363-10A-01W-0800-08.3_gdc_realn.bam	f1afeea048e443d333f61ff30ccb95c7	17864319690	live
90e9f7de-8092-4d91-8e94-fccc26dca13b	C239.TCGA-61-1728-11A-01W-0700-08.3_gdc_realn.bam	170a4159e5dbc307a4d0c0fe346f8e77	38181902622	live
f0cc3d73-c740-4739-9bd3-45d220d6e9a4	C239.TCGA-61-1736-11A-01W-0722-08.2_gdc_realn.bam	84e138f8dc1acc4ead9658b5674bd422	19123849714	live
896ea69a-32e7-4aa1-b055-0e933212f1bb	C239.TCGA-61-1743-11A-01W-0700-08.5_gdc_realn.bam	a4152fd67290ca8c803a2f7f9a2d4bfa	31538833724	live
5bf243fc-18e0-4b7d-b486-a93232cbd375	C239.TCGA-61-1919-11A-01W-0700-08.7_gdc_realn.bam	be48894e09bd5e93f5385e70deec8bda	21686300051	live
4a33fa71-e25d-4964-bb09-d5e0292f5c30	C239.TCGA-61-1995-11A-01W-0722-08.2_gdc_realn.bam	aaedadf3ef6559953d87c9a5d009c1a5	21038545082	live
0ae76eaa-3033-4af2-be4e-3e2c73207e80	C239.TCGA-61-1998-10A-01W-0722-08.2_gdc_realn.bam	e765082dacf64ec034f67c83a8310cd3	22794114026	live
1686d945-3487-40be-8c5a-14ea6aa4c709	C239.TCGA-61-2000-11A-01W-0722-08.2_gdc_realn.bam	669cee2342682498ff0703dd2f24f291	24264214132	live
d8e4a15f-d605-4ab4-bc4f-e78b7e24fd7a	C239.TCGA-61-2002-11A-01W-0722-08.2_gdc_realn.bam	05d7b8719ee829fbcbd07497c7a37a9e	23650980392	live
f5a4a8db-1fb2-448d-945c-31b5f6d1b255	C239.TCGA-61-2003-10A-01W-0722-08.3_gdc_realn.bam	8402b753ce032fbdedb056f57bbfe1fa	24194128098	live
360809ca-1bfd-4789-a94a-b129d0e36875	C239.TCGA-61-2008-11A-01W-0722-08.2_gdc_realn.bam	8a9faafe67b8c818bf07ee54fbcd081e	26505321455	live
da5e5445-bc1a-452b-8210-166ac4b09bde	C239.TCGA-61-2009-10A-01W-0722-08.3_gdc_realn.bam	cdac26a1544758e942298b78199f4a24	22493740720	live
4dd02fe1-ea4d-49e6-95d1-f6ead3580206	C239.TCGA-61-2012-11A-01W-0722-08.4_gdc_realn.bam	a250a34eaa9712f6dbd7e5a34cc8f06e	23790918223	live
38bb9664-557a-4f2d-a73c-485e217ff079	C239.TCGA-61-2016-10A-01W-0722-08.2_gdc_realn.bam	48fa2f6851375aa73bf4b5eebaae715b	29356739409	live
21d99d0b-5c4d-4910-a102-aa1db8073d1f	C239.TCGA-61-2018-11A-01W-0722-08.3_gdc_realn.bam	322600f8cebe0e3defaec001fe5ee8f7	22518017896	live
6e686323-3ec2-430d-826b-ecd56b556ee0	C239.TCGA-61-2087-11A-01W-0722-08.2_gdc_realn.bam	4b0bbbf9806d9fa9709a5a166c4ee58a	19546277925	live
1abafcf4-da1d-41db-aa0c-262217093c07	C239.TCGA-61-2088-11A-01W-0722-08.3_gdc_realn.bam	d61553f0d4ce1db37f98f748e1153bd3	21236051944	live
bb10e7ba-478e-4c49-ac3c-a4dfc2b629a8	C239.TCGA-61-2092-11A-01W-0722-08.2_gdc_realn.bam	fd5494801fc12a775ac32f06c526b04d	22883459880	live
50cd1f16-66b3-478e-a5c1-80fcabc16092	C239.TCGA-61-2094-11A-01W-0722-08.4_gdc_realn.bam	929eaa7d3b4825b1794e2a804a3d180a	27356658872	live
5c7d8643-91b5-4f31-903d-c46ddacf0071	C239.TCGA-61-2095-11A-01W-0723-08.3_gdc_realn.bam	9a05817bb877eff1a9dcc9f9dc199770	20061160766	live
c1d43825-a90b-4944-bbe1-50c3ea80bafd	C239.TCGA-61-2096-11A-01W-0723-08.3_gdc_realn.bam	0ac42eb75d8fc9f7dfdbf949135e2fac	22249535879	live
3671c416-4ce0-445b-8d7e-bd8eefd5dc9c	C239.TCGA-61-2097-11A-01W-0723-08.5_gdc_realn.bam	544002eb6402f8e8506aa0dadf332c6b	22404694702	live
faecdcce-f090-4c11-a0b0-80cdd86642b8	C239.TCGA-61-2101-11A-01W-0723-08.3_gdc_realn.bam	9b23c03f365118cb9ba88d79c2a89657	22513120465	live
691a3f72-33b6-4bea-88ad-12461e163b37	C239.TCGA-61-2102-11A-01W-0723-08.2_gdc_realn.bam	f3fd4785f8183ab9d0ada6d117233f9e	15506924672	live
17903d09-c494-400b-8b5c-3c98c72d5401	C239.TCGA-61-2104-11A-01W-0723-08.3_gdc_realn.bam	25fdb8d09244c066e59dab8fe03121f5	22483419934	live
a45a9224-2a2a-4f7d-9bad-09145dbde6cf	C239.TCGA-61-2109-11A-01W-0723-08.3_gdc_realn.bam	7648a71d016c4d90b9a482666eca644e	14866996247	live
c25fd92b-7c14-4e5b-8cc9-f703b3b890a8	C239.TCGA-61-2110-11A-01W-0723-08.4_gdc_realn.bam	c9d2267d0f8d6db33e30a063bfdab960	22181033097	live
d1bd9885-98a4-4813-88b8-652316a611c6	C239.TCGA-61-2111-11A-01W-0723-08.4_gdc_realn.bam	6d67f205ff9ba77058dc821d7224518a	22550565061	live
8596501b-27bb-4f23-ba86-036a70378353	C239.TCGA-61-2113-11A-01W-0723-08.5_gdc_realn.bam	53d38e5a286c7c9e04679370025a0546	23209405752	live
3f375f33-cfa7-4774-a953-9b20c4c3b250	TCGA-10-0930-11A-01W-0421-09_capture_gdc_realn.bam	efa8aee9c6304dc4b3a2a5d917af0f2e	6488893693	live
