## Supplementary material for "Cancer Classification from Healthy DNA": LAML

id	filename	md5	size	state
b13dc03d-1f8c-463c-bb96-bc005e34ed6f	C317.TCGA-AB-2802-11B-01W-0728-08.3_gdc_realn.bam	abd77c341f0bc9fdc0a70b15d0dc420e	28837582631	live
20163f86-3679-48ed-aecb-638c8278b57c	C317.TCGA-AB-2803-11B-01W-0728-08.3_gdc_realn.bam	812169b9a56680f91f922e0a259d0153	28653967741	live
4adf4d21-6524-43ae-8ce4-09201048529a	C317.TCGA-AB-2804-11B-01W-0728-08.3_gdc_realn.bam	d7ae45f0af6a04d2917c5f2fd3c962a5	28914157142	live
6232afd3-f4c3-42a6-8c25-ac69e5c83378	C317.TCGA-AB-2805-11B-01W-0728-08.3_gdc_realn.bam	afabd96162161d7bef423b688ed13790	27139366255	live
10383213-f3ab-4ccf-ae92-1ef6f84fa7a4	C317.TCGA-AB-2806-11B-01W-0728-08.4_gdc_realn.bam	a368b69f461896b40c13a441117ce06a	26943509355	live
abf81b5e-494a-4f5b-bcda-668714d4cd43	C317.TCGA-AB-2807-11B-01W-0728-08.6_gdc_realn.bam	c7c7e0b84800e9fe6504dd957d1368cc	47049002973	live
2cd5efca-bc03-418d-8b63-0ad0569a7508	C317.TCGA-AB-2808-11B-01W-0728-08.5_gdc_realn.bam	c5d9671b6fb4fef2ee32020530d25bca	44579918467	live
caf27a2d-18b0-4337-bbf5-e4ce80946e54	C317.TCGA-AB-2810-11B-01W-0728-08.4_gdc_realn.bam	594819dee5bdee00cccfa3b4ea7177a5	20030276259	live
10c182d0-5dfa-488d-b077-5669948979ad	C317.TCGA-AB-2811-11B-01W-0728-08.4_gdc_realn.bam	97e42d07904dd86ecc29f1baf369da83	29324717943	live
72f50ab9-642d-4b4e-8171-4c3303f5b461	C317.TCGA-AB-2812-11B-01W-0728-08.6_gdc_realn.bam	1f18ededc56d783dc4f7f7b385bf7132	44005770499	live
7e90f5bb-a7ae-4427-8493-d819ff977247	C317.TCGA-AB-2813-11B-01W-0728-08.4_gdc_realn.bam	fcaed43384b1a2f2b4ba3354aeb87de8	22108476106	live
66ff2071-e926-4d80-b06c-60b6cdf14f5b	C317.TCGA-AB-2814-11B-01W-0728-08.3_gdc_realn.bam	baed05f53ed071d8e082f76f7315a0c7	21004021819	live
f567b4bf-a1dd-4c3b-ab22-9faee63b2f17	C317.TCGA-AB-2815-11B-01W-0728-08.3_gdc_realn.bam	37acb05ab4886655260f70bc58c765b5	21243648564	live
4d2457fe-4993-4a0c-9ccc-9bce9f9c1ffc	C317.TCGA-AB-2816-11B-01W-0728-08.3_gdc_realn.bam	5e9dcc93a9063c771c19aa4fc9a79dcd	30373526564	live
ae158292-8285-4645-9d75-d8da80e855fc	C317.TCGA-AB-2817-11B-01W-0728-08.3_gdc_realn.bam	a4b3de84b6ac88c889f57e4683760345	20555637066	live
41c04b40-d8c2-41e4-864c-8c048608e208	C317.TCGA-AB-2818-11B-01W-0728-08.4_gdc_realn.bam	47d89c27f7d4d088eb5d3be270879afa	26998479002	live
364b5ba9-d607-4d54-b2fd-c59cf8f726b9	C317.TCGA-AB-2819-11B-01W-0728-08.4_gdc_realn.bam	33c11b3eb293b03346531098be902fba	31237988437	live
167a79e9-8d9d-424e-bea0-d2a90352f86c	C317.TCGA-AB-2820-11B-01W-0728-08.5_gdc_realn.bam	cf2b7d7e34c34ced37d161013e4d4546	42559976016	live
942db6ff-10ee-4233-b563-6753a55bf8e9	C317.TCGA-AB-2821-11B-01W-0728-08.3_gdc_realn.bam	9c21adc5a0b743004e585203ca11c263	21921025021	live
3c356f30-b483-4bb6-9343-96ab07f32ab7	C317.TCGA-AB-2823-11B-01W-0728-08.3_gdc_realn.bam	520461adc3a774b215f139f25b57dbbd	21145967059	live
cb47a593-c9e8-4760-aa8d-3e6eb0079e8d	C317.TCGA-AB-2824-11B-01W-0728-08.3_gdc_realn.bam	84903596daf45fadca744fdcd499591e	20007609360	live
8c0fa5bf-e72d-4858-ba25-52e17a011de2	C317.TCGA-AB-2825-11B-01W-0728-08.2_gdc_realn.bam	db4e2e3f5b0b46197697c8002962270e	25046421467	live
213e4437-8bb9-476e-9ae9-1d6d90cb89f2	C317.TCGA-AB-2826-11B-01W-0728-08.3_gdc_realn.bam	0182d060f23846017ec1db565b71abc4	27429624099	live
96a639a3-ce0d-4643-b9be-cf1780371eb7	C317.TCGA-AB-2827-11B-01W-0728-08.3_gdc_realn.bam	40aff2ea98cd469ae7442cc379493aa4	25562727301	live
ded6ef16-c0d5-46fd-bb02-d2c4b39a522a	C317.TCGA-AB-2828-11B-01W-0728-08.3_gdc_realn.bam	b013c756d7ce6399df17cb6eea35209e	26248537794	live
cd5a0782-42ca-401e-82a0-8a30822395e3	C317.TCGA-AB-2829-11B-01W-0728-08.3_gdc_realn.bam	a6cb13311193a967fbeff42e6f3d2f42	26505040875	live
8f14e56b-45f4-468a-b00c-9487779d820e	C317.TCGA-AB-2830-11B-01W-0728-08.3_gdc_realn.bam	b56a585bba4bbb50e2aaf6aa80195790	26545848880	live
30e48ef2-f0fc-483b-95e4-ba2626762d9f	C317.TCGA-AB-2831-11A-01W-0727-08.3_gdc_realn.bam	c01f23a1408970973029121d057066bd	24038008271	live
a367e6ad-7408-4dcb-a26b-254d3fdd0606	C317.TCGA-AB-2832-11B-01W-0729-08.3_gdc_realn.bam	43a63c17ab35d04f68e72cc11215886a	28744839363	live
3c9742e2-e1f5-4886-8c8c-7c24ce7e0b87	C317.TCGA-AB-2833-11B-01W-0729-08.3_gdc_realn.bam	a6315a49af595f2d1cb1004165310ac2	30017143415	live
50566fca-4c4c-4482-8b95-f0ea767b25cd	C317.TCGA-AB-2834-11B-01W-0729-08.3_gdc_realn.bam	64cb206005ac3ab8b9f3d2159511fc52	19858348435	live
6771bd98-9c21-4f4c-91ed-fdbab6eec470	C317.TCGA-AB-2835-11B-01W-0729-08.3_gdc_realn.bam	dedc47fc70d8fc8b6df7290818a96562	24138732006	live
8734354b-d0d4-424b-aa36-932490c20ef5	C317.TCGA-AB-2836-11B-01W-0729-08.3_gdc_realn.bam	1e22bcd079c4ec1f4039e3fe90e7072e	22969212654	live
c772100d-3581-40e2-8e83-615694922421	C317.TCGA-AB-2837-11B-01W-0729-08.3_gdc_realn.bam	c5912029afded8719b0d09d191611aad	23724252050	live
1302716a-80f6-4e3c-8c7c-0e8ee347f011	C317.TCGA-AB-2838-11A-01W-0727-08.5_gdc_realn.bam	f70bf17137cd98858cb70d2f196b2e62	31415043612	live
cca241a6-aaad-4e24-9f73-06ff75d1c37a	C317.TCGA-AB-2839-11B-01W-0729-08.3_gdc_realn.bam	2d2f9746986ad281fca9a39508b1a86b	28909851001	live
459135aa-67cb-4457-acdd-f23c31a11c31	C317.TCGA-AB-2840-11B-01W-0729-08.4_gdc_realn.bam	eaef4be91aad80035de5d633ee9e1008	41286981489	live
90ff5963-7feb-4f06-a4a0-9521585c2d72	C317.TCGA-AB-2841-11B-01W-0729-08.3_gdc_realn.bam	4cf46cf7ed2d9c4c80b6efcb3487c621	19688555804	live
5f9e2b7a-200d-4baf-bb90-c1aa8b477375	C317.TCGA-AB-2842-11A-01W-0727-08.5_gdc_realn.bam	ac11ea90c9c6360bb108751c0e58a979	52291841277	live
b430253c-228e-4183-94bb-2d1a7bda0076	C317.TCGA-AB-2843-11B-01W-0729-08.3_gdc_realn.bam	4bdc6c9233e9557d129aa478dc704019	20259601793	live
7ca8dbe9-ff78-4332-b977-f17faa2848d6	C317.TCGA-AB-2844-11B-01W-0729-08.3_gdc_realn.bam	bca2d8795c4eb3d23b52d6722df5507c	20732100428	live
d4afc290-61ae-4f79-9e03-ecee91772431	C317.TCGA-AB-2846-11B-01W-0729-08.3_gdc_realn.bam	c54b0b0782c4734c53ee035f23caabb9	18774434506	live
239389f2-3c15-4afd-9584-c3fb27d75f95	C317.TCGA-AB-2847-11B-01W-0729-08.3_gdc_realn.bam	b7de95169ba7628eeae45f8535753028	18371246465	live
a25c60ac-3e7c-496d-b2c9-da8fea24c0a9	C317.TCGA-AB-2848-11B-01W-0729-08.3_gdc_realn.bam	01e17eac300b5bfd46d8e3cc073e4824	19658691787	live
22f40b36-338c-4b22-b9c6-e37d237b73b7	C317.TCGA-AB-2849-11B-01W-0729-08.3_gdc_realn.bam	368d933b71ae0286707e1ba16a2063fe	17762356270	live
6de070d5-02fc-4b85-bf34-be1672be30c8	C317.TCGA-AB-2850-11B-01W-0729-08.3_gdc_realn.bam	6f2358e60a33d09419a9a195ed5818d6	23780089137	live
803566b6-c96e-4c9c-96c5-c49902a23e99	C317.TCGA-AB-2851-11B-01W-0729-08.3_gdc_realn.bam	c99cb1bd382afc591a7299f6ebf79f60	19470769660	live
37da2329-9736-4121-9bb3-0d5311cb3b5c	C317.TCGA-AB-2854-11B-01W-0729-08.3_gdc_realn.bam	112be57c7757fbbe573e11678a4ecc62	19349288053	live
feffab58-91b6-42a7-a106-9ad096fdccfa	C317.TCGA-AB-2855-11B-01W-0729-08.3_gdc_realn.bam	89aff744f3f9d9b8350b0212394a2d50	19730183387	live
301b9fc3-2dc4-4245-92c1-ba5f49929743	C317.TCGA-AB-2856-11A-01W-0727-08.6_gdc_realn.bam	8e8869b44ee30fe696b71856fa71a0ee	20763541437	live
8c72ac2d-f493-41ad-9374-785121f3f975	C317.TCGA-AB-2857-11B-01W-0729-08.3_gdc_realn.bam	4617d0cec1c0a52271d8191a60c8dd4d	19458968964	live
3d7e4dab-abcc-4709-a755-74f45150b534	C317.TCGA-AB-2859-11B-01W-0729-08.3_gdc_realn.bam	7366d6e6f6aa1cae3e8875f33d2c0488	21124871312	live
bf471648-c7b9-4a05-842c-cd47c7ebc77d	C317.TCGA-AB-2860-11B-01W-0729-08.3_gdc_realn.bam	7a63cd8b13a1eb79a3d34310562d5561	21650963182	live
69fcad17-0f81-45d1-833d-976eea391cdf	C317.TCGA-AB-2861-11B-01W-0729-08.3_gdc_realn.bam	55c9831373f7d0836648665ee912e32a	21451451296	live
b8e5d0ff-6fde-4ac6-80aa-03fa49606b12	C317.TCGA-AB-2862-11B-01W-0729-08.3_gdc_realn.bam	8d185062cdb19adee5bc393c13d830c1	14784549115	live
19c1a502-5f72-496f-ada7-22c105e0089f	C317.TCGA-AB-2863-11B-01W-0729-08.3_gdc_realn.bam	f1dcb9455132b04f158fe945ab0a88fd	21156231750	live
b5419f58-7833-4008-b6e6-9480b4f96593	C317.TCGA-AB-2864-11B-01W-0729-08.3_gdc_realn.bam	14a1ae1d61844e5d1a86642e8fbdc567	5763062158	live
a142ddaa-ddf6-4208-9f07-838b11905162	C317.TCGA-AB-2865-11B-01W-0729-08.3_gdc_realn.bam	68e78b8bb314a5a6bd73d547e70404bd	25230987809	live
671ecde1-a9be-4c04-9b27-581f62c1f9ff	C317.TCGA-AB-2866-11B-01W-0729-08.3_gdc_realn.bam	dfb3bc6066b575c3e2508d5c901f565c	19942878719	live
9fac76c5-d3e2-4861-b9f1-35780dc42cad	C317.TCGA-AB-2867-11B-01W-0729-08.3_gdc_realn.bam	421d2d5689a000d3ed9253708e8d71d4	19092707527	live
ca549554-a244-4209-9086-92add7bb7109	C317.TCGA-AB-2868-11B-01W-0729-08.3_gdc_realn.bam	7e79015e03649bd13384b55fc9365f0b	25090352038	live
bae9ad88-0b95-4761-928b-d5d8959b4158	C317.TCGA-AB-2869-11A-01W-0732-08.4_gdc_realn.bam	6afd0708130c95df8e27ddbc296ab17f	19644110049	live
c155c5bf-38d7-4ab6-aa52-ecc50252b5a4	C317.TCGA-AB-2870-11A-01W-0732-08.3_gdc_realn.bam	551b1987ab765a7c30b614f3cd93766a	19519365543	live
73d2150d-3eac-4c95-8184-5af3ea807561	C317.TCGA-AB-2871-11A-01W-0732-08.3_gdc_realn.bam	f6f3831a0bae4fcfc134a0da5afb8bdb	20059813497	live
ca4d1c0e-bd15-435d-a1dd-885adfca6766	C317.TCGA-AB-2873-11A-01W-0732-08.3_gdc_realn.bam	8aca8deb8682d173117e9513712e1554	20793636708	live
99dc088b-7cd3-4e90-99b2-66bcc26c7ae8	C317.TCGA-AB-2874-11A-01W-0732-08.3_gdc_realn.bam	3f5d75433b56e87eaee9c880b54e781e	20063953601	live
c8967e71-f144-4394-8251-2cbb5e2dc0d7	C317.TCGA-AB-2875-11A-01W-0732-08.3_gdc_realn.bam	2e8dde3bfd1278a3a79cf7dc99badfd3	18954874270	live
5372c2a4-a058-4beb-ab23-d1c2078b6cee	C317.TCGA-AB-2876-11A-01W-0732-08.3_gdc_realn.bam	93db4113693f250ec1b5e2f3c6f8ef28	19307704198	live
d5cb6c2e-775b-4ab9-8e78-604c421a7181	C317.TCGA-AB-2877-11A-01W-0732-08.3_gdc_realn.bam	a2b4f410e00e8baa8c831af8db73afc7	19432270701	live
f93c9b8c-4410-4a0c-b5e4-76ed54cf8cc1	C317.TCGA-AB-2878-11A-01W-0732-08.7_gdc_realn.bam	324f785b6a78ad711f5d2ecfca50af49	15267454450	live
e5757d73-6539-4c90-99df-2202220a1c62	C317.TCGA-AB-2879-11A-01W-0732-08.4_gdc_realn.bam	95f34295f480788f7c928220fd8b3cce	18933541420	live
2831ca2d-f25c-4dd2-b0df-f2f927ff362c	C317.TCGA-AB-2880-11A-01W-0732-08.5_gdc_realn.bam	4c7fb6b64eb7d6385e29dbe076df0c9b	17659619261	live
2e447b9f-fd71-443e-9230-b97834976cd1	C317.TCGA-AB-2881-11A-01W-0732-08.5_gdc_realn.bam	789d154c6f97b4ca78c585d308a1170b	16565187737	live
22e5f172-07f0-4fbf-80df-c517d6f15da4	C317.TCGA-AB-2882-11A-01W-0732-08.3_gdc_realn.bam	2dd50308da9b3e0c74a3b0371fbafb75	19627820715	live
332d9089-3542-4022-8005-f8f663c94135	C317.TCGA-AB-2883-11A-01W-0732-08.3_gdc_realn.bam	b00e42a08f4ce70ae4646d2f1c5fac5a	19865096853	live
37f8f718-82cc-447c-8104-dac039acba48	C317.TCGA-AB-2884-11A-01W-0732-08.3_gdc_realn.bam	6a6705175a7dfbf5bb721e1da4358d50	14871877608	live
b084e65d-c088-463f-a745-7d5f7b516502	C317.TCGA-AB-2885-11A-01W-0732-08.3_gdc_realn.bam	70e69312ffff2df276ccd99e69291165	19085801853	live
8556e6e1-a88f-4871-88a3-5f9e982ab2e2	C317.TCGA-AB-2886-11A-01W-0732-08.3_gdc_realn.bam	aad706a045bedcc61b394a37f11546ed	18075374622	live
b5d295c0-6871-46b1-b232-beda3ffa3824	C317.TCGA-AB-2887-11A-01W-0732-08.3_gdc_realn.bam	4daeeb2d35e7eb4bf84a37f0d7677d12	19040406003	live
4a5b2647-3c1f-42f2-ba21-62ef44d370b5	C317.TCGA-AB-2888-11A-01W-0732-08.3_gdc_realn.bam	141a1a66e0e4f63913d4c2d49f724560	19173817522	live
31dcf007-d175-4a6e-9729-cf22434af604	C317.TCGA-AB-2890-11A-01W-0732-08.3_gdc_realn.bam	b229c412bc841fabc889241c6e4f01cd	22570825396	live
25368baf-5e46-479e-bca5-7193a7b04a43	C317.TCGA-AB-2891-11A-01W-0732-08.3_gdc_realn.bam	214f8a3d36fa206f2128d2160502dc65	20860629017	live
6d14ba61-3130-483a-b6cb-e9abed4940f5	C317.TCGA-AB-2892-11A-01W-0732-08.3_gdc_realn.bam	62f4960218fc20220f72e7a7c013310a	21077354424	live
f3178ec2-9d0d-498d-aeca-94a0b5f202e4	C317.TCGA-AB-2893-11A-01W-0732-08.3_gdc_realn.bam	ef08d3b16411f7eeabdf0adf1d293d67	18540110147	live
16132012-4190-416e-a412-b17458f06f0a	C317.TCGA-AB-2894-11A-01W-0732-08.3_gdc_realn.bam	22b8ce4e4070f4f385051189467d2db2	19051118950	live
cf3f5d2d-c48d-485c-9982-4da742e44e44	C317.TCGA-AB-2895-11A-01W-0732-08.3_gdc_realn.bam	039d3ab9021d141a6b35cb27109bcf36	17531411039	live
91083acb-5e18-4f2b-b88e-34808c7ebf5c	C317.TCGA-AB-2896-11A-01W-0732-08.3_gdc_realn.bam	42dc75bf63bfc60d903577d085453680	17920506457	live
30787836-bb3e-4a86-ba55-4631e5fc8a27	C317.TCGA-AB-2897-11A-01W-0732-08.3_gdc_realn.bam	0ef4286c6b96950c83b1d2a8e124f07b	18656700206	live
0e45c2d3-94d2-4de9-b9ef-a2361d1559ba	C317.TCGA-AB-2898-11A-01W-0732-08.4_gdc_realn.bam	683dfe37c6316f6f6d71a1fee465de47	30490193281	live
fc6b497f-0c70-4169-add2-0fc19b9a204e	C317.TCGA-AB-2899-11A-01W-0732-08.4_gdc_realn.bam	0926bddd2011d626e7b1825b93a5b99b	27829586899	live
83225c2f-66a0-4547-9627-2bdf8368178d	C317.TCGA-AB-2900-11A-01W-0732-08.4_gdc_realn.bam	9539c906418870c9b50750de5f049a79	27971991225	live
68bd313e-0ebd-4ab6-900a-bd635c614b7d	C317.TCGA-AB-2901-11A-01W-0732-08.4_gdc_realn.bam	9fb75ecf3db57a3f7cd1818075345eee	27265961756	live
e6a229a8-6b18-400c-9d24-1da612c9190d	C317.TCGA-AB-2903-11A-01W-0732-08.3_gdc_realn.bam	9391b79e78f10d0822ec22035e4f2d48	14231294300	live
f8724827-8787-4904-8c55-3aff91a0f814	C317.TCGA-AB-2904-11A-01W-0732-08.3_gdc_realn.bam	177f2f2a892d274eeb0a342eac1b29e1	11754593061	live
998f8a24-3d10-475e-99ea-874305dc16f3	C317.TCGA-AB-2908-11A-01W-0745-08.8_gdc_realn.bam	61e2edfb4f48f5bd26e8ab3491364232	33985705178	live
5e092deb-c5d5-4775-8973-bbb0f50790ae	C317.TCGA-AB-2909-11A-01W-0745-08.16_gdc_realn.bam	f29883736cd62e55ac8ace7031407baa	32142042376	live
e4520d1d-08fe-4597-9e5a-7671a0c0bed1	C317.TCGA-AB-2910-11A-01W-0745-08.16_gdc_realn.bam	d91f3127887ba9de97d5f80af2139bb9	31111699799	live
e99cc64d-e247-48c4-88ac-da4c3af859f0	C317.TCGA-AB-2911-11A-01W-0732-08.3_gdc_realn.bam	ec15c29529634355c52775afc538f4bb	10946127586	live
1557a926-acfc-4f12-b610-1f7ca943b21d	C317.TCGA-AB-2913-11A-01W-0732-08.4_gdc_realn.bam	b13162b8c36b783a64b610eca421add4	13749408825	live
235c3b67-7ea3-4c5d-b5fe-c51777f87598	C317.TCGA-AB-2914-11A-01W-0732-08.3_gdc_realn.bam	dddf101830f9fe91bde96395bec6617f	13202438530	live
bf6eb152-0024-4b04-9559-bbb517d7088e	C317.TCGA-AB-2915-11A-01W-0745-08.8_gdc_realn.bam	6da9d789bb9a452bb689acf153834b70	30256475073	live
fd2a12de-44a7-4db2-aadf-f75fb590945b	C317.TCGA-AB-2916-11A-01W-0732-08.3_gdc_realn.bam	e3c96298b9c5b6233be9b93bb714f8bc	11616925412	live
7f921ad0-74da-4026-b6f3-bfb120c300f4	C317.TCGA-AB-2917-11A-01W-0732-08.7_gdc_realn.bam	c8712b97f230607b4fa0920ec5069530	15340442822	live
8d186700-34be-41ba-88f5-86a825272be3	C317.TCGA-AB-2919-11A-01W-0745-08.8_gdc_realn.bam	b6f7a881409ff12879a0f8dd31a71461	33183660967	live
1bf825d0-f895-4c3f-9cb0-b1a39b4cc231	C317.TCGA-AB-2920-11A-01W-0732-08.4_gdc_realn.bam	ab48d8b7f4d255d5aa5c36647cc72bc1	11764774326	live
0cf9fd69-9112-4718-ab45-b8a2d4b90aaa	C317.TCGA-AB-2922-11A-01W-0745-08.9_gdc_realn.bam	dcc3892c4ec7b3178c17c6ccac3accdf	35790619071	live
7d55a812-e2d1-4c39-8ae2-6c1da92dec2a	C317.TCGA-AB-2923-11A-01W-0745-08.10_gdc_realn.bam	4c691a481b6cd61c85cdf74d994c0f39	31687373618	live
918e294b-53e3-4c27-8494-c0eac069e4b9	C317.TCGA-AB-2924-11A-01W-0745-08.9_gdc_realn.bam	a6ec5e8f9d4beb4634c9eb680fbbfb4a	29239138396	live
70497d59-f11f-425f-8343-7ced30496eba	C317.TCGA-AB-2925-11A-01W-0732-08.3_gdc_realn.bam	8f72c9d0371cce03a8d3a2491d474886	13424106155	live
29a5a1f0-f76a-4aee-9e69-44608ec8d3e6	C317.TCGA-AB-2928-11A-01W-0745-08.8_gdc_realn.bam	b7800cdd455f4c8007865cc16babe0d1	37156302583	live
bb5dcd4f-8ce5-4018-887c-103c58683093	C317.TCGA-AB-2929-11A-01W-0732-08.3_gdc_realn.bam	f5810ee1dd257508e40c670a34e6d3f6	18331536668	live
cfd2014b-a5f4-4bab-be93-add1ea06447a	C317.TCGA-AB-2930-11A-01W-0745-08.9_gdc_realn.bam	de6661f9c36e72e67bfcb6092434dcef	35620709365	live
90cfcd5a-47cc-4ea5-92e2-32f17b5f2f62	C317.TCGA-AB-2931-11A-01W-0745-08.9_gdc_realn.bam	5b3f47065a97e9160c74845b201b9a79	31066538035	live
53c89153-7bc0-435f-9159-1539ba4b72e3	C317.TCGA-AB-2932-11A-01W-0745-08.17_gdc_realn.bam	2f47a56c1668b7468b0eb7c139c4d632	65385370119	live
f2eb2696-d10f-4fca-8ca9-868b72624870	C317.TCGA-AB-2933-11A-01W-0732-08.3_gdc_realn.bam	e350da81fffa172cdd9d4cefaf1685e3	19051022706	live
735ad183-2c1e-4d4a-94a7-7eaeb316137e	C317.TCGA-AB-2934-11A-01W-0745-08.17_gdc_realn.bam	5ab1b0b176789fb08ac6546ffff05f2d	60865350051	live
d1f37cc1-836c-4396-9b15-0f3d5a3003b4	C317.TCGA-AB-2935-11A-01W-0745-08.9_gdc_realn.bam	7fe329ea9de934a0e72a316f110afb55	35940148352	live
b4505deb-16c1-4743-aee8-0bca2f511ae5	C317.TCGA-AB-2936-11A-01W-0745-08.8_gdc_realn.bam	e9f55eb33c66f6fef6ed61825ccf6e5d	33908301419	live
d1a32c27-4415-4b04-9901-dc85cd554e13	C317.TCGA-AB-2937-11A-01W-0732-08.3_gdc_realn.bam	b515936cbc66184efa00743491c730d8	16483693244	live
9d91550d-9ebb-496b-a4d7-bb713a47810d	C317.TCGA-AB-2938-11A-01W-0732-08.3_gdc_realn.bam	544033b3bff6ba7fabb5da39eec05c79	17075396515	live
d46c9c76-e206-4bfb-8d93-75cc061dfdfa	C317.TCGA-AB-2939-11A-01W-0745-08.16_gdc_realn.bam	4d70e9f6f78dad5013d0c7de3fbc4336	57387299119	live
206d2dec-80d8-4dbc-a39c-026973ec19c1	C317.TCGA-AB-2940-11A-01W-0732-08.3_gdc_realn.bam	2cf3766b85cb668b00aa287a5c3924d4	20469225096	live
8bafb9c7-46ce-4c16-a923-37c3bc86a011	C317.TCGA-AB-2941-11A-01W-0745-08.8_gdc_realn.bam	8bb19589767e9760518a931db0928fb9	35464649253	live
caf07a6a-01ae-4782-986b-073f118ed64b	C317.TCGA-AB-2942-11A-01W-0732-08.3_gdc_realn.bam	29b4e9b7bb2dae147ae612159ccdbf08	18316650837	live
44875ade-6627-4bc2-941b-531ba817ece1	C317.TCGA-AB-2943-11A-01W-0745-08.17_gdc_realn.bam	9feb6eb3275401f999d8b31e98d4b1dd	58155782123	live
95f26287-7f39-4c43-b3bc-bb7b07b7034d	C317.TCGA-AB-2945-11A-01W-0732-08.4_gdc_realn.bam	e1e6fa44623a6fd2388dd258762e9b10	18764364438	live
b97b711f-d622-48b5-a092-afb41ae534fa	C317.TCGA-AB-2947-11A-01W-0745-08.14_gdc_realn.bam	b056a3e8996e7b2ee9eb26afa64f2bdf	50966969745	live
c9c44cce-eddd-4615-b7d3-9e764729ab64	C317.TCGA-AB-2949-11A-01W-0732-08.4_gdc_realn.bam	7b0449e9b95b492d064b57f9061bbe73	16860465482	live
b4bb7b4e-aa0b-45de-85ce-43d146d3872e	C317.TCGA-AB-2950-11A-01W-0732-08.4_gdc_realn.bam	0ebbc09eb4063313b30cbf39c515643d	19699345226	live
ea92e4dc-8a4d-4af5-8b5c-f542f22ed47c	C317.TCGA-AB-2952-11A-01W-0732-08.4_gdc_realn.bam	3b413e3eb94dc300e02c0e210d4a7e95	19231201624	live
5a9adb22-d622-4419-849e-cc516e9990f4	C317.TCGA-AB-2954-11A-01W-0732-08.4_gdc_realn.bam	7e3cc52e12b1e26a294f732cbd536544	30116821249	live
84795719-e132-4f7f-9e79-023162d8e2d5	C317.TCGA-AB-2955-11A-01W-0732-08.7_gdc_realn.bam	d093f80414bf467edcaa0bb5cddd1352	61697103300	live
0414fcbb-352d-41d6-a8cf-0d2f5eb7f3e4	C317.TCGA-AB-2956-11A-01W-0732-08.4_gdc_realn.bam	15c2ff07702d9c02908e0df06f1c9d6d	31540431323	live
da982c6a-c6c4-4c78-b630-c4a96e5a194f	C317.TCGA-AB-2957-11A-01W-0732-08.4_gdc_realn.bam	0fdc3f091909798efdcd0ea28f43c762	30206137355	live
d6c41171-2db3-49e1-83dd-c2a24a14d769	C317.TCGA-AB-2959-11A-01W-0732-08.5_gdc_realn.bam	319e2d0533ba65d1b675ed1844da545c	16104762307	live
